# Transposable elements drive the evolution of metazoan zinc finger genes

**DOI:** 10.1101/2022.11.29.518450

**Authors:** Jonathan N. Wells, Ni-Chen Chang, John McCormick, Caitlyn Coleman, Nathalie Ramos, Bozhou Jin, Cédric Feschotte

**Author notes:** These authors contributed equally to this work (Ni-Chen Chang, John McCormick).

## Abstract

Cys2-His2 Zinc finger genes (ZNFs) form the largest family of transcription factors in metazoans. ZNF evolution is highly dynamic and characterized by the rapid expansion and contraction of numerous subfamilies across the animal phylogeny. The forces and mechanisms underlying rapid ZNF evolution remain poorly understood, but there is growing evidence that the targeting and repression of lineage-specific transposable elements (TEs) plays a major role in the diversification of the Kruppel-associated box ZNF (KZNF) subfamily, which predominates in tetrapod genomes. At present, it is unknown whether this function and co-evolutionary relationship is unique to KZNFs, or a broader feature of metazoan ZNFs. Here, we present evidence that genomic conflict with TEs has been a central driver in the diversification of ZNFs in animals. Sampling from more than 4000 animal genome assemblies, we show that the copy number of retroelements correlates with that of ZNFs across at least 750 million years of metazoan evolution, both within and between major taxonomic groups. Using computational predictions, we show that ZNFs preferentially bind TEs in a diverse set of representative animal species. We further investigate one of the most expansive ZNF subfamilies found in cyprinid fish, which are characterized by a conserved domain we dubbed the **Fi**sh **N**-terminal **Z**inc-finger associated (FiNZ) domain. FiNZ-ZNFs have dramatically expanded in several fish species, including the zebrafish in which we predict ~700 FiNZ-ZNF genes. Almost all are located on the long arm of chromosome 4, and recent duplicates are evolving adaptively under positive selection. Like mammalian KZNFs, the bulk of zebrafish FiNZ-ZNFs are expressed in waves at the onset of zygotic genome activation. Blocking FiNZ-ZNF translation using morpholinos during early zebrafish embryogenesis results in a global de-repression of young, transcriptionally active TEs, likely driven by the failure to establish heterochromatin over these elements. Together, these data suggest that ZNF diversification has been intimately connected to TE expansion throughout animal evolution and that families of ZNFs have been deployed independently in fish and mammals to repress TEs during early embryogenesis.
