## Supplementary Data 3 for "Transposable elements drive the evolution of metazoan zinc finger genes": fimo.tsv

motif_id	motif_alt_id	sequence_name	start	stop	strand	score	p-value	q-value	matched_sequence
AE014134.6_11798659-11799460(-)_1|1|1x0		rnd-5_family-644#LTR/ERVK	16141	16165	+	26.1914	9.47e-10	0.000859	CATGAGGGGGGGGGGGGGGTGTGGA
AE014134.6_11798659-11799460(-)_1|1|1x0		rnd-4_family-76#Unknown	302	326	-	26.0062	1.11e-09	0.000859	GCACGGCGGAGGCGGCGGGGGCGGC
AE014134.6_11798659-11799460(-)_1|1|1x0		rnd-1_family-162#LINE/R1	284	308	-	24.4383	3.81e-09	0.00197	GGACGGCGGCGGCGGCGGTGGTGGC
AE014134.6_11798659-11799460(-)_1|1|1x0		rnd-5_family-644#LTR/ERVK	17063	17087	+	23.6296	6.95e-09	0.00269	AATCGCAGGGGGGGGGGGGGGCAGC
AE014296.5_6182419-6183898(-)_1|2|1x0		rnd-1_family-257#LINE/I	2622	2637	-	15.7195	7.36e-09	0.0123	TTGCTGGGTTAAGTCC
AE014296.5_11603518-11604466(+)_1|1|1x0		rnd-5_family-110#Unknown	1505	1517	+	16.6442	1.14e-08	0.0193	TGGGGGGGGGGGC
AE014298.5_19777498-19782292(-)_1|3|1x0		rnd-4_family-1941#DNA/TcMar-Tc1	1178	1190	-	13.2577	1.2e-08	0.0203	TGGGCTTTGGGGG
AE013599.5_8609871-8610885(+)_1|1|1x0		rnd-1_family-23#LTR/Gypsy	4455	4476	-	16.68	1.26e-08	0.01	TTAAATGGGTTTTCTAATTTGC
AE013599.5_8609871-8610885(+)_1|1|1x0		ltr-1_family-16#LTR/Gypsy	4598	4619	-	16.68	1.26e-08	0.01	TTAAATGGGTTTTCTAATTTGC
AE014134.6_11798659-11799460(-)_1|1|1x0		rnd-1_family-336#Unknown	56	80	-	22.2778	1.83e-08	0.00406	GAAAGGGGGCTGGGGAGCGGGAGGG
AE014134.6_11798659-11799460(-)_1|1|1x0		rnd-1_family-239#LINE/I-Jockey	287	311	-	22.0556	2.14e-08	0.00406	GAGTAGGGAAGGAGGGGGGGGGGGC
AE014134.6_11798659-11799460(-)_1|1|1x0		rnd-1_family-9#LINE/I-Jockey	756	780	-	22.0556	2.14e-08	0.00406	GAGTAGGGAAGGAGGGGGGGGGGGC
AE014134.6_11798659-11799460(-)_1|1|1x0		rnd-5_family-110#Unknown	1502	1526	+	22.0556	2.14e-08	0.00406	GAATGGGGGGGGGGGCGGCATGGGT
AE014134.6_11798659-11799460(-)_1|1|1x0		rnd-5_family-644#LTR/ERVK	16144	16168	+	21.9198	2.36e-08	0.00406	GAGGGGGGGGGGGGGGTGTGGAGCA
AE014296.5_11603518-11604466(+)_1|1|1x0		rnd-1_family-9#LINE/I-Jockey	1	13	-	16.5092	2.69e-08	0.0227	TGGGTGGGGGGGG
AE014134.6_11798659-11799460(-)_1|1|1x0		rnd-5_family-350#Unknown	725	749	-	21.6543	2.83e-08	0.00439	ATGCGGAGGAGGAGGACGAGGGGGA
AE013599.5_7514329-7515193(-)_1|1|1x0		rnd-1_family-296#LINE/R1	300	318	-	17.816	4.12e-08	0.0225	GTCCCGCATTCTGCGAAGG
AE013599.5_7514329-7515193(-)_1|1|1x0		rnd-1_family-105#LINE/R1	1534	1552	-	17.816	4.12e-08	0.0225	GTCCCGCATTCTGCGAAGG
AE013599.5_7514329-7515193(-)_1|1|1x0		rnd-1_family-139#LINE/R1	1734	1752	-	17.816	4.12e-08	0.0225	GTCCCGCATTCTGCGAAGG
AE013599.5_14410723-14411338(-)_1|1|1x0		rnd-5_family-75#LINE/R1	2700	2715	-	20.3865	5.26e-08	0.0475	GAAGACGAAGAAGAAC
AE014134.6_11798659-11799460(-)_1|1|1x0		rnd-5_family-110#Unknown	1496	1520	+	20.537	6e-08	0.00776	CGAGGGGAATGGGGGGGGGGGCGGC
AE014296.5_11603518-11604466(+)_1|1|1x0		ltr-1_family-133#LTR/Gypsy	4542	4554	+	16.2086	6.26e-08	0.0353	TGGGGGGGGGGGA
AE014134.6_11798659-11799460(-)_1|1|1x0		rnd-1_family-336#Unknown	48	72	-	20.4321	6.43e-08	0.00776	GCTGGGGAGCGGGAGGGGGCGTGGC
AE014134.6_11798659-11799460(-)_1|1|1x0		rnd-5_family-644#LTR/ERVK	16136	16160	+	20.4136	6.51e-08	0.00776	CGTTGCATGAGGGGGGGGGGGGGGT
AE014296.5_5645674-5648266(+)_1|1|1x0		rnd-5_family-1154#LTR/Gypsy	332	347	-	15.7239	7.67e-08	0.0315	AAATGAAAGTGAAAAT
AE014296.5_5645674-5648266(+)_1|1|1x0		rnd-4_family-105#LTR/Gypsy	4451	4466	-	15.7239	7.67e-08	0.0315	AAATGAAAGTGAAAAT
AE014296.5_5645674-5648266(+)_1|1|1x0		rnd-1_family-23#LTR/Gypsy	6381	6396	-	15.7239	7.67e-08	0.0315	AAATGAAAGTGAAAAT
AE014296.5_5645674-5648266(+)_1|1|1x0		rnd-5_family-1154#LTR/Gypsy	7348	7363	-	15.7239	7.67e-08	0.0315	AAATGAAAGTGAAAAT
AE014134.6_11798659-11799460(-)_1|1|1x0		rnd-1_family-336#Unknown	42	66	-	19.9383	8.85e-08	0.0098	GAGCGGGAGGGGGCGTGGCAGGGGC
AE013599.5_14410723-14411338(-)_1|1|1x0		rnd-1_family-98#LINE/CR1	485	500	-	19.7485	9.7e-08	0.0475	GAAGAGGAAGAAGATG
AE013599.5_14410723-14411338(-)_1|1|1x0		rnd-5_family-2166#LINE/CR1	1293	1308	-	19.7485	9.7e-08	0.0475	GAAGAGGAAGAAGATG
AE014134.6_11798659-11799460(-)_1|1|1x0		rnd-1_family-162#LINE/R1	84	108	-	19.6296	1.08e-07	0.0111	CACGGGCGGCAGCGGCGGCAGCGGT
AE014134.6_11798659-11799460(-)_1|1|1x0		rnd-5_family-644#LTR/ERVK	16139	16163	+	19.4444	1.21e-07	0.0117	TGCATGAGGGGGGGGGGGGGGTGTG
AE014134.6_11798659-11799460(-)_1|1|1x0		rnd-1_family-336#Unknown	53	77	-	19.3272	1.3e-07	0.0119	AGGGGGCTGGGGAGCGGGAGGGGGC
AE014134.6_11798659-11799460(-)_1|1|1x0		rnd-1_family-162#LINE/R1	287	311	-	19.0988	1.5e-07	0.0123	CTTGGACGGCGGCGGCGGCGGTGGT
AE014134.6_11798659-11799460(-)_1|1|1x0		rnd-5_family-322#LTR/Gypsy	19	43	-	19.0926	1.51e-07	0.0123	CATAGGCGGAGGTGGTTGTTGAGGG
AE014134.6_11798659-11799460(-)_1|1|1x0		rnd-1_family-322#LINE/I-Jockey	1585	1609	-	18.7654	1.85e-07	0.0143	AATTTGCGCAGGCGGCGGGGGTGGT
AE014134.6_11798659-11799460(-)_1|1|1x0		rnd-5_family-644#LTR/ERVK	16143	16167	+	18.463	2.22e-07	0.0163	TGAGGGGGGGGGGGGGGTGTGGAGC
AE014134.6_11798659-11799460(-)_1|1|1x0		rnd-1_family-132#LTR/Gypsy	602	626	-	18.2407	2.54e-07	0.0163	AGTACGGCGAGGGGGTCGCGGGGGC
AE014134.6_11798659-11799460(-)_1|1|1x0		rnd-1_family-239#LINE/I-Jockey	279	303	-	18.1914	2.62e-07	0.0163	AAGGAGGGGGGGGGGGCACGGTGGG
AE014134.6_11798659-11799460(-)_1|1|1x0		rnd-1_family-9#LINE/I-Jockey	748	772	-	18.1914	2.62e-07	0.0163	AAGGAGGGGGGGGGGGCACGGTGGG
AE014134.6_11798659-11799460(-)_1|1|1x0		ltr-1_family-118#LTR/Unknown	23	47	-	18.179	2.64e-07	0.0163	TTATTGAGGGGGACGGGGAGGAGGC
AE013599.5_14410723-14411338(-)_1|1|1x0		rnd-5_family-2166#LINE/CR1	1296	1311	-	18.6319	2.67e-07	0.0475	GAAGAAGAGGAAGAAG
AE014134.6_11798659-11799460(-)_1|1|1x0		rnd-4_family-76#Unknown	299	323	-	18.1235	2.73e-07	0.0163	CGGCGGAGGCGGCGGGGGCGGCGTT
AE014296.5_11603518-11604466(+)_1|1|1x0		ltr-1_family-72#LTR/Gypsy	2049	2061	+	15.3313	2.84e-07	0.0424	TGGGGGGGGGTCA
AE014134.6_11798659-11799460(-)_1|1|1x0		rnd-1_family-162#LINE/R1	3	27	-	17.9444	3.04e-07	0.0172	CAACAGCGGGGGCAGCAGCGGGGGG
AE014134.6_11798659-11799460(-)_1|1|1x0		rnd-5_family-350#Unknown	722	746	-	17.858	3.2e-07	0.0172	CGGAGGAGGAGGACGAGGGGGATGA
AE014296.5_11603518-11604466(+)_1|1|1x0		rnd-1_family-239#LINE/I-Jockey	287	299	-	15.2822	3.27e-07	0.0424	AGGGGGGGGGGGC
AE014296.5_11603518-11604466(+)_1|1|1x0		rnd-1_family-9#LINE/I-Jockey	756	768	-	15.2822	3.27e-07	0.0424	AGGGGGGGGGGGC
AE014296.5_11603518-11604466(+)_1|1|1x0		rnd-5_family-644#LTR/ERVK	16145	16157	+	15.2822	3.27e-07	0.0424	AGGGGGGGGGGGG
AE014296.5_11603518-11604466(+)_1|1|1x0		rnd-5_family-644#LTR/ERVK	16146	16158	+	15.2822	3.27e-07	0.0424	GGGGGGGGGGGGG
AE014296.5_11603518-11604466(+)_1|1|1x0		rnd-5_family-644#LTR/ERVK	16147	16159	+	15.2822	3.27e-07	0.0424	GGGGGGGGGGGGG
AE014296.5_11603518-11604466(+)_1|1|1x0		rnd-5_family-644#LTR/ERVK	17069	17081	+	15.2822	3.27e-07	0.0424	AGGGGGGGGGGGG
AE014296.5_11603518-11604466(+)_1|1|1x0		rnd-5_family-644#LTR/ERVK	17070	17082	+	15.2822	3.27e-07	0.0424	GGGGGGGGGGGGG
AE014296.5_11603518-11604466(+)_1|1|1x0		rnd-5_family-644#LTR/ERVK	17071	17083	+	15.2822	3.27e-07	0.0424	GGGGGGGGGGGGG
AE014296.5_11603518-11604466(+)_1|1|1x0		rnd-5_family-644#LTR/ERVK	17072	17084	+	15.2822	3.27e-07	0.0424	GGGGGGGGGGGGC
AE013599.5_14410723-14411338(-)_1|1|1x0		rnd-5_family-2060#LTR/Gypsy	1196	1211	+	18.2822	3.39e-07	0.0475	GAAGAGGAAGAAGAGC
AE014134.6_11798659-11799460(-)_1|1|1x0		rnd-5_family-350#Unknown	719	743	-	17.7407	3.43e-07	0.0172	AGGAGGAGGACGAGGGGGATGAGGT
AE014134.6_11798659-11799460(-)_1|1|1x0		rnd-5_family-644#LTR/ERVK	16142	16166	+	17.7407	3.43e-07	0.0172	ATGAGGGGGGGGGGGGGGTGTGGAG
AE014134.6_11798659-11799460(-)_1|1|1x0		rnd-1_family-162#LINE/R1	75	99	-	17.7346	3.45e-07	0.0172	CAGCGGCGGCAGCGGTGGCAGTGGC
AE013599.5_14410723-14411338(-)_1|1|1x0		ltr-1_family-81#LTR/Gypsy	475	490	+	18.2515	3.45e-07	0.0475	GAAGAAGCAGAAGAAG
AE013599.5_14410723-14411338(-)_1|1|1x0		rnd-1_family-347#Unknown	575	590	+	18.2515	3.45e-07	0.0475	GCAGAAGAAGAAGAAC
AE013599.5_14410723-14411338(-)_1|1|1x0		rnd-1_family-347#Unknown	629	644	+	18.2515	3.45e-07	0.0475	GAAGAAGCAGAAGAAG
AE014296.5_11603518-11604466(+)_1|1|1x0		rnd-5_family-75#LINE/R1	4541	4553	+	15.2577	3.51e-07	0.0424	TGGTGGGGGGTGC
AE014134.6_11798659-11799460(-)_1|1|1x0		ltr-1_family-100#LTR/Gypsy	83	107	-	17.5864	3.76e-07	0.0177	TTTAGGGGGGTGGGGAAGTAGTGGC
AE014134.6_11798659-11799460(-)_1|1|1x0		ltr-1_family-100#LTR/Gypsy	5741	5765	-	17.5864	3.76e-07	0.0177	TTTAGGGGGGTGGGGAAGTAGTGGC
AE013599.5_14410723-14411338(-)_1|1|1x0		ltr-1_family-81#LTR/Gypsy	478	493	+	18.135	3.79e-07	0.0475	GAAGCAGAAGAAGAAT
AE014296.5_11603518-11604466(+)_1|1|1x0		rnd-1_family-96#LTR/Gypsy	829	841	-	15.2515	3.82e-07	0.043	TGGGTGGGGGTAG
AE013599.5_14410723-14411338(-)_1|1|1x0		rnd-6_family-81#LTR/Gypsy	4237	4252	+	18.0552	3.99e-07	0.0475	GAAGAAGAAGAAGTCG
AE013599.5_14410723-14411338(-)_1|1|1x0		ltr-1_family-16#LTR/Gypsy	4264	4279	+	18.0552	3.99e-07	0.0475	GAAGAAGAAGAAGTCG
AE013599.5_14410723-14411338(-)_1|1|1x0		rnd-1_family-98#LINE/CR1	479	494	-	18.0184	4.08e-07	0.0475	GAAGAAGATGAAGAGG
AE013599.5_14410723-14411338(-)_1|1|1x0		rnd-5_family-2166#LINE/CR1	1287	1302	-	18.0184	4.08e-07	0.0475	GAAGAAGATGAAGAGG
AE013599.5_14410723-14411338(-)_1|1|1x0		ltr-1_family-8#LTR/Gypsy	5298	5313	+	17.9939	4.22e-07	0.0475	GAAAAAGAAAAAGAAG
AE014134.6_11798659-11799460(-)_1|1|1x0		rnd-1_family-171#LINE/CR1	254	278	+	17.1852	4.77e-07	0.0216	GTTGGGCGGGAGGTGTGGCCGTGGG
AE014134.6_11798659-11799460(-)_1|1|1x0		rnd-5_family-1217#LTR/Gypsy	1102	1126	-	17.1481	4.88e-07	0.0216	GACGTGGTGAGGGTGGGGGTGAGGG
AE013599.5_14410723-14411338(-)_1|1|1x0		rnd-1_family-358#LTR/Gypsy	47	62	+	17.6994	5.17e-07	0.0475	GAAGTAGAAGAAGAAC
AE013599.5_14410723-14411338(-)_1|1|1x0		rnd-4_family-103#LTR/Gypsy	656	671	+	17.6994	5.17e-07	0.0475	GAAGTAGAAGAAGAAC
AE013599.5_14410723-14411338(-)_1|1|1x0		rnd-6_family-73#LTR/Gypsy	2044	2059	+	17.6994	5.17e-07	0.0475	GAAGTAGAAGAAGAAC
AE014134.6_11798659-11799460(-)_1|1|1x0		rnd-4_family-76#Unknown	305	329	-	17.0247	5.24e-07	0.0221	CCCGCACGGCGGAGGCGGCGGGGGC
AE014134.6_11798659-11799460(-)_1|1|1x0		rnd-5_family-110#Unknown	19033	19057	+	17.0123	5.28e-07	0.0221	GAGTGGTAGGGGGACGGGAGGTGGG
AE013599.5_14410723-14411338(-)_1|1|1x0		ltr-1_family-50#LTR/Gypsy	4839	4854	+	17.6564	5.39e-07	0.0475	GAACAAGAGGAAGAAA
AE013599.5_14410723-14411338(-)_1|1|1x0		rnd-1_family-54#LINE/I-Jockey	2863	2878	-	17.5337	5.85e-07	0.0475	GAAGAAGAAAAAGATG
AE013599.5_14410723-14411338(-)_1|1|1x0		ltr-1_family-10#LTR/Pao	3232	3247	+	17.5337	5.85e-07	0.0475	GAAGAAGAAAAAGATG
AE014134.6_11798659-11799460(-)_1|1|1x0		rnd-1_family-162#LINE/R1	81	105	-	16.8272	5.89e-07	0.024	GGGCGGCAGCGGCGGCAGCGGTGGC
AE014134.6_11798659-11799460(-)_1|1|1x0		rnd-1_family-482#LINE/I-Jockey	580	604	-	16.6296	6.6e-07	0.0262	AGTTTGCGCAGGCGGCGGGGGTGGT
AE014298.5_9753454-9755266(+)_1|1|1x0		rnd-1_family-476#LINE/I-Jockey	13	22	+	15.5857	6.85e-07	0.0424	TGGGCGTGGG
AE014298.5_9753454-9755266(+)_1|1|1x0		rnd-5_family-1433#DNA/CMC-Transib	159	168	+	15.5857	6.85e-07	0.0424	TGGGCGTGGC
AE014298.5_9753454-9755266(+)_1|1|1x0		rnd-1_family-420#LINE/I-Jockey	186	195	+	15.5857	6.85e-07	0.0424	TGGGCGTGGG
AE014298.5_9753454-9755266(+)_1|1|1x0		rnd-5_family-1433#DNA/CMC-Transib	282	291	+	15.5857	6.85e-07	0.0424	TGGGCGTGGC
AE014298.5_9753454-9755266(+)_1|1|1x0		rnd-1_family-8#LTR/Gypsy	1267	1276	+	15.5857	6.85e-07	0.0424	TGGGCGTGGC
AE014298.5_9753454-9755266(+)_1|1|1x0		rnd-1_family-8#LTR/Gypsy	1305	1314	+	15.5857	6.85e-07	0.0424	TGGGCGTGGC
AE014298.5_9753454-9755266(+)_1|1|1x0		rnd-1_family-355#LINE/I-Jockey	1364	1373	+	15.5857	6.85e-07	0.0424	TGGGCGTGGG
AE013599.5_23970673-23971894(+)_1|1|1x0		rnd-1_family-476#LINE/I-Jockey	13	22	+	16.0062	6.85e-07	0.0423	TGGGCGTGGG
AE013599.5_23970673-23971894(+)_1|1|1x0		rnd-5_family-1433#DNA/CMC-Transib	159	168	+	16.0062	6.85e-07	0.0423	TGGGCGTGGC
AE013599.5_23970673-23971894(+)_1|1|1x0		rnd-1_family-420#LINE/I-Jockey	186	195	+	16.0062	6.85e-07	0.0423	TGGGCGTGGG
AE013599.5_23970673-23971894(+)_1|1|1x0		rnd-5_family-1433#DNA/CMC-Transib	282	291	+	16.0062	6.85e-07	0.0423	TGGGCGTGGC
AE013599.5_23970673-23971894(+)_1|1|1x0		rnd-1_family-8#LTR/Gypsy	1267	1276	+	16.0062	6.85e-07	0.0423	TGGGCGTGGC
AE013599.5_23970673-23971894(+)_1|1|1x0		rnd-1_family-8#LTR/Gypsy	1305	1314	+	16.0062	6.85e-07	0.0423	TGGGCGTGGC
AE013599.5_23970673-23971894(+)_1|1|1x0		rnd-1_family-355#LINE/I-Jockey	1364	1373	+	16.0062	6.85e-07	0.0423	TGGGCGTGGG
AE014298.5_9753454-9755266(+)_1|1|1x0		rnd-1_family-20#RC/Helitron	6	15	-	15.5857	6.85e-07	0.0424	TGGGCGTGGC
AE014298.5_9753454-9755266(+)_1|1|1x0		rnd-1_family-14#RC/Helitron	28	37	-	15.5857	6.85e-07	0.0424	TGGGCGTGGC
AE014298.5_9753454-9755266(+)_1|1|1x0		rnd-1_family-18#RC/Helitron	59	68	-	15.5857	6.85e-07	0.0424	TGGGCGTGGC
AE014298.5_9753454-9755266(+)_1|1|1x0		rnd-1_family-17#RC/Helitron	76	85	-	15.5857	6.85e-07	0.0424	TGGGCGTGGC
AE014298.5_9753454-9755266(+)_1|1|1x0		rnd-1_family-20#RC/Helitron	96	105	-	15.5857	6.85e-07	0.0424	TGGGCGTGGC
AE014298.5_9753454-9755266(+)_1|1|1x0		rnd-1_family-40#RC/Helitron	101	110	-	15.5857	6.85e-07	0.0424	TGGGCGTGGC
AE014298.5_9753454-9755266(+)_1|1|1x0		rnd-1_family-30#RC/Helitron	111	120	-	15.5857	6.85e-07	0.0424	TGGGCGTGGC
AE014298.5_9753454-9755266(+)_1|1|1x0		rnd-1_family-40#RC/Helitron	139	148	-	15.5857	6.85e-07	0.0424	TGGGCGTGGC
AE014298.5_9753454-9755266(+)_1|1|1x0		rnd-1_family-14#RC/Helitron	168	177	-	15.5857	6.85e-07	0.0424	TGGGCGTGGC
AE014298.5_9753454-9755266(+)_1|1|1x0		rnd-5_family-1321#RC/Helitron	216	225	-	15.5857	6.85e-07	0.0424	TGGGCGTGGC
AE014298.5_9753454-9755266(+)_1|1|1x0		rnd-1_family-40#RC/Helitron	229	238	-	15.5857	6.85e-07	0.0424	TGGGCGTGGC
AE014298.5_9753454-9755266(+)_1|1|1x0		rnd-1_family-21#RC/Helitron	231	240	-	15.5857	6.85e-07	0.0424	TGGGCGTGGC
AE014298.5_9753454-9755266(+)_1|1|1x0		rnd-5_family-1321#RC/Helitron	242	251	-	15.5857	6.85e-07	0.0424	TGGGCGTGGC
AE014298.5_9753454-9755266(+)_1|1|1x0		rnd-4_family-154#RC/Helitron	260	269	-	15.5857	6.85e-07	0.0424	TGGGCGTGGC
AE014298.5_9753454-9755266(+)_1|1|1x0		rnd-6_family-351#RC/Helitron	275	284	-	15.5857	6.85e-07	0.0424	TGGGCGTGGC
AE014298.5_9753454-9755266(+)_1|1|1x0		rnd-1_family-16#RC/Helitron	311	320	-	15.5857	6.85e-07	0.0424	TGGGCGTGGC
AE014298.5_9753454-9755266(+)_1|1|1x0		rnd-1_family-21#RC/Helitron	353	362	-	15.5857	6.85e-07	0.0424	TGGGCGTGGC
AE014298.5_9753454-9755266(+)_1|1|1x0		rnd-6_family-351#RC/Helitron	420	429	-	15.5857	6.85e-07	0.0424	TGGGCGTGGC
AE014298.5_9753454-9755266(+)_1|1|1x0		rnd-1_family-449#LTR/Gypsy	743	752	-	15.5857	6.85e-07	0.0424	TGGGCGTGGG
AE014298.5_9753454-9755266(+)_1|1|1x0		rnd-1_family-441#LTR/Gypsy	850	859	-	15.5857	6.85e-07	0.0424	TGGGCGTGGG
AE014298.5_9753454-9755266(+)_1|1|1x0		rnd-6_family-81#LTR/Gypsy	4768	4777	-	15.5857	6.85e-07	0.0424	TGGGCGTGGG
AE013599.5_23970673-23971894(+)_1|1|1x0		rnd-1_family-20#RC/Helitron	6	15	-	16.0062	6.85e-07	0.0423	TGGGCGTGGC
AE013599.5_23970673-23971894(+)_1|1|1x0		rnd-1_family-14#RC/Helitron	28	37	-	16.0062	6.85e-07	0.0423	TGGGCGTGGC
AE013599.5_23970673-23971894(+)_1|1|1x0		rnd-1_family-18#RC/Helitron	59	68	-	16.0062	6.85e-07	0.0423	TGGGCGTGGC
AE013599.5_23970673-23971894(+)_1|1|1x0		rnd-1_family-17#RC/Helitron	76	85	-	16.0062	6.85e-07	0.0423	TGGGCGTGGC
AE013599.5_23970673-23971894(+)_1|1|1x0		rnd-1_family-20#RC/Helitron	96	105	-	16.0062	6.85e-07	0.0423	TGGGCGTGGC
AE013599.5_23970673-23971894(+)_1|1|1x0		rnd-1_family-40#RC/Helitron	101	110	-	16.0062	6.85e-07	0.0423	TGGGCGTGGC
AE013599.5_23970673-23971894(+)_1|1|1x0		rnd-1_family-30#RC/Helitron	111	120	-	16.0062	6.85e-07	0.0423	TGGGCGTGGC
AE013599.5_23970673-23971894(+)_1|1|1x0		rnd-1_family-40#RC/Helitron	139	148	-	16.0062	6.85e-07	0.0423	TGGGCGTGGC
AE013599.5_23970673-23971894(+)_1|1|1x0		rnd-1_family-14#RC/Helitron	168	177	-	16.0062	6.85e-07	0.0423	TGGGCGTGGC
AE013599.5_23970673-23971894(+)_1|1|1x0		rnd-5_family-1321#RC/Helitron	216	225	-	16.0062	6.85e-07	0.0423	TGGGCGTGGC
AE013599.5_23970673-23971894(+)_1|1|1x0		rnd-1_family-40#RC/Helitron	229	238	-	16.0062	6.85e-07	0.0423	TGGGCGTGGC
AE013599.5_23970673-23971894(+)_1|1|1x0		rnd-1_family-21#RC/Helitron	231	240	-	16.0062	6.85e-07	0.0423	TGGGCGTGGC
AE013599.5_23970673-23971894(+)_1|1|1x0		rnd-5_family-1321#RC/Helitron	242	251	-	16.0062	6.85e-07	0.0423	TGGGCGTGGC
AE013599.5_23970673-23971894(+)_1|1|1x0		rnd-4_family-154#RC/Helitron	260	269	-	16.0062	6.85e-07	0.0423	TGGGCGTGGC
AE013599.5_23970673-23971894(+)_1|1|1x0		rnd-6_family-351#RC/Helitron	275	284	-	16.0062	6.85e-07	0.0423	TGGGCGTGGC
AE013599.5_23970673-23971894(+)_1|1|1x0		rnd-1_family-16#RC/Helitron	311	320	-	16.0062	6.85e-07	0.0423	TGGGCGTGGC
AE013599.5_23970673-23971894(+)_1|1|1x0		rnd-1_family-21#RC/Helitron	353	362	-	16.0062	6.85e-07	0.0423	TGGGCGTGGC
AE013599.5_23970673-23971894(+)_1|1|1x0		rnd-6_family-351#RC/Helitron	420	429	-	16.0062	6.85e-07	0.0423	TGGGCGTGGC
AE013599.5_23970673-23971894(+)_1|1|1x0		rnd-1_family-449#LTR/Gypsy	743	752	-	16.0062	6.85e-07	0.0423	TGGGCGTGGG
AE013599.5_23970673-23971894(+)_1|1|1x0		rnd-1_family-441#LTR/Gypsy	850	859	-	16.0062	6.85e-07	0.0423	TGGGCGTGGG
AE013599.5_23970673-23971894(+)_1|1|1x0		rnd-6_family-81#LTR/Gypsy	4768	4777	-	16.0062	6.85e-07	0.0423	TGGGCGTGGG
AE014134.6_11798659-11799460(-)_1|1|1x0		rnd-5_family-110#Unknown	1495	1519	+	16.5494	6.91e-07	0.0268	GCGAGGGGAATGGGGGGGGGGGCGG
AE014134.6_11798659-11799460(-)_1|1|1x0		rnd-5_family-1217#LTR/Gypsy	1107	1131	-	16.4506	7.31e-07	0.0275	TGCAGGACGTGGTGAGGGTGGGGGT
AE014134.6_11798659-11799460(-)_1|1|1x0		rnd-5_family-644#LTR/ERVK	17066	17090	+	16.3827	7.61e-07	0.0275	CGCAGGGGGGGGGGGGGGCAGCCCC
AE014134.6_11798659-11799460(-)_1|1|1x0		rnd-5_family-322#LTR/Gypsy	16	40	-	16.3642	7.69e-07	0.0275	AGGCGGAGGTGGTTGTTGAGGGGGG
AE014134.6_11798659-11799460(-)_1|1|1x0		rnd-5_family-350#Unknown	728	752	-	16.3086	7.94e-07	0.0275	CTGATGCGGAGGAGGAGGACGAGGG
AE014134.6_11798659-11799460(-)_1|1|1x0		rnd-5_family-644#LTR/ERVK	16140	16164	+	16.2963	7.99e-07	0.0275	GCATGAGGGGGGGGGGGGGGTGTGG
AE014134.6_11798659-11799460(-)_1|1|1x0		rnd-1_family-336#Unknown	54	78	-	16.1296	8.79e-07	0.0296	AAGGGGGCTGGGGAGCGGGAGGGGG
AE014134.6_11798659-11799460(-)_1|1|1x0		rnd-1_family-162#LINE/R1	72	96	-	15.9136	9.93e-07	0.0328	CGGCGGCAGCGGTGGCAGTGGCGGC
AE014134.6_11798659-11799460(-)_1|1|1x0		rnd-1_family-322#LINE/I-Jockey	867	891	-	15.821	1.05e-06	0.0338	GCAGGGCGACGGCCGGCGGGGGGGG
AE014134.6_11798659-11799460(-)_1|1|1x0		rnd-1_family-239#LINE/I-Jockey	290	314	-	15.6852	1.13e-06	0.034	CCGGAGTAGGGAAGGAGGGGGGGGG
AE014134.6_11798659-11799460(-)_1|1|1x0		rnd-5_family-1428#LTR/Gypsy	395	419	-	15.6852	1.13e-06	0.034	TGTTGGTGATGGTGGTGGTGGGTGG
AE014134.6_11798659-11799460(-)_1|1|1x0		rnd-1_family-9#LINE/I-Jockey	759	783	-	15.6852	1.13e-06	0.034	CCGGAGTAGGGAAGGAGGGGGGGGG
AE014134.6_11798659-11799460(-)_1|1|1x0		rnd-5_family-325#LTR/Gypsy	2135	2159	-	15.6667	1.14e-06	0.034	CGTCGGCGGCGGCGGCTGTTGCGGC
AE014134.6_11798659-11799460(-)_1|1|1x0		rnd-1_family-239#LINE/I-Jockey	281	305	-	15.5309	1.23e-06	0.0346	GGAAGGAGGGGGGGGGGGCACGGTG
AE014134.6_11798659-11799460(-)_1|1|1x0		rnd-1_family-9#LINE/I-Jockey	750	774	-	15.5309	1.23e-06	0.0346	GGAAGGAGGGGGGGGGGGCACGGTG
AE014134.6_11798659-11799460(-)_1|1|1x0		rnd-5_family-644#LTR/ERVK	12094	12118	+	15.463	1.28e-06	0.0346	AAGTGGGCGGAGGAGAAGCGGCGGG
AE014134.6_11798659-11799460(-)_1|1|1x0		ltr-1_family-84#LTR/Gypsy	1179	1203	+	15.4568	1.28e-06	0.0346	AAAAGGAGGCAGAAGCGGAGGTTGA
AE014134.6_11798659-11799460(-)_1|1|1x0		rnd-1_family-239#LINE/I-Jockey	284	308	-	15.4259	1.31e-06	0.0346	TAGGGAAGGAGGGGGGGGGGGCACG
AE014134.6_11798659-11799460(-)_1|1|1x0		rnd-1_family-9#LINE/I-Jockey	753	777	-	15.4259	1.31e-06	0.0346	TAGGGAAGGAGGGGGGGGGGGCACG
AE014134.6_11798659-11799460(-)_1|1|1x0		rnd-6_family-332#LTR/Gypsy	9	33	-	15.4074	1.32e-06	0.0346	GAGGCGTGGAGGTTTAGGGGGTGGG
AE014134.6_11798659-11799460(-)_1|1|1x0		ltr-1_family-129#LTR/Gypsy	1434	1458	-	15.2963	1.4e-06	0.0362	TATAGTTAGTGGGCGTGGAGGCGGC
AE014134.6_11798659-11799460(-)_1|1|1x0		rnd-1_family-239#LINE/I-Jockey	280	304	-	15.2222	1.46e-06	0.0363	GAAGGAGGGGGGGGGGGCACGGTGG
AE014134.6_11798659-11799460(-)_1|1|1x0		rnd-1_family-9#LINE/I-Jockey	749	773	-	15.2222	1.46e-06	0.0363	GAAGGAGGGGGGGGGGGCACGGTGG
AE014134.6_11798659-11799460(-)_1|1|1x0		rnd-1_family-239#LINE/I-Jockey	288	312	-	15.1728	1.5e-06	0.0363	GGAGTAGGGAAGGAGGGGGGGGGGG
AE014134.6_11798659-11799460(-)_1|1|1x0		rnd-1_family-9#LINE/I-Jockey	757	781	-	15.1728	1.5e-06	0.0363	GGAGTAGGGAAGGAGGGGGGGGGGG
AE014134.6_11798659-11799460(-)_1|1|1x0		rnd-5_family-644#LTR/ERVK	17062	17086	+	15.0864	1.57e-06	0.0375	AAATCGCAGGGGGGGGGGGGGGCAG
AE014134.6_11798659-11799460(-)_1|1|1x0		rnd-5_family-110#Unknown	2824	2848	-	15	1.65e-06	0.0387	AGTCGATGGCGGCGGGGGCGCTGGC
AE014134.6_11798659-11799460(-)_1|1|1x0		rnd-5_family-644#LTR/ERVK	17060	17084	+	14.8642	1.78e-06	0.0404	GTAAATCGCAGGGGGGGGGGGGGGC
AE014134.6_11798659-11799460(-)_1|1|1x0		rnd-1_family-96#LTR/Gypsy	825	849	-	14.8333	1.81e-06	0.0404	CAGCGTGGTGGGTGGGGGTAGGGGG
AE014134.6_11798659-11799460(-)_1|1|1x0		ltr-1_family-34#LTR/Pao	7326	7350	-	14.8025	1.84e-06	0.0404	GACTGGGGCTGGTGGCGGAGTGCGG
AE014134.6_11798659-11799460(-)_1|1|1x0		rnd-5_family-110#Unknown	1492	1516	+	14.7963	1.84e-06	0.0404	TTGGCGAGGGGAATGGGGGGGGGGG
AE014134.6_11798659-11799460(-)_1|1|1x0		rnd-1_family-239#LINE/I-Jockey	285	309	-	14.7654	1.88e-06	0.0404	GTAGGGAAGGAGGGGGGGGGGGCAC
AE014134.6_11798659-11799460(-)_1|1|1x0		rnd-1_family-9#LINE/I-Jockey	754	778	-	14.7654	1.88e-06	0.0404	GTAGGGAAGGAGGGGGGGGGGGCAC
AE014134.6_11798659-11799460(-)_1|1|1x0		rnd-5_family-644#LTR/ERVK	24207	24231	+	14.6049	2.05e-06	0.0426	GATTTGGGGTGGTGGAGGAGCTGTG
AE014134.6_11798659-11799460(-)_1|1|1x0		rnd-5_family-1217#LTR/Gypsy	1101	1125	-	14.5864	2.07e-06	0.0426	ACGTGGTGAGGGTGGGGGTGAGGGT
AE014134.6_11798659-11799460(-)_1|1|1x0		rnd-1_family-132#LTR/Gypsy	599	623	-	14.5802	2.07e-06	0.0426	ACGGCGAGGGGGTCGCGGGGGCTGA
AE014134.6_11798659-11799460(-)_1|1|1x0		rnd-5_family-110#Unknown	1490	1514	+	14.5494	2.11e-06	0.0426	TGTTGGCGAGGGGAATGGGGGGGGG
AE014134.6_11798659-11799460(-)_1|1|1x0		rnd-5_family-110#Unknown	1491	1515	+	14.5432	2.12e-06	0.0426	GTTGGCGAGGGGAATGGGGGGGGGG
AE014134.6_11798659-11799460(-)_1|1|1x0		rnd-5_family-110#Unknown	1494	1518	+	14.4938	2.17e-06	0.0432	GGCGAGGGGAATGGGGGGGGGGGCG
AE014134.6_11798659-11799460(-)_1|1|1x0		rnd-5_family-772#LTR/Gypsy	1344	1368	-	14.4506	2.22e-06	0.0436	GTTTAGAGGGAGGGGTGGTGATGGT
AE014134.6_11798659-11799460(-)_1|1|1x0		rnd-5_family-325#LTR/Gypsy	2129	2153	-	14.216	2.52e-06	0.0487	CGGCGGCGGCTGTTGCGGCGGCGGC
AE014134.6_11798659-11799460(-)_1|1|1x0		rnd-1_family-257#LINE/I	1235	1259	-	14.1975	2.55e-06	0.0487	TAGCTGTGGTGGTGGTGGTGTTGGT
AE014134.6_11798659-11799460(-)_1|1|1x0		ltr-1_family-40#LTR/Gypsy	2195	2219	-	14.1728	2.58e-06	0.0487	AACCGCCGGGGCTAGCGGGGGTGGT
AE014134.6_11798659-11799460(-)_1|1|1x0		rnd-5_family-350#Unknown	716	740	-	14.0988	2.68e-06	0.0498	AGGAGGACGAGGGGGATGAGGTAGC
AE014134.6_11798659-11799460(-)_1|1|1x0		rnd-5_family-110#Unknown	1503	1527	+	14.0864	2.7e-06	0.0498	AATGGGGGGGGGGGCGGCATGGGTT
# FIMO (Find Individual Motif Occurrences): Version 5.3.3 compiled on Apr 6 2021 at 13:15:46
# The format of this file is described at https://meme-suite.org/meme/doc/fimo-output-format.html.
# fimo --qv-thresh --thresh 5e-2 --bfile ../../data/binding-predictions/meme-out/Drosophila_melanogaster/background.txt -o ../../data/binding-predictions/meme-out/Drosophila_melanogaster/predicted_vs_te ../../data/binding-predictions/Drosophila_melanogaster/Drosophila_melanogaster_znf_binding.meme /Users/jonwells/Genomes/RepBase/RepBase26.10.fasta/Drosophila_melanogaster_nosat.fa
