## Supplementary Data 3 for "Transposable elements drive the evolution of metazoan zinc finger genes": fimo.tsv

motif_id	motif_alt_id	sequence_name	start	stop	strand	score	p-value	q-value	matched_sequence
66	random	rnd-1_family-162#LINE/R1	1346	1361	-	19.4938	3.91e-09	0.00649	AATCTGTGGTGAGGGT
107	random	rnd-1_family-181#LINE/CR1	429	441	-	15.5198	2.21e-08	0.0371	GTGGAGGGTTTTG
144	random	rnd-5_family-644#LTR/ERVK	8265	8283	+	16.2577	2.31e-08	0.0377	TTGTAACCTCGCGGCGGTA
121	random	ltr-1_family-10#LTR/Pao	5622	5667	-	21.5556	2.72e-08	0.0398	TGCGTCTGAAGTTAGATCGCTTACCATTTCTAAGTGTATGGCTTTG
140	random	rnd-1_family-155#LTR/Gypsy	28	46	+	18.5399	4.74e-08	0.0389	GACATGCGCAAAGAGGACG
140	random	rnd-1_family-8#LTR/Gypsy	1706	1724	+	18.5399	4.74e-08	0.0389	GACATGCGCAAAGAGGACG
61	random	rnd-1_family-8#LTR/Gypsy	936	951	+	14.2163	7.67e-08	0.045	TGAAAAAAGTCCCTTT
61	random	ltr-1_family-10#LTR/Pao	407	422	+	14.2115	8.11e-08	0.045	TGAAAACAGTGCCTTA
61	random	ltr-1_family-10#LTR/Pao	708	723	+	14.2115	8.11e-08	0.045	TGAAAACAGTGCCTTA
# FIMO (Find Individual Motif Occurrences): Version 5.3.3 compiled on Apr 6 2021 at 13:15:46
# The format of this file is described at https://meme-suite.org/meme/doc/fimo-output-format.html.
# fimo --qv-thresh --thresh 5e-2 --bfile ../../data/binding-predictions/meme-out/Drosophila_melanogaster/background.txt -o ../../data/binding-predictions/meme-out/Drosophila_melanogaster/shuffled_vs_te ../../data/binding-predictions/Drosophila_melanogaster/Drosophila_melanogaster_znf_binding.shuffled.meme /Users/jonwells/Genomes/RepBase/RepBase26.10.fasta/Drosophila_melanogaster_nosat.fa
