## Supplementary Data 3 for "Transposable elements drive the evolution of metazoan zinc finger genes": fimo.tsv

motif_id	motif_alt_id	sequence_name	start	stop	strand	score	p-value	q-value	matched_sequence
CM000685.2_47447432-47449526(-)_1|2|1x0		L1MED_5	705	753	+	31.4451	2.45e-11	3.05e-05	tacaaaacacacgaggaaacagtctaccatgagcgagagtcagcagaca
CM000681.2_58433325-58435236(-)_1|3|1x0		LTR16D	288	333	-	30.7455	3.97e-11	4.99e-05	GATGCAGGTCTGACACCTGTGAAAGGAGAGGGGGAAGGAAGAAGGA
CM000678.2_71448095-71450000(-)_1|1|1x0		L1MA5	729	777	+	25.6402	3.47e-10	0.000429	gaggctgggaagggtagggggagggggggatagggagaggttggttaat
CM000681.2_53210946-53213393(+)_1|1|1x0		HERV4_I	48	84	-	27.7636	3.48e-10	0.00041	AAAGGAAAAGAGAGAGAGAAAGAGGAAAAAGAGAAAA
CM000670.2_245117-246359(+)_1|1|1x0		LTR27D	279	312	-	26.7622	4.26e-10	0.000566	AAGCGGGTAGCCGTCTGTGAGGCTGAGTCCGGGG
CM000681.2_53210946-53213393(+)_1|1|1x0		HERV17	6951	6987	-	26.897	6.39e-10	0.00041	AGGGGGTAAGAGAACAGTAAAGAGAAAAATATGATAA
CM000679.2_16551858-16553454(-)_1|2|1x0		LTR70	336	357	-	23.9653	8.24e-10	0.00116	AAAATAATTAAAAGAAAAATTT
CM000674.2_133010101-133011478(+)_1|1|1x0		L1MA9	810	849	+	23.4207	1.29e-09	0.00167	gatctaatgtacagcatggtgactatagttaataatactg
CM000674.2_133010101-133011478(+)_1|1|1x0		L1MA7	810	849	+	22.8232	2.64e-09	0.00171	gatctattgcacagcatggtgactatagttaataataatg
CM000678.2_71448095-71450000(-)_1|1|1x0		L1MA6	729	777	+	23.122	4.1e-09	0.00254	gaggctggggagggtagggggagggggggatggggagaggttggtcaat
CM000672.2_43644052-43644886(-)_1|1|1x0		LTR66	412	433	+	23.7931	4.18e-09	0.00291	atatatatatatatacatatat
CM000681.2_42078540-42081294(+)_1|6|1x0		MER21I	3633	3651	-	19.5482	4.48e-09	0.00647	ATTTTGCCAGATGGGGTGA
CM000672.2_43644052-43644886(-)_1|1|1x0		LTR66	418	439	+	23.6264	4.83e-09	0.00291	atatatatacatatatatatat
GL383575.2_168799-170221(-)_1|1|1x0		HARLEQUIN	562	610	+	23.4788	5.26e-09	0.00647	caaagtaagcccaccccactaggaactatgttgaaaaatttcaagaaag
CM000681.2_12526448-12527939(-)_1|2|1x0		L1PREC2	6820	6862	-	23.8242	5.49e-09	0.00437	GTTTTTGTCAGCTTTGTCGAAGATCAGATGGTTGTAGGTGTGC
KN196484.1_349661-351455(-)_1|1|1x0		HERVP71A_I	903	954	+	22.9091	5.52e-09	0.00662	ggggacaggaagatcaaggggcagcaggagggttagaggaagaaagacctgg
CM000681.2_40074518-40076312(-)_1|1|1x0		HERVP71A_I	903	954	+	22.9091	5.52e-09	0.00662	ggggacaggaagatcaaggggcagcaggagggttagaggaagaaagacctgg
KN196484.1_309502-311806(-)_1|1|1x0		HERVH48I	894	957	-	20.7256	5.86e-09	0.00673	GGGAAGATGGCGGCTGGGAAGATGGTGGCTGAGAAGATGGCGGCTGGGAAGATGGCGGCTGAGA
CM000681.2_40034359-40036663(-)_1|1|1x0		HERVH48I	894	957	-	20.7256	5.86e-09	0.00673	GGGAAGATGGCGGCTGGGAAGATGGTGGCTGAGAAGATGGCGGCTGGGAAGATGGCGGCTGAGA
CM000681.2_53210946-53213393(+)_1|1|1x0		PABL_AI	4627	4663	-	23.4	6.42e-09	0.00275	TGGGGAAAAAGGAAAAGAAAAAGGAAAAAATTGAAAA
KN196484.1_288719-290921(+)_1|1|1x0		L1M2_5	1014	1080	-	23.4364	6.49e-09	0.00343	CAGGCCCGCAGGTGGCGCATGCGGGTGGGTGCCAGCTGTGGTGGTAGTGGCAGGTTGGGTGGGCCCG
CM000681.2_40013576-40015778(+)_1|1|1x0		L1M2_5	1014	1080	-	23.4364	6.49e-09	0.00341	CAGGCCCGCAGGTGGCGCATGCGGGTGGGTGCCAGCTGTGGTGGTAGTGGCAGGTTGGGTGGGCCCG
KN196484.1_288719-290921(+)_1|1|1x0		L1M2B_5	1570	1636	-	23.3758	6.76e-09	0.00343	TAGGCGGGCCAGTTCTTAGGCCTCCAGGTGGCTTGCTTGGGTGCTAGCAGTGGCAGTAGTAGGCCAG
CM000681.2_40013576-40015778(+)_1|1|1x0		L1M2B_5	1570	1636	-	23.3758	6.76e-09	0.00341	TAGGCGGGCCAGTTCTTAGGCCTCCAGGTGGCTTGCTTGGGTGCTAGCAGTGGCAGTAGTAGGCCAG
CM000681.2_11948222-11950250(+)_1|1|1x0		L1MCC_5	1155	1170	-	16.2866	6.81e-09	0.01	GTTGTTGCTATGGTTA
CM000681.2_12526448-12527939(-)_1|2|1x0		L1PREC1	5147	5189	-	23.5333	6.82e-09	0.00437	GTTTTTGTCAGGTTTGTTGAAGATCAGATGGTTGTAGATGTGT
CM000681.2_12627682-12629257(+)_1|2|1x0		L1M2_5	3781	3829	-	22.2439	7.08e-09	0.00874	GTTGGTTGTTTTGTAGATCCTTTGTTCCTTTCTTCCTCTCTTGTTGTTT
CM000668.2_28153003-28154014(+)_1|1|1x0		PRIMAX_I	3193	3220	-	22.7333	7.58e-09	0.0105	GTAATAATATGGCTTCTAATAATTGTGA
CM000680.2_14104919-14106428(-)_1|1|1x0		TIGGER2	2368	2395	-	22.7317	8.07e-09	0.00833	CTGAGGAGGAGGAGGAAGAGGAGGGGTT
CM000672.2_43644052-43644886(-)_1|1|1x0		LTR66	406	427	+	22.9425	8.63e-09	0.00291	atatatatatatatatatatac
KN196484.1_288719-290921(+)_1|1|1x0		L1M2A1_5	1477	1543	-	22.9333	9.11e-09	0.00343	CTGGAGGGCTGATTCTTGGGCCTCCAGGTGGCTTGCTTAGAAGCTAGTAGTGGGAGTGGTGGGCCAG
CM000681.2_40013576-40015778(+)_1|1|1x0		L1M2A1_5	1477	1543	-	22.9333	9.11e-09	0.00341	CTGGAGGGCTGATTCTTGGGCCTCCAGGTGGCTTGCTTAGAAGCTAGTAGTGGGAGTGGTGGGCCAG
CM000682.2_52152148-52153552(-)_1|1|1x0		L1MA5	233	248	+	17.0241	9.19e-09	0.00678	aaaataacaaatgctg
CM000682.2_52152148-52153552(-)_1|1|1x0		L1MA5A	233	248	+	17.0241	9.19e-09	0.00678	aaaataacaaatgctg
CM000681.2_21655404-21656061(+)_1|1|1x0		HERV49I	3348	3369	-	20.7394	9.21e-09	0.0131	GCTGGGCCAGGGAGGATGCGGC
CM000669.2_149764716-149766348(-)_1|2|1x0		L1PBB_5	127	142	-	21.0482	1.06e-08	0.0153	GGTGGGTGAGGGGGAG
CM000681.2_43846910-43848638(+)_1|1|1x0		HERVE	399	444	+	22.7805	1.09e-08	0.00867	ttgacctggcttggatttctggatactctgattttggttttgattc
CM000681.2_12247279-12248707(-)_1|1|1x0		MER4I	6156	6198	+	21.689	1.12e-08	0.014	ttttccaggattgttcttttgtttgttgttgtttttctccctt
CM000672.2_43644052-43644886(-)_1|1|1x0		LTR66	404	425	+	22.6264	1.13e-08	0.00291	atatatatatatatatatatat
CM000672.2_43644052-43644886(-)_1|1|1x0		LTR66	404	425	-	22.6264	1.13e-08	0.00291	ATATATATATATATATATATAT
CM000681.2_52840727-52842182(-)_1|1|1x0		HUERS-P3B	1142	1172	-	22.8242	1.14e-08	0.0153	CCTTTAAGGGAGGGGGCGTGCTAGATTGAAC
CM000681.2_19933153-19934815(+)_1|1|1x0		HERVK13I	7486	7534	-	21.2439	1.22e-08	0.0152	ATGGCTACTCCAGCAGTAGCCGCTGTTGTAGTAACAGCAATTAAACCTG
CM000672.2_43644052-43644886(-)_1|1|1x0		GOLEM_C	193	214	+	22.5345	1.22e-08	0.00291	atatatataaataaaaatatat
CM000681.2_51872534-51873755(-)_1|1|1x0		MER52D	1247	1268	+	20.4329	1.38e-08	0.0198	gctagagctgaggagatgacgg
CM000680.2_14104919-14106428(-)_1|1|1x0		HERVH48I	3661	3688	-	22.122	1.39e-08	0.00833	GTGAGGTCTGGGAGAGTGAGGACGGGGG
CM000681.2_43846910-43848638(+)_1|1|1x0		HARLEQUIN	402	447	+	22.4573	1.39e-08	0.00867	ttgacctggcttggatttctggatactctgattttggttttgattt
CM000674.2_124012078-124012927(+)_1|1|1x0		HERVFH19I	2596	2623	-	21.8824	1.62e-08	0.0224	ATAATAATAAGTAAGGGTGGCTTTGATG
CM000681.2_23222387-23224082(-)_1|3|1x0		HERV39	4926	4962	-	21.7152	1.64e-08	0.0214	ACAAGTGAAGCAAGTATCGAAAGGACTACAGAAGCAA
CM000669.2_65398312-65399872(+)_1|1|1x0		PABL_AI	697	730	+	22.3049	1.71e-08	0.0228	atagctattgcaacagaagctactctggggtttt
GL383573.1_291928-293575(+)_1|1|1x0		HERVE	1744	1789	+	21.8667	1.81e-08	0.0228	agtcaaagcacagaagacattagaagaaaactgcagaaaaaggctg
CM000681.2_20948652-20950299(+)_1|1|1x0		HERVE	1744	1789	+	21.8667	1.81e-08	0.0227	agtcaaagcacagaagacattagaagaaaactgcagaaaaaggctg
CM000667.2_180848794-180851638(-)_1|2|1x0		HERV49I	3580	3649	+	21.9195	1.82e-08	0.02	agcatataaaaaagtagaaatatttttgtaaaaaaagttataaaagtggtttttgttaaaaaataatttt
CM000672.2_37831617-37833171(-)_1|1|1x0		PRIMA4_I	5340	5361	+	21.3434	1.88e-08	0.0269	gtaaacaatattactggaaacc
CM000681.2_22313606-22317173(+)_1|3|1x0		LTR15	175	196	-	20.9699	1.92e-08	0.0271	TGCACAGCTGGAGAAACAGGGT
CM000681.2_57253041-57254700(+)_1|1|1x0		LTR16E	150	189	-	22.0061	2.02e-08	0.026	CTGGAAGTGGCGGGAGGAGCCAGAGACTCTGGGCGTGTGG
CM000681.2_12463998-12465876(-)_1|2|1x0		HERV-K14CI	6777	6831	+	21.2635	2.02e-08	0.0135	gctgtgatcatgggccttatagctgtcacagctactgctgctgctgctggtgttg
CM000681.2_57327675-57329262(+)_1|1|1x0		MER52D	363	402	-	21.8364	2.1e-08	0.0178	ATCGCGGTGGCCCCCAGGGCGGCGGGCTCCGGGGGGGCTC
CM000681.2_23743614-23745366(-)_1|2|1x0		PRIMA4_I	8018	8048	-	21.8303	2.14e-08	0.0287	CATGAATATATAAAAAAAAAAGGGAGAGGAA
CM000681.2_43846910-43848638(+)_1|1|1x0		L1PREC1	5323	5368	-	21.872	2.15e-08	0.00896	TTGCCTAGGTTTTCTTCTAGGGTTTTTATGGTTTTGGGTTTTACAT
CM000681.2_24126126-24127977(+)_1|1|1x0		PRIMA41	4973	5012	+	20.2256	2.24e-08	0.029	tcctttgcagatgcagctgctaaggccacagcattaaagg
CM000681.2_12463998-12465876(-)_1|2|1x0		L1HS	879	933	-	21.1377	2.27e-08	0.0135	GTTTTTCTGTTCTGTTTTTTCCCCATCTTTGTGGTTTTATCTACTTTTGGTCTTT
CM000681.2_52065109-52067770(-)_1|2|1x0		L1PA12_5	2177	2198	+	18.2798	2.27e-08	0.0324	agagggaacacggctgcaactg
CM000681.2_34943209-34944835(+)_1|2|1x0		HERV39	5224	5269	+	21.4364	2.27e-08	0.0286	tttggttataaaaggtgtaggaatgtggtttttgttaaagggaaag
CM000669.2_150371190-150372942(+)_1|5|1x0		KANGA2_A	505	526	+	19.1879	2.46e-08	0.0349	ctcaaacaacttagatggaagt
CM000681.2_58562074-58563529(-)_1|1|1x0		PRIMA4_I	1277	1289	+	17.5818	2.46e-08	0.0137	aaaaggggggaag
CM000681.2_52365474-52366764(+)_1|1|1x0		HERVH48I	5447	5471	-	21.2121	2.55e-08	0.0356	GGAGGGGAGGTAATTCCCGAGTGGC
CM000681.2_56524313-56525945(+)_1|1|1x0		L1PBA_5	1882	1927	+	21.2424	2.65e-08	0.0334	ggatccaaaccaagaagaaatctctgaattgccagaaaaagaattc
CM000681.2_36546868-36548353(-)_1|1|1x0		HERV-K14CI	6807	6834	+	19.9939	2.71e-08	0.0372	gctactgctgctgctgctggtgttgctt
CM000681.2_57327675-57329262(+)_1|1|1x0		MER45C	259	298	-	21.4	2.8e-08	0.0178	AGGGAGAAGGCAGGTGGGGCCCGGGGCACCAGGGGGCAGG
CM000672.2_43644052-43644886(-)_1|1|1x0		LTR66	406	427	-	21.4885	2.96e-08	0.00398	GTATATATATATATATATATAT
CM000672.2_43644052-43644886(-)_1|1|1x0		LTR66	412	433	-	21.4885	2.96e-08	0.00398	ATATATGTATATATATATATAT
CM000672.2_43644052-43644886(-)_1|1|1x0		LTR66	418	439	-	21.4885	2.96e-08	0.00398	ATATATATATATGTATATATAT
CM000669.2_149764716-149766348(-)_1|2|1x0		LTR38	95	110	-	20.1325	2.97e-08	0.0216	GGTGGGAAAGGGAGAA
CM000672.2_43644052-43644886(-)_1|1|1x0		LTR66	416	437	+	21.4828	2.97e-08	0.00398	atatatatatacatatatatat
CM000669.2_99629120-99630017(+)_1|1|1x0		L1PA17_5	236	257	-	21.1333	2.99e-08	0.0422	GCAGGGGTGAGGGGAGCAGAGA
CM000681.2_37126982-37129055(+)_1|1|1x0		PRIMA4_I	1394	1451	-	20.8902	3e-08	0.0353	CAGAGAGGTCAGGGTAGAGTGGGGGTGTAGGTGGAGGTGGGGGAGGTGCCAAGGGGGA
CM000680.2_14104919-14106428(-)_1|1|1x0		L1PA3	736	763	+	21.1951	3.06e-08	0.00833	ttgtggggtggggggaggggggagggat
CM000680.2_14104919-14106428(-)_1|1|1x0		L1PA5	736	763	+	21.1951	3.06e-08	0.00833	ttgtggggtggggggaggggggagggat
CM000680.2_14104919-14106428(-)_1|1|1x0		L1PA4	736	763	+	21.1951	3.06e-08	0.00833	ttgtggggtggggggaggggggagggat
CM000681.2_12318596-12319871(-)_1|2|1x0		LTR43B	322	352	-	21.439	3.06e-08	0.0408	GGCGTTGCTGTTAAGCATGTTGTGGGTGGTC
CM000672.2_43644052-43644886(-)_1|1|1x0		LTR66	400	421	+	21.4483	3.06e-08	0.00398	gtaaatatatatatatatatat
CM000678.2_3089093-3090701(-)_1|1|1x0		MER50I	288	300	+	15.5879	3.07e-08	0.0417	atgagagtggtag
CM000678.2_31076297-31081811(+)_1|15|1x0		HERVK11I	5720	5732	+	12.8889	3.07e-08	0.0461	atgggtctgattc
CM000679.2_16622290-16624546(-)_1|2|1x0		HERV57I	518	569	+	21.372	3.12e-08	0.0381	ctaccggtgttgagataaaactcactgtttatggtaccgctaattcaaggcc
CM000681.2_12247279-12248707(-)_1|1|1x0		L1MD3	284	326	-	20.5793	3.26e-08	0.0204	ATTATTTATTTTGTTGCTCAAATTGTTCCAGCTTTGGCCATTG
KQ458383.1_131950-133225(-)_1|1|1x0		HERV9	2060	2096	-	18.2364	3.44e-08	0.0446	TTGAGGTCCCAGTGGGGATCCATACTGGGGATGGCTT
CM000663.2_23361971-23363246(-)_1|1|1x0		HERV9	2060	2096	-	18.2364	3.44e-08	0.0444	TTGAGGTCCCAGTGGGGATCCATACTGGGGATGGCTT
CM000672.2_43644052-43644886(-)_1|1|1x0		LTR66	400	421	-	21.2701	3.57e-08	0.00425	ATATATATATATATATATTTAC
CM000671.2_66917746-66920743(+)_1|2|1x0		L1PA13_5	1657	1696	-	20.4041	3.66e-08	0.0474	GTCAGAGTTCTTGCGCTGGTTCTTTCTCATCTTTGTGGGC
CM000671.2_39444500-39446978(-)_1|2|1x0		L1PA13_5	1657	1696	-	20.4041	3.66e-08	0.047	GTCAGAGTTCTTGCGCTGGTTCTTTCTCATCTTTGTGGGC
CM000681.2_37185229-37187395(-)_1|2|1x0		L1MD3	928	973	+	20.9394	3.76e-08	0.0472	ctaatcatgagaaaacatcagacaaacccaaattgagggacattct
KN196484.1_309502-311806(-)_1|1|1x0		HERVH48I	909	972	-	16.8232	3.84e-08	0.022	TGGATACTGCTGACTGGGAAGATGGCGGCTGGGAAGATGGTGGCTGAGAAGATGGCGGCTGGGA
CM000681.2_40034359-40036663(-)_1|1|1x0		HERVH48I	909	972	-	16.8232	3.84e-08	0.0221	TGGATACTGCTGACTGGGAAGATGGCGGCTGGGAAGATGGTGGCTGAGAAGATGGCGGCTGGGA
CM000674.2_133056721-133058929(+)_1|1|1x0		PRIMA4_I	2478	2535	+	20.1152	4.02e-08	0.0481	ttaagagggattgccttaggctgaaacaaaagaaaaggcaggagaatgcaactcagga
CM000668.2_28153003-28154014(+)_1|1|1x0		MER28	243	270	+	20.7273	4.24e-08	0.0293	gtaagaatacggtatataatacatataa
KN196484.1_288719-290921(+)_1|1|1x0		HERVIP10F	1038	1104	-	20.5333	4.33e-08	0.0122	AGGGGTATTTAGGTTGGGAGGGAACAGGCTGGTGGGATGGTAATTCCCAAGAGTCAGGGTTATAAGG
CM000681.2_40013576-40015778(+)_1|1|1x0		HERVIP10F	1038	1104	-	20.5333	4.33e-08	0.0122	AGGGGTATTTAGGTTGGGAGGGAACAGGCTGGTGGGATGGTAATTCCCAAGAGTCAGGGTTATAAGG
CM000669.2_64521163-64522615(-)_1|1|1x0		L1MEA_5	482	518	+	20.7333	4.47e-08	0.029	ggagctgccgcccaagaaacagagtttgcagttcgag
CM000669.2_64521163-64522615(-)_1|1|1x0		L1MEB_5	482	518	+	20.7333	4.47e-08	0.029	ggagctgccgcccaagaaacagagtttgcagttcgag
CM000681.2_23743614-23745366(-)_1|2|1x0		MER67C	69	99	-	20.6606	4.53e-08	0.0304	AAAGTAAATGCTCTAAGAAAAGGGAGAGGAG
CM000681.2_53210946-53213393(+)_1|1|1x0		MER4C	275	311	-	20.0364	4.9e-08	0.0157	AAAGGGGAAAAGCGGGCTGGAGGGGAAAGAGGGAGGG
CM000681.2_34634564-34635848(-)_1|1|1x0		MER41A	330	345	-	16.0118	4.95e-08	0.0362	AAGGGGTGGATTATTC
CM000681.2_34634564-34635848(-)_1|1|1x0		MER41B	411	426	-	16.0118	4.95e-08	0.0362	AAGGGGTGGATTATTC
CM000681.2_24126126-24127977(+)_1|1|1x0		HERV-K14CI	6769	6808	-	18.6951	4.96e-08	0.0322	GCTGTGACAGCTATAAGGCCCATGATCACAGCTATTAAAG
CM000682.2_52152148-52153552(-)_1|1|1x0		HERV30I	5816	5831	+	16.3193	5.42e-08	0.0266	aaactagcaaaagctc
CM000681.2_58562074-58563529(-)_1|1|1x0		MER57A_I	5783	5795	+	17.2606	5.53e-08	0.0137	aaaaggggggaat
CM000681.2_58562074-58563529(-)_1|1|1x0		MER57A_I	6175	6187	+	17.2606	5.53e-08	0.0137	aaaaggggggaat
CM000681.2_58562074-58563529(-)_1|1|1x0		MER51I	7314	7326	+	17.2606	5.53e-08	0.0137	aaaaggggggaat
CM000681.2_58562074-58563529(-)_1|1|1x0		MER57I	7525	7537	+	17.2606	5.53e-08	0.0137	aaaaggggggaat
CM000681.2_58562074-58563529(-)_1|1|1x0		PRIMA4_I	8258	8270	+	17.2606	5.53e-08	0.0137	aaaaggggggaaa
CM000678.2_3089093-3090701(-)_1|1|1x0		MER51I	7253	7265	+	15.2848	5.53e-08	0.0417	ctgagagtggtac
CM000681.2_12247279-12248707(-)_1|1|1x0		HERVK13I	7464	7506	+	19.9329	5.9e-08	0.0246	tttactctcattgcggtgattgcaggtttaattgctgttacta
CM000681.2_12208154-12209219(+)_1|2|1x0		LTR72B	122	134	-	14.7818	6.01e-08	0.0149	GTTTTTGTTTTTC
CM000681.2_12208154-12209219(+)_1|2|1x0		CHARLIE9	242	254	-	14.7818	6.01e-08	0.0149	GTTTTTGTTTTTG
CM000681.2_12208154-12209219(+)_1|2|1x0		HERVE	351	363	+	14.7818	6.01e-08	0.0149	gtttttgtttttg
CM000681.2_12208154-12209219(+)_1|2|1x0		HARLEQUIN	353	365	+	14.7818	6.01e-08	0.0149	gtttttgtttttg
CM000681.2_12208154-12209219(+)_1|2|1x0		HERVI	2045	2057	-	14.7818	6.01e-08	0.0149	GTTTTTGTTTTTC
CM000681.2_12208154-12209219(+)_1|2|1x0		HERV39	6527	6539	-	14.7818	6.01e-08	0.0149	GTTTTTGTTTTTG
CM000672.2_45003311-45004040(+)_1|1|1x0		L1MA7	41	56	+	18.6532	6.24e-08	0.0086	agaagaaaacaaataa
CM000672.2_43644052-43644886(-)_1|1|1x0		L1MC4	1354	1375	+	20.5805	6.29e-08	0.00691	atagaaatagatatagatatat
CM000681.2_37126982-37129055(+)_1|1|1x0		HERVI	3066	3123	-	19.6341	6.42e-08	0.0377	TATGGAATTTTGCTGAGAATGGTGTAAGGGTTGGGGACAACAGGGTTAGTGGTCTGGA
GL383576.1_127217-129264(+)_1|1|1x0		HERVH48I	4009	4051	-	19.897	7.09e-08	0.0485	AGCGTGGCCGGGTTTAGACGGGAGCTGGTTAGCATGGTGATGT
CM000681.2_22179609-22181656(-)_1|1|1x0		HERVH48I	4009	4051	-	19.897	7.09e-08	0.0486	AGCGTGGCCGGGTTTAGACGGGAGCTGGTTAGCATGGTGATGT
CM000679.2_5180898-5184298(-)_1|1|1x0		L1PA10	117	141	+	19.7152	7.28e-08	0.035	ggccaacaaacatacgaaaaaaagc
CM000667.2_180848794-180851638(-)_1|2|1x0		LOOPER	1357	1426	+	19.7241	7.43e-08	0.0408	ccaggaaaatatggaataaaaatttgggtttgctatgtttaaattcttattaaaatttctaataaagttg
CM000681.2_53210946-53213393(+)_1|1|1x0		PRIMA4_I	7980	8016	-	19.2667	7.62e-08	0.0196	GAAGGAAAAAGGAAAGGAAAAAAGAAAGAGAGAAAAA
GL383576.1_127217-129264(+)_1|1|1x0		HERV46I	997	1039	-	19.8121	7.62e-08	0.0485	CGTGTGCCTGGTTTTCGGCGGAAGGGGGTTGGGCGTGAGACCT
CM000681.2_22179609-22181656(-)_1|1|1x0		HERV46I	997	1039	-	19.8121	7.62e-08	0.0486	CGTGTGCCTGGTTTTCGGCGGAAGGGGGTTGGGCGTGAGACCT
CM000681.2_11948222-11950250(+)_1|2|1x0		L1M2_5	1709	1724	-	12.8263	8.23e-08	0.0323	TGGAGAATTATTGTGT
CM000681.2_11948222-11950250(+)_1|2|1x0		L1M2B_5	2069	2084	-	12.8263	8.23e-08	0.0323	TGGAGAATTATTGTGT
CM000681.2_11948222-11950250(+)_1|2|1x0		L1M2C_5	2141	2156	-	12.8263	8.23e-08	0.0323	TGGAGAATTATTGTGT
KN196484.1_349661-351455(-)_1|1|1x0		HUERS-P3	3816	3867	-	17.9212	8.39e-08	0.0497	GTCCATGTTAACTGGGCGGTTTGGCCGGAGGGATCTTTGAAGGCAAACGGGT
CM000681.2_40074518-40076312(-)_1|1|1x0		HUERS-P3	3816	3867	-	17.9212	8.39e-08	0.0497	GTCCATGTTAACTGGGCGGTTTGGCCGGAGGGATCTTTGAAGGCAAACGGGT
CM000681.2_11948222-11950250(+)_1|2|1x0		ERV3-16A3_I	2248	2263	+	12.8024	8.73e-08	0.0323	tggagaatgactgtag
CM000678.2_71448095-71450000(-)_1|1|1x0		L1MA4	729	777	+	19.6159	8.75e-08	0.0361	gaggctgggaagggtagggggagggggggaatgaagagaggttggttaa
CM000680.2_14104919-14106428(-)_1|1|1x0		L1PA6	736	763	+	19.8415	9.15e-08	0.0182	tcgtggggtggggggctgggggagggat
CM000680.2_14104919-14106428(-)_1|1|1x0		TIGGER2	2380	2407	-	19.811	9.37e-08	0.0182	ACGTTGAGTAGGCTGAGGAGGAGGAGGA
CM000681.2_12463998-12465876(-)_1|2|1x0		HERV4_I	4883	4937	-	19.509	9.41e-08	0.0374	ACCACCAGGATCCTTGTTTTTGTCCCCCTTGCTCCTTTATTAACTGTTCTTCCTG
CM000681.2_57327675-57329262(+)_1|1|1x0		HERVH48I	918	957	-	19.2485	1.11e-07	0.0434	GGGAAGATGGCGGCTGGGAAGATGGTGGCTGAGAAGATGG
CM000680.2_14104919-14106428(-)_1|1|1x0		HERVK11DI	6739	6766	-	19.5366	1.16e-07	0.0197	ATGTGGGGTGGGGGGAATAGGTTGTATG
CM000672.2_45003311-45004040(+)_1|1|1x0		L1PB4	41	56	+	18.1272	1.19e-07	0.0086	agaaaaaaacaaacaa
CM000672.2_45003311-45004040(+)_1|1|1x0		L1PA3	41	56	+	18.1272	1.19e-07	0.0086	agaaaaaaacaaacaa
CM000672.2_45003311-45004040(+)_1|1|1x0		L1PA11	41	56	+	18.1272	1.19e-07	0.0086	agaaaaaaacaaacaa
CM000672.2_45003311-45004040(+)_1|1|1x0		L1PB2	41	56	+	18.1272	1.19e-07	0.0086	agaaaaaaacaaacaa
CM000672.2_45003311-45004040(+)_1|1|1x0		L1PA4	41	56	+	18.1272	1.19e-07	0.0086	agaaaaaaacaaacaa
CM000672.2_45003311-45004040(+)_1|1|1x0		L1PA5	41	56	+	18.1272	1.19e-07	0.0086	agaaaaaaacaaacaa
CM000672.2_45003311-45004040(+)_1|1|1x0		L1PA7	41	56	+	18.1272	1.19e-07	0.0086	agaaaaaaacaaacaa
CM000672.2_45003311-45004040(+)_1|1|1x0		L1PA6	41	56	+	18.1272	1.19e-07	0.0086	agaaaaaaacaaacaa
CM000672.2_45003311-45004040(+)_1|1|1x0		L1PB1	41	56	+	18.1272	1.19e-07	0.0086	agaaaaaaacaaacaa
CM000672.2_45003311-45004040(+)_1|1|1x0		L1PA13	41	56	+	18.1272	1.19e-07	0.0086	agaaaaaaacaaacaa
CM000672.2_45003311-45004040(+)_1|1|1x0		L1PA8	41	56	+	18.1272	1.19e-07	0.0086	agaaaaaaacaaacaa
CM000672.2_45003311-45004040(+)_1|1|1x0		L1PA10	41	56	+	18.1272	1.19e-07	0.0086	agaaaaaaacaaacaa
CM000672.2_45003311-45004040(+)_1|1|1x0		L1PA12	41	56	+	18.1272	1.19e-07	0.0086	agaaaaaaacaaacaa
CM000672.2_45003311-45004040(+)_1|1|1x0		L1PA2	41	56	+	18.1272	1.19e-07	0.0086	agaaaaaaacaaacaa
CM000672.2_45003311-45004040(+)_1|1|1x0		L1HS	5172	5187	+	18.1272	1.19e-07	0.0086	agaaaaaaacaaacaa
CM000672.2_45003311-45004040(+)_1|1|1x0		L1	5294	5309	+	18.1272	1.19e-07	0.0086	agaaaaaaacaaacaa
CM000672.2_45003311-45004040(+)_1|1|1x0		L1PREC1	5605	5620	+	18.1272	1.19e-07	0.0086	agaaaaaaacaaacaa
CM000672.2_45003311-45004040(+)_1|1|1x0		L1PB2c	5719	5734	+	18.1272	1.19e-07	0.0086	agaaaaaaacaaacaa
CM000672.2_45003311-45004040(+)_1|1|1x0		L1PREC2	7278	7293	+	18.1272	1.19e-07	0.0086	agaaaaaaacaaacaa
CM000681.2_57327675-57329262(+)_1|1|1x0		MER4A1	187	226	-	18.9152	1.37e-07	0.0434	GGGGAGGGGGCTTCCAGGTCACAGGTAGGTGAGAGACAAA
CM000681.2_53210946-53213393(+)_1|1|1x0		HERV15I	2301	2337	+	18.2182	1.37e-07	0.0251	agaggcagagaaaaaggaagaaagaaaaacgagaaat
CM000681.2_53210946-53213393(+)_1|1|1x0		LTR14A	246	282	-	18.2182	1.37e-07	0.0251	AATGAGAAAAAGACAGTTTGAGAGAGAAAGTGGGACC
CM000680.2_14104919-14106428(-)_1|1|1x0		TIGGER2	2310	2337	-	19.2927	1.4e-07	0.0212	AAGAGGTGGAGGAGGTGGAAGGGGAGGC
KN196484.1_288719-290921(+)_1|1|1x0		HERVH48I	2580	2646	-	18.6182	1.41e-07	0.0319	GTGGGAGGTTGGAGGAGTAGAAGAAAGTTAGAAGCACCGGAGGGGTCTGGGTTGATGCGTTGGGTAC
CM000681.2_40013576-40015778(+)_1|1|1x0		HERVH48I	2580	2646	-	18.6182	1.41e-07	0.0318	GTGGGAGGTTGGAGGAGTAGAAGAAAGTTAGAAGCACCGGAGGGGTCTGGGTTGATGCGTTGGGTAC
CM000679.2_5180898-5184298(-)_1|1|1x0		L1PA11	117	141	+	18.9515	1.43e-07	0.035	ggccaacaaacatatgaaaaaaagc
CM000679.2_5180898-5184298(-)_1|1|1x0		L1PA7	117	141	+	18.9515	1.43e-07	0.035	ggccaacaaacatatgaaaaaaagc
CM000679.2_5180898-5184298(-)_1|1|1x0		L1PA8	117	141	+	18.9515	1.43e-07	0.035	ggccaacaaacatatgaaaaaaagc
CM000679.2_5180898-5184298(-)_1|1|1x0		L1PREC1	5681	5705	+	18.9515	1.43e-07	0.035	ggccaacaaacatatgaaaaaaagc
CM000672.2_43644052-43644886(-)_1|1|1x0		LTR66	410	431	-	19.4598	1.48e-07	0.0151	ATATGTATATATATATATATAT
CM000679.2_5180898-5184298(-)_1|1|1x0		L1PA13	117	141	+	18.897	1.5e-07	0.035	ggccaacaatcatatgaaaaaaagc
CM000672.2_45003311-45004040(+)_1|1|1x0		MER51D	452	467	+	17.9133	1.55e-07	0.0107	agaagaaaaaaaaaac
KN196484.1_349661-351455(-)_1|1|1x0		HERVIP10F	4540	4591	-	16.6061	1.64e-07	0.0497	GTGGAAGAGAAAATGGGGATTATGGTAGGAGGAGGGAGGTAGGGAGTTAAGT
CM000681.2_40074518-40076312(-)_1|1|1x0		HERVIP10F	4540	4591	-	16.6061	1.64e-07	0.0497	GTGGAAGAGAAAATGGGGATTATGGTAGGAGGAGGGAGGTAGGGAGTTAAGT
KN196484.1_349661-351455(-)_1|1|1x0		L1MA2	725	776	+	16.5879	1.66e-07	0.0497	gatggttaccagaggctgggaagggtagtggggggttggtggggaggtgggg
CM000681.2_40074518-40076312(-)_1|1|1x0		L1MA2	725	776	+	16.5879	1.66e-07	0.0497	gatggttaccagaggctgggaagggtagtggggggttggtggggaggtgggg
CM000672.2_43644052-43644886(-)_1|1|1x0		L1MC4	1348	1369	+	19.2644	1.71e-07	0.0163	acagatatagaaatagatatag
KN196484.1_288719-290921(+)_1|1|1x0		HERVFH19I	1081	1147	-	18.097	1.93e-07	0.0344	GAGGGGCCACTGGGGCGGAGGGTTCGGACGGGTGAGGAGCGGATGCAGGGGGATGAGAATACGGAGG
CM000681.2_40013576-40015778(+)_1|1|1x0		HERVFH19I	1081	1147	-	18.097	1.93e-07	0.0342	GAGGGGCCACTGGGGCGGAGGGTTCGGACGGGTGAGGAGCGGATGCAGGGGGATGAGAATACGGAGG
CM000680.2_14104919-14106428(-)_1|1|1x0		TIGGER2	2371	2398	-	18.8537	1.95e-07	0.0231	AGGCTGAGGAGGAGGAGGAAGAGGAGGG
CM000672.2_43644052-43644886(-)_1|1|1x0		LTR66	416	437	-	19.069	1.96e-07	0.0175	ATATATATATGTATATATATAT
CM000680.2_14104919-14106428(-)_1|1|1x0		LTR18B	464	491	+	18.8415	1.97e-07	0.0231	ctgaagtgtgagaagctgctgatgagag
KN196484.1_288719-290921(+)_1|1|1x0		HERVH48I	1750	1816	-	17.9333	2.13e-07	0.0344	GGGGTGGATTGGGAGATGAACCGAAGGTTTAAGATAGTGGTTCCTTCTGGGCTGGCTGGGTCTAGGT
CM000681.2_40013576-40015778(+)_1|1|1x0		HERVH48I	1750	1816	-	17.9333	2.13e-07	0.0342	GGGGTGGATTGGGAGATGAACCGAAGGTTTAAGATAGTGGTTCCTTCTGGGCTGGCTGGGTCTAGGT
CM000672.2_45003311-45004040(+)_1|1|1x0		HERVG25	102	117	-	17.5954	2.14e-07	0.0141	AGAAGAAAAAAAAAAA
CM000680.2_14104919-14106428(-)_1|1|1x0		L1PA2	736	763	+	18.6768	2.23e-07	0.0231	tggtggggtggggggaggggggagggat
CM000680.2_14104919-14106428(-)_1|1|1x0		HERV46I	2720	2747	-	18.6768	2.23e-07	0.0231	CAGAGGAGTGTGTGGTAGATGGGGGAAT
CM000681.2_53210946-53213393(+)_1|1|1x0		HERV15I	894	930	+	17.3152	2.25e-07	0.0361	agagtgaaagtgagagggaaagtgcaccacaagggag
CM000672.2_43644052-43644886(-)_1|1|1x0		L1MC4	1360	1381	+	18.8506	2.28e-07	0.0192	atagatatagatatatatgtgt
CM000681.2_12208154-12209219(+)_1|2|1x0		LTR06	106	118	-	14.4606	2.43e-07	0.0403	GTTTTTGTTTTTT
CM000681.2_12208154-12209219(+)_1|2|1x0		L1MCA_5	944	956	-	14.4606	2.43e-07	0.0403	GTTTTTGTTTTTT
CM000681.2_12208154-12209219(+)_1|2|1x0		HERV39	6521	6533	-	14.4606	2.43e-07	0.0403	GTTTTTGTTTTTT
CM000672.2_43644052-43644886(-)_1|1|1x0		GOLEM_C	197	218	+	18.7529	2.44e-07	0.0193	atataaataaaaatatatatac
CM000680.2_14104919-14106428(-)_1|1|1x0		PRIMA4_I	1405	1432	-	18.4756	2.59e-07	0.0231	TGGGGGTGTAGGTGGAGGTGGGGGAGGT
CM000672.2_43644052-43644886(-)_1|1|1x0		LTR66	414	435	+	18.6264	2.65e-07	0.0195	atatatatatatacatatatat
CM000680.2_14104919-14106428(-)_1|1|1x0		LTR1B1	413	440	-	18.4329	2.67e-07	0.0231	ATGGGGAGCCGGAAGCGGGGGATGGAGT
CM000672.2_43644052-43644886(-)_1|1|1x0		L1M4B	2929	2950	-	18.5862	2.73e-07	0.0195	ATATATATACATCTATATATGT
CM000680.2_14104919-14106428(-)_1|1|1x0		L1PB2	738	765	+	18.3476	2.84e-07	0.0231	gggaagggtgggaggggggtgagggata
CM000680.2_14104919-14106428(-)_1|1|1x0		L1PB2c	6417	6444	+	18.3293	2.88e-07	0.0231	gggaagggtgggaggggggcgagggata
CM000679.2_5180898-5184298(-)_1|1|1x0		L1PA14	117	141	+	18.1091	2.93e-07	0.0426	ggccaacaagcatatgaaaaaaagc
CM000679.2_5180898-5184298(-)_1|1|1x0		L1PREC2	7354	7378	+	18.1091	2.93e-07	0.0426	ggccaacaagcatatgaaaaaaagc
CM000680.2_14104919-14106428(-)_1|1|1x0		TIGGER2	2307	2334	-	18.0732	3.48e-07	0.0233	AGGTGGAGGAGGTGGAAGGGGAGGCAGG
KN196484.1_288719-290921(+)_1|1|1x0		L1M2B_5	1534	1600	-	17.0727	3.53e-07	0.047	TTGGGTGCTAGCAGTGGCAGTAGTAGGCCAGCTGGGTGGGCAGGTCCTCGGGCCCCTGGGTAGTATG
CM000681.2_40013576-40015778(+)_1|1|1x0		L1M2B_5	1534	1600	-	17.0727	3.53e-07	0.0468	TTGGGTGCTAGCAGTGGCAGTAGTAGGCCAGCTGGGTGGGCAGGTCCTCGGGCCCCTGGGTAGTATG
CM000680.2_14104919-14106428(-)_1|1|1x0		HERVL	589	616	+	18.0366	3.57e-07	0.0233	gggacgtgtgggaggaccctgatgaagc
CM000672.2_43644052-43644886(-)_1|1|1x0		L1M4B	2929	2950	+	18.1782	3.59e-07	0.0233	acatatatagatgtatatatat
CM000672.2_45003311-45004040(+)_1|1|1x0		L1PA16_5	3883	3898	+	17.0925	3.68e-07	0.0232	agaagaaaagaaataa
CM000680.2_14104919-14106428(-)_1|1|1x0		HERVH48I	2838	2865	-	17.9817	3.72e-07	0.0233	GGGCGGAGTAGGTGACTGGCGAGGAGGC
KN196484.1_288719-290921(+)_1|1|1x0		MER21I	3362	3428	+	16.9697	3.75e-07	0.047	ggggaagagggggtgaggaggatgctggtatgactatgcaattcttgccaagggaggagtacgctgg
CM000681.2_40013576-40015778(+)_1|1|1x0		MER21I	3362	3428	+	16.9697	3.75e-07	0.0468	ggggaagagggggtgaggaggatgctggtatgactatgcaattcttgccaagggaggagtacgctgg
CM000680.2_14104919-14106428(-)_1|1|1x0		HERVK11I	6895	6922	-	17.9634	3.76e-07	0.0233	CCGAGGTGCCTGGGGATGCTGAAGAGGT
CM000672.2_43644052-43644886(-)_1|1|1x0		L1MC4	1360	1381	-	18.1034	3.77e-07	0.0233	ACACATATATATCTATATCTAT
CM000680.2_14104919-14106428(-)_1|1|1x0		LTR18C	278	305	-	17.9573	3.78e-07	0.0233	GAGGGGAGTGGGTGGACGTGGGGCAGGG
CM000672.2_43644052-43644886(-)_1|1|1x0		LTR66	410	431	+	18.0977	3.78e-07	0.0233	atatatatatatatatacatat
CM000680.2_14104919-14106428(-)_1|1|1x0		TIGGER2	2298	2325	-	17.8841	3.99e-07	0.0233	AGGTGGAAGGGGAGGCAGGAGAGGCAGG
CM000672.2_43644052-43644886(-)_1|1|1x0		LTR66	408	429	+	18.0057	4.02e-07	0.0233	atatatatatatatatatacat
CM000672.2_45003311-45004040(+)_1|1|1x0		L1HS	3754	3769	+	17.0058	4.07e-07	0.0236	caaagacaaaaaccac
CM000672.2_45003311-45004040(+)_1|1|1x0		L1	3876	3891	+	17.0058	4.07e-07	0.0236	caaagacaaaaaccac
CM000672.2_43644052-43644886(-)_1|1|1x0		GOLEM_C	191	212	+	17.977	4.1e-07	0.0233	atatatatataaataaaaatat
CM000680.2_14104919-14106428(-)_1|1|1x0		LTR19C	547	574	-	17.8415	4.11e-07	0.0233	GTGAGGAGGGGGCTAGTGAGGAGGGGGT
CM000679.2_5180898-5184298(-)_1|1|1x0		L1PB3	117	141	+	17.6788	4.17e-07	0.0426	ggccaacaaacatatgaaaaaatgc
CM000679.2_5180898-5184298(-)_1|1|1x0		L1PB2	117	141	+	17.6788	4.17e-07	0.0426	ggccaacaaacatatgaaaaaatgc
CM000679.2_5180898-5184298(-)_1|1|1x0		L1PB4	117	141	+	17.6788	4.17e-07	0.0426	ggccaacaaacatatgaaaaaatgc
CM000679.2_5180898-5184298(-)_1|1|1x0		L1PA16	117	141	+	17.6788	4.17e-07	0.0426	ggccaacaaacatatgaaaaaatgc
CM000679.2_5180898-5184298(-)_1|1|1x0		L1PB2c	5795	5819	+	17.6788	4.17e-07	0.0426	ggccaacaaacatatgaaaaaatgc
CM000672.2_43644052-43644886(-)_1|1|1x0		LTR66	402	423	-	17.9253	4.24e-07	0.0233	ATATATATATATATATATATTT
CM000679.2_5180898-5184298(-)_1|1|1x0		L1M2_5	3788	3812	+	17.6485	4.28e-07	0.0426	aagagaggaagaaaggaacaaagga
CM000680.2_14104919-14106428(-)_1|1|1x0		MER52B	152	179	-	17.7866	4.28e-07	0.0233	CTGCGGTTTGGGCGGCTGCAGCTGCACC
CM000680.2_14104919-14106428(-)_1|1|1x0		L1PA15	743	770	+	17.7317	4.45e-07	0.0233	gtggagggtgggaggagggtgaggatcg
CM000672.2_43644052-43644886(-)_1|1|1x0		LTR66	402	423	+	17.7356	4.8e-07	0.0254	aaatatatatatatatatatat
CM000680.2_14104919-14106428(-)_1|1|1x0		L1HS	5864	5891	+	17.5915	4.92e-07	0.0242	ctgtggtggggtcgggggaggggggagg
CM000672.2_45003311-45004040(+)_1|1|1x0		HERV35I	939	954	-	16.8035	4.94e-07	0.0254	AGAAAAAAAAAAGCAA
CM000680.2_14104919-14106428(-)_1|1|1x0		HERV19I	612	639	-	17.5244	5.16e-07	0.0242	ATGTGGACTGGTGAGAAGAGGCCGAGGG
CM000680.2_14104919-14106428(-)_1|1|1x0		TIGGER2	2313	2340	-	17.5244	5.16e-07	0.0242	CGGAAGAGGTGGAGGAGGTGGAAGGGGA
CM000672.2_43644052-43644886(-)_1|1|1x0		LTR66	408	429	-	17.6149	5.2e-07	0.0256	ATGTATATATATATATATATAT
CM000672.2_43644052-43644886(-)_1|1|1x0		LTR66	414	435	-	17.6149	5.2e-07	0.0256	ATATATATGTATATATATATAT
CM000679.2_5180898-5184298(-)_1|1|1x0		MER34B	501	525	-	17.3939	5.25e-07	0.0488	GACAGATTAACAAGAGAAAAACAGA
CM000672.2_45003311-45004040(+)_1|1|1x0		L1M4B	2232	2247	+	16.7341	5.25e-07	0.0254	aaaaaaaaaaaaacaa
CM000672.2_45003311-45004040(+)_1|1|1x0		L1PBA_5	2869	2884	+	16.7341	5.25e-07	0.0254	aaaaaaaaaaaaacaa
CM000672.2_45003311-45004040(+)_1|1|1x0		L1PA16_5	2921	2936	+	16.7341	5.25e-07	0.0254	aaaaaaaaaaaaacaa
CM000672.2_45003311-45004040(+)_1|1|1x0		L1M4B	3482	3497	+	16.7341	5.25e-07	0.0254	aaaaaaaaaaaaacaa
CM000672.2_45003311-45004040(+)_1|1|1x0		L1M4B	4493	4508	+	16.6474	5.77e-07	0.0267	agaagaaaaacaatag
CM000672.2_43644052-43644886(-)_1|1|1x0		CHARLIE7	2525	2546	+	17.3908	6.02e-07	0.0287	ttataaataaatatatatatat
CM000672.2_45003311-45004040(+)_1|1|1x0		L1MA5	224	239	+	16.5434	6.44e-07	0.0267	aaaagacaaaaaataa
CM000672.2_45003311-45004040(+)_1|1|1x0		L1MA5A	224	239	+	16.5434	6.44e-07	0.0267	aaaagacaaaaaataa
CM000672.2_45003311-45004040(+)_1|1|1x0		L1MA4	224	239	+	16.5434	6.44e-07	0.0267	aaaagacaaaaaataa
CM000672.2_45003311-45004040(+)_1|1|1x0		L1MA4A	224	239	+	16.5434	6.44e-07	0.0267	aaaagacaaaaaataa
CM000680.2_14104919-14106428(-)_1|1|1x0		L1PB3	742	769	+	17.1524	6.7e-07	0.0287	ggggagggtgggaggggggtgagggatg
CM000680.2_14104919-14106428(-)_1|1|1x0		HERVFH19I	623	650	-	17.1402	6.76e-07	0.0287	ATGTGGACTGGTGAGAAGAAGCCGAGGG
CM000672.2_43644052-43644886(-)_1|1|1x0		L1MC4	1394	1415	+	17.2069	6.78e-07	0.0313	gtatgtatatacgtacatatat
CM000680.2_14104919-14106428(-)_1|1|1x0		L1MD1	739	766	+	17.1037	6.94e-07	0.0287	cgggggtgggggtggagggaggtgggca
CM000680.2_14104919-14106428(-)_1|1|1x0		LTR78B	683	710	+	17.0976	6.97e-07	0.0287	ctgaggaaggagtggaagaggtcgagcc
CM000672.2_45003311-45004040(+)_1|1|1x0		LTR50	756	771	-	16.4509	6.98e-07	0.0282	AGAAGACAGAAACCAC
CM000672.2_43644052-43644886(-)_1|1|1x0		MER11D	579	600	+	17.1552	7.01e-07	0.0313	gtacttctacatacaaatgtac
CM000680.2_14104919-14106428(-)_1|1|1x0		L1MA2	745	772	+	17.0122	7.39e-07	0.0295	aagggtagtggggggttggtggggaggt
CM000672.2_45003311-45004040(+)_1|1|1x0		L1PREC1	3426	3441	+	16.3757	7.54e-07	0.0288	agaagacaagaaataa
CM000672.2_45003311-45004040(+)_1|1|1x0		L1PREC2	5099	5114	+	16.3757	7.54e-07	0.0288	agaagacaagaaataa
CM000680.2_14104919-14106428(-)_1|1|1x0		LTR50	377	404	-	16.9573	7.68e-07	0.0295	CTGGTGTCTCTGAGGAGGAGGAGGGGGT
CM000672.2_45003311-45004040(+)_1|1|1x0		L3	1229	1244	+	16.3295	7.87e-07	0.0293	caaagaaaaaaaatat
CM000680.2_14104919-14106428(-)_1|1|1x0		TIGGER2	2316	2343	-	16.8659	8.18e-07	0.0295	AGGCGGAAGAGGTGGAGGAGGTGGAAGG
CM000672.2_43644052-43644886(-)_1|1|1x0		MER31_I	1824	1845	-	16.8736	8.41e-07	0.0364	ATAAACATAAACTTAGATTTAG
CM000680.2_14104919-14106428(-)_1|1|1x0		L1PA2	733	760	+	16.8171	8.47e-07	0.0295	ctgtggtggggtggggggaggggggagg
CM000680.2_14104919-14106428(-)_1|1|1x0		HERVI	1115	1142	-	16.8171	8.47e-07	0.0295	CTGAGGAGTAGGGGGGTTAGGATTGGGG
CM000672.2_45003311-45004040(+)_1|1|1x0		HERV30I	6424	6439	+	16.2254	8.54e-07	0.031	aaaaaaaaaaaaccaa
CM000672.2_43644052-43644886(-)_1|1|1x0		LOR1I	892	913	-	16.7759	8.96e-07	0.0377	ATAACTATAAATGTACATACAC
CM000672.2_45003311-45004040(+)_1|1|1x0		L1MCB_5	971	986	+	16.1214	9.49e-07	0.0336	caaaaaaaaaaaacac
CM000680.2_14104919-14106428(-)_1|1|1x0		L1PA14	743	770	+	16.6098	9.76e-07	0.0295	ggggagggtgggaggagggagaggagca
CM000680.2_14104919-14106428(-)_1|1|1x0		L1PA12	743	770	+	16.5793	9.97e-07	0.0295	gtggagggtgggaggagggagaggatca
CM000680.2_14104919-14106428(-)_1|1|1x0		L1PA13	743	770	+	16.5793	9.97e-07	0.0295	gtggagggtgggaggagggagaggatca
CM000680.2_14104919-14106428(-)_1|1|1x0		TIGGER2	2319	2346	-	16.5793	9.97e-07	0.0295	CAGAGGCGGAAGAGGTGGAGGAGGTGGA
CM000680.2_14104919-14106428(-)_1|1|1x0		L1PREC2	7980	8007	+	16.5793	9.97e-07	0.0295	gtggagggtgggaggagggagaggatca
CM000672.2_43644052-43644886(-)_1|1|1x0		L1MC4	1354	1375	-	16.6092	9.98e-07	0.0407	ATATATCTATATCTATTTCTAT
CM000680.2_14104919-14106428(-)_1|1|1x0		MER52B	1120	1147	-	16.5671	1.01e-06	0.0295	AAGTGGAGGGTGAGCAAGATGAAGAGGA
CM000672.2_45003311-45004040(+)_1|1|1x0		MER74B	66	81	-	16.0751	1.01e-06	0.0338	AGAAAATAAAAAACAT
CM000672.2_45003311-45004040(+)_1|1|1x0		MER57I	2650	2665	-	16.0636	1.02e-06	0.0338	AGAGAAAAAAAAACAT
CM000680.2_14104919-14106428(-)_1|1|1x0		MER52D	65	92	+	16.5488	1.02e-06	0.0295	gggaggtgtgagcagtggcggcaggagc
CM000680.2_14104919-14106428(-)_1|1|1x0		MER22	1011	1038	-	16.5488	1.02e-06	0.0295	GGGCGGTGCTGGAGGTTGCGGCGGCGGC
CM000680.2_14104919-14106428(-)_1|1|1x0		MER52D	1467	1494	-	16.5488	1.02e-06	0.0295	AAGTGGAGGGTGAGCAAGACGAAGAGGA
CM000672.2_45003311-45004040(+)_1|1|1x0		PRIMA4_I	197	212	+	16.0173	1.05e-06	0.0338	aaaaaaaaacaaacaa
CM000672.2_45003311-45004040(+)_1|1|1x0		L1MCA_5	1551	1566	+	16.0173	1.05e-06	0.0338	aaaaaaaaacaaacaa
CM000680.2_14104919-14106428(-)_1|1|1x0		MER22	1093	1120	+	16.4756	1.07e-06	0.0301	ctgcggagtaagggggggtggagcgggg
CM000680.2_14104919-14106428(-)_1|1|1x0		L1PB4	743	770	+	16.4573	1.08e-06	0.0301	tgggagggtgggaggggggtgagggatg
CM000672.2_45003311-45004040(+)_1|1|1x0		L1MC1	41	56	+	15.9711	1.1e-06	0.034	ataagaaaacaaacaa
CM000672.2_45003311-45004040(+)_1|1|1x0		L1MC2	41	56	+	15.9711	1.1e-06	0.034	ataagaaaacaaacaa
CM000680.2_14104919-14106428(-)_1|1|1x0		LTR9C	560	587	-	16.378	1.14e-06	0.0311	ATGAGGAGTGGGTTTAAGGAGCGGAAAG
CM000672.2_45003311-45004040(+)_1|1|1x0		L1MA6	41	56	+	15.8728	1.21e-06	0.0352	ggaagaaaacaaataa
CM000672.2_45003311-45004040(+)_1|1|1x0		LTR66	568	583	-	15.8208	1.26e-06	0.0352	AGAAGAAAAGACACAC
CM000672.2_45003311-45004040(+)_1|1|1x0		HERVG25	99	114	-	15.8035	1.28e-06	0.0352	AGAAAAAAAAAAAAAC
CM000672.2_45003311-45004040(+)_1|1|1x0		HERV35I	942	957	-	15.8035	1.28e-06	0.0352	AAAAGAAAAAAAAAAG
CM000672.2_45003311-45004040(+)_1|1|1x0		L1MCA_5	937	952	+	15.8035	1.28e-06	0.0352	aaacaaaaaaaaacaa
CM000672.2_45003311-45004040(+)_1|1|1x0		L1MCA_5	1547	1562	+	15.8035	1.28e-06	0.0352	caaaaaaaaaaaacaa
CM000680.2_14104919-14106428(-)_1|1|1x0		MER84I	2197	2224	-	16.1768	1.31e-06	0.035	TTGTCGGGTAGGTTGGCGAGGTTGTGGC
CM000680.2_14104919-14106428(-)_1|1|1x0		MER61I	197	224	-	16.128	1.35e-06	0.0354	GGGAGGGGAGGGAGGGGGGAGCCGCTGC
CM000672.2_45003311-45004040(+)_1|1|1x0		MER34B_I	1900	1915	+	15.7168	1.39e-06	0.0371	agcagaaaaaaaacat
CM000672.2_45003311-45004040(+)_1|1|1x0		L1M4B	1708	1723	+	15.6936	1.41e-06	0.0371	agaagaaaagaatcag
CM000672.2_45003311-45004040(+)_1|1|1x0		MER34C	451	466	-	15.6647	1.46e-06	0.0379	AGAGAAAAACAAACAG
CM000680.2_14104919-14106428(-)_1|1|1x0		HERV19I	182	209	+	16	1.47e-06	0.0374	aaggggactgcgaggctcaggctggggc
CM000680.2_14104919-14106428(-)_1|1|1x0		L1HS	5867	5894	+	15.9756	1.5e-06	0.0374	tggtggggtcgggggaggggggagggat
CM000680.2_14104919-14106428(-)_1|1|1x0		TIGGER2	2301	2328	-	15.9634	1.51e-06	0.0374	AGGAGGTGGAAGGGGAGGCAGGAGAGGC
CM000680.2_14104919-14106428(-)_1|1|1x0		MER61B	143	170	+	15.9207	1.56e-06	0.0378	ctgcgcactgggaggacggggtggagcc
CM000680.2_14104919-14106428(-)_1|1|1x0		LTR28	434	461	-	15.8537	1.63e-06	0.0383	CAGTGGAGAGGGGAGCTGGAGAGGGGAC
CM000672.2_45003311-45004040(+)_1|1|1x0		LOOPER	1031	1046	+	15.5434	1.64e-06	0.0417	agaaaaaaaaaatcat
CM000680.2_14104919-14106428(-)_1|1|1x0		L1MA8	733	760	+	15.8354	1.65e-06	0.0383	ctggggagtgggaggatttggagagatg
CM000680.2_14104919-14106428(-)_1|1|1x0		MER52A	359	386	-	15.8049	1.68e-06	0.0383	CTGCGGAGCGGGCGCCGGGAGCGGGGAG
CM000680.2_14104919-14106428(-)_1|1|1x0		HUERS-P3	4170	4197	-	15.7805	1.71e-06	0.0383	TTGAGGGTTTTGGGGAGGGGGAAGGAGG
CM000672.2_45003311-45004040(+)_1|1|1x0		L1M4B	2222	2237	+	15.4855	1.71e-06	0.0428	agaaaaaaaaaaaaaa
CM000680.2_14104919-14106428(-)_1|1|1x0		LTR28B	417	444	-	15.7744	1.71e-06	0.0383	CAGCGGAGAGGGGAGCTGGAGAGGGGAC
CM000680.2_14104919-14106428(-)_1|1|1x0		HERVH48I	1028	1055	-	15.6829	1.82e-06	0.0399	CTCAGGAGAGGGCGGTGGGGGAGGAGAA
CM000672.2_45003311-45004040(+)_1|1|1x0		HERV17	1394	1409	+	15.4046	1.87e-06	0.0459	tgaggaaaaaaaccac
CM000680.2_14104919-14106428(-)_1|1|1x0		HERVH48I	1115	1142	-	15.6402	1.87e-06	0.0399	CTGAGGGTTTGAAGGGGGAAGGGGGGTT
CM000680.2_14104919-14106428(-)_1|1|1x0		HERV46I	1980	2007	-	15.6098	1.91e-06	0.0399	AGGTGGTGATGGCAGTAGGGGCGGTGGA
CM000680.2_14104919-14106428(-)_1|1|1x0		MER52B	243	270	-	15.5976	1.93e-06	0.0399	CCGCGGCTTGGGCGGCTGCAGCTGCACC
CM000680.2_14104919-14106428(-)_1|1|1x0		LTR12D	167	194	+	15.5915	1.93e-06	0.0399	gtgtggagggagaggcgcgggcgggagc
CM000672.2_45003311-45004040(+)_1|1|1x0		L1PREC2	5860	5875	+	15.3584	1.95e-06	0.0462	taaagacaaaaaccac
CM000672.2_45003311-45004040(+)_1|1|1x0		HUERS-P3B	5775	5790	-	15.3468	1.97e-06	0.0462	AGAGAAAAACAAACAT
CM000672.2_45003311-45004040(+)_1|1|1x0		L1PA14	41	56	+	15.3468	1.97e-06	0.0462	agagaaaaacaaacaa
CM000672.2_45003311-45004040(+)_1|1|1x0		MER57I	2653	2668	-	15.3179	2.02e-06	0.0462	AGAAGAGAAAAAAAAA
CM000680.2_14104919-14106428(-)_1|1|1x0		LTR71B	133	160	-	15.5183	2.03e-06	0.0411	AAGGGGGGGGGGAGGAAGGGGGAAGGGG
CM000672.2_45003311-45004040(+)_1|1|1x0		LTR23	3	18	+	15.3006	2.04e-06	0.0462	agaaaagaaaaaatag
CM000680.2_14104919-14106428(-)_1|1|1x0		L1MA3	745	772	+	15.5	2.05e-06	0.0411	aagggtagtggggtgggggggaagtggg
CM000680.2_14104919-14106428(-)_1|1|1x0		HERV52I	2456	2483	-	15.4634	2.1e-06	0.0413	AGGAGGCATGAGAGGAGGTTGCTAAAGC
CM000672.2_45003311-45004040(+)_1|1|1x0		HERVP71A_I	808	823	+	15.2543	2.12e-06	0.0474	agaagaagaaaaagag
CM000680.2_14104919-14106428(-)_1|1|1x0		MER52D	1909	1936	-	15.4451	2.13e-06	0.0413	GTGAGGGGTGTGTGAGTGAGCGTGGGGT
CM000680.2_14104919-14106428(-)_1|1|1x0		MER52B	1537	1564	-	15.4268	2.15e-06	0.0413	GTGAGGGGTGTGTGAGCGAGCGTGGGGT
CM000680.2_14104919-14106428(-)_1|1|1x0		MER52A	1125	1152	-	15.3537	2.26e-06	0.0427	AAGTGGAGGGTGAGCAAGGCGAAGAGGA
CM000680.2_14104919-14106428(-)_1|1|1x0		L1PA10	736	763	+	15.3232	2.31e-06	0.0429	tcggggggtgggggtggggggagggaga
CM000680.2_14104919-14106428(-)_1|1|1x0		LTR72	323	350	-	15.2988	2.34e-06	0.0429	ATGGGGTGATGGAGAGGGGAGAGGGTGC
CM000680.2_14104919-14106428(-)_1|1|1x0		Retroposon-1_HS	2001	2028	+	15.2866	2.36e-06	0.0429	gggaggggtcggttgcagctgcagcggt
CM000680.2_14104919-14106428(-)_1|1|1x0		LTR36	388	415	-	15.25	2.42e-06	0.0433	ATGCAGGGGAGGAAGCAGCAGGTGGGGG
CM000680.2_14104919-14106428(-)_1|1|1x0		LTR10D	213	240	-	15.189	2.52e-06	0.0444	AAGCGGAGAGGAAAGGGGAAGGGGTGTC
CM000680.2_14104919-14106428(-)_1|1|1x0		L1PA11	743	770	+	15.1707	2.55e-06	0.0444	gtggggggtgggaggagggagagcatca
CM000680.2_14104919-14106428(-)_1|1|1x0		L1M6B_5end	1	28	-	15.1341	2.61e-06	0.0449	GTGGAGTTTGGGAGCAGGAGGTGGGGGT
CM000680.2_14104919-14106428(-)_1|1|1x0		L1PA12_5	1851	1878	-	15.061	2.73e-06	0.0463	GTGGGGGGTGTGTGGGACCCGTGGGAGA
CM000680.2_14104919-14106428(-)_1|1|1x0		HERV30I	6640	6667	-	15.0427	2.76e-06	0.0463	ACGGGGTGTGTGTTGTTGTTGGAGAAAG
CM000680.2_14104919-14106428(-)_1|1|1x0		HERV9	6592	6619	-	15.0305	2.79e-06	0.0463	ATGAGGTATCCAAGGAAGCAGGAGGGAT
CM000680.2_14104919-14106428(-)_1|1|1x0		HERV46I	2342	2369	-	14.9817	2.88e-06	0.0468	AGGATGAGTGGGGGGAGAGGGAAGCGTT
CM000680.2_14104919-14106428(-)_1|1|1x0		LTR71B	129	156	-	14.9756	2.89e-06	0.0468	GGGGGGGGAGGAAGGGGGAAGGGGGAGG
CM000680.2_14104919-14106428(-)_1|1|1x0		LTR18B	547	574	-	14.9207	2.99e-06	0.0479	GAGGGGAGTGGGTGGATGGGCAGATAGC
CM000680.2_14104919-14106428(-)_1|1|1x0		PRIMA4_I	1620	1647	+	14.8902	3.05e-06	0.0483	atgtggaaaagggggaccctgcagggac
CM000680.2_14104919-14106428(-)_1|1|1x0		LTR38	338	365	-	14.8293	3.17e-06	0.0489	ATGTGGGAGTGGTGCAGGAGGGTGGAGG
CM000680.2_14104919-14106428(-)_1|1|1x0		TIGGER2	2365	2392	-	14.8293	3.17e-06	0.0489	AGGAGGAGGAGGAAGAGGAGGGGTTGGT
CM000680.2_14104919-14106428(-)_1|1|1x0		TIGGER2	2304	2331	-	14.8049	3.22e-06	0.0489	TGGAGGAGGTGGAAGGGGAGGCAGGAGA
CM000680.2_14104919-14106428(-)_1|1|1x0		L1MA7	733	760	+	14.7988	3.23e-06	0.0489	ctggggggtggggggaatggggagatgt
CM000680.2_14104919-14106428(-)_1|1|1x0		HERVFH19I	1096	1123	-	14.7256	3.39e-06	0.0493	CGGACGGGTGAGGAGCGGATGCAGGGGG
CM000680.2_14104919-14106428(-)_1|1|1x0		PTR5	165	192	+	14.7195	3.4e-06	0.0493	gtgtggagggagaggcgcaggcgggaac
CM000680.2_14104919-14106428(-)_1|1|1x0		LTR52	60	87	-	14.7134	3.41e-06	0.0493	ATGTGGGGCAAAGGGAAGAGGGAGGGGT
CM000680.2_14104919-14106428(-)_1|1|1x0		HERVK13I	3958	3985	-	14.7134	3.41e-06	0.0493	ATGGTGTATGGGGGGGCTGTGCAGAGGA
CM000680.2_14104919-14106428(-)_1|1|1x0		MER52B	536	563	-	14.6829	3.48e-06	0.0493	GTCTGGAGGGGGCCGAGGCGGCAGGGGG
CM000680.2_14104919-14106428(-)_1|1|1x0		THE1C	63	90	+	14.6829	3.48e-06	0.0493	acgtgtcgtgggagggacccggtgggag
CM000680.2_14104919-14106428(-)_1|1|1x0		HUERS-P3	375	402	-	14.6646	3.52e-06	0.0493	ATGGGCTGTCGGAGGCTGGGGTCGGTCC
CM000680.2_14104919-14106428(-)_1|1|1x0		HERV3	2161	2188	+	14.6524	3.55e-06	0.0493	aggacgcggacgcggacgcggacgtgga
CM000680.2_14104919-14106428(-)_1|1|1x0		L1PA11	736	763	+	14.622	3.62e-06	0.0498	tcggagggtggggggtgggaggagggag
CM000680.2_14104919-14106428(-)_1|1|1x0		MER52A	530	557	-	14.6037	3.66e-06	0.0498	GTCCGGAGGGGGCCGAGGCGGCAGGGGG
# FIMO (Find Individual Motif Occurrences): Version 5.3.3 compiled on Apr 6 2021 at 13:15:46
# The format of this file is described at https://meme-suite.org/meme/doc/fimo-output-format.html.
# fimo --qv-thresh --thresh 5e-2 --bfile ../../data/binding-predictions/meme-out/Homo_sapiens/background.txt -o ../../data/binding-predictions/meme-out/Homo_sapiens/predicted_vs_te ../../data/binding-predictions/Homo_sapiens/Homo_sapiens_znf_binding.meme /Users/jonwells/Genomes/RepBase/RepBase26.10.fasta/Homo_sapiens_nosat.fa
