## Supplementary Data 3 for "Transposable elements drive the evolution of metazoan zinc finger genes": fimo.tsv

motif_id	motif_alt_id	sequence_name	start	stop	strand	score	p-value	q-value	matched_sequence
467	random	LTR28	430	469	-	27.7805	2.73e-10	0.000351	GCGGCTCTCAGTGGAGAGGGGAGCTGGAGAGGGGACGGGA
77	random	LTR53	377	425	+	23.9273	4.13e-09	0.00514	cccaggctgtgagtatatgtgattaataaactgctgtcaatctcatctg
644	random	HERVK11DI	3449	3500	-	23.878	4.43e-09	0.00542	GACTGTTAATCATTCCTTGAGGTAAAACTTTCCATTGATATCTAGCTGCGGG
785	random	LTR16A2	86	134	-	23.939	5.05e-09	0.00629	AGGGCAGTCCTCTGAAAAGAGTCACAGGTGCAGGCCGTTAGAAGCAAAA
530	random	HUERS-P3	5320	5335	-	17.2927	5.62e-09	0.0083	TAGAGGGGCTTGAAGT
692	random	LOR1I	4679	4712	+	23.4121	5.8e-09	0.00776	agacatattaggcttatttggtatgttagaatta
869	random	LTR38B	33	75	-	23.4817	6.26e-09	0.00793	GTTATATCTTGAAACTCAAGAGAAAGGGAAAAAAAAGTTTTAA
467	random	LTR28B	413	452	-	23.5793	6.79e-09	0.00437	ATGGCTCTCAGCGGAGAGGGGAGCTGGAGAGGGGACGGGA
246	random	HERV15I	7169	7214	+	23.0575	9.28e-09	0.0117	taagacaaggacatgcaatcctttaaattttactatcttaaagcca
675	random	HERV3	435	459	+	21.7092	1.08e-08	0.0128	agccaatgtggggagtgacgtgtgg
499	random	HERVI	2030	2072	+	22.4909	1.34e-08	0.0168	gtgaggagggacagggaaaaacaaaaacagaagtcaaaaccaa
42	random	MER41G	473	506	-	22.0793	1.42e-08	0.019	GTAATGAGCATATAATTAGGTCTGGGGTAGGGCA
205	random	HERVI	6536	6548	-	13.9024	1.54e-08	0.023	AGTGCAGATGGAA
576	random	HERVK3I	5080	5107	+	22.2303	1.54e-08	0.0212	aagaggaaagtttatccgaaagtgttat
244	random	L1PB2c	6402	6441	+	22.2927	1.68e-08	0.00803	ctttggggacttggggggaagggtgggaggggggcgaggg
569	random	L1PREC2	7009	7048	-	22.2073	1.71e-08	0.0221	AATGGTATTGCCTAGGTTGTCTTCCAGGGTTTTTATAGTT
257	random	LTR10D	311	344	-	22.1145	1.73e-08	0.0232	CTTGTACCCTTTCCCCATTGGCTGGGGTTGGGTC
244	random	L1PB2	723	762	+	22.2378	1.74e-08	0.00803	ctttggggactcagggggaagggtgggaggggggtgaggg
675	random	HERVL	3613	3637	+	21.1773	1.86e-08	0.0128	agttgacagaggaagagaagactag
711	random	PRIMA4_I	1971	2007	-	21.6131	1.88e-08	0.0246	CGTTCCCGCGCATCTTTGTGCCTGTCTTCTGGATTTG
467	random	LTR1C	327	366	-	22.0732	1.94e-08	0.00831	GTGGCTCTCAGCGGAAAGGGAGGCTGGAAAGGGGATGGTG
524	random	HERVP71A_I	1101	1119	+	19.3049	1.99e-08	0.0289	ccatgggacagggagagat
577	random	L1MB4	577	604	-	20.6867	2.06e-08	0.0142	GGTTCATCCATGTTGTAGCATGTATCAG
577	random	L1MB8	577	604	-	20.6867	2.06e-08	0.0142	GGTTCATCCATGTTGTAGCATGTATCAG
795	random	HERV39	6335	6356	-	18.1818	2.06e-08	0.0294	TGACATACAAGAATTTAACATA
851	random	ERVL	1339	1360	+	19.9695	2.34e-08	0.0199	gggagggtccagaagacatacc
653	random	HERV35I	1622	1646	-	21.0788	2.73e-08	0.0379	AAGATAGCAAAAGATGACAAAAGCC
851	random	MER52A	803	824	-	19.8171	2.81e-08	0.0199	GGGTGGGCCCAGAAAAAGCACC
732	random	HERV35I	3612	3639	-	19.1566	2.82e-08	0.0389	CAATTAATTAGAGCTCTTTTTTATATAC
244	random	L1PB1	723	762	+	21.4756	2.91e-08	0.00803	ctttggggactcgggggaaagggtgggaggggggtgaggg
576	random	L3	3305	3332	+	21.3455	3.1e-08	0.0214	aagagggtagatcaggggaatgccatag
244	random	CHARLIE3	58	97	+	21.372	3.11e-08	0.00803	cgggctgcacagcaggaggtgagcggcgggcgagtgagcg
244	random	MER1A	58	97	+	21.372	3.11e-08	0.00803	cgggctgcacagcaggaggtgagcggcgggcgagtgagcg
568	random	LTR76	250	280	-	18.6747	3.18e-08	0.0432	TACTGCTTAGATAAAACAGAATACTTGAAGT
614	random	HSFAU	192	204	+	16.6951	3.27e-08	0.049	gcgcccctggagg
225	random	LTR38C	495	534	-	20.6098	3.49e-08	0.0451	TTTAAAGAGAGAGGGGTTTGGAATGCAGAAGAGGCAAGGG
246	random	TIGGER1	1878	1923	-	21.1322	3.65e-08	0.023	TCAACTAAGTTTATGTAATATTCTAAATCCTTTGTTGTCATTTCAA
337	random	LTR26C	363	375	-	15.8049	3.99e-08	0.0301	GTTTTGGAGTGGG
337	random	LTR26D	428	440	-	15.8049	3.99e-08	0.0301	GTTTTGGAGTGGG
105	random	LTR28	473	512	-	20.9515	4.04e-08	0.045	ATTGAAGGATGGTGAAGGCGGAGAATTTTATTGAGTGATG
675	random	ERVL	3653	3677	+	20.3121	4.3e-08	0.0198	agttgacagaggaagagaagactcg
729	random	HERV17	4729	4744	-	18.3653	4.54e-08	0.0284	TTAGGGCCTGGAAAGC
577	random	L1MB3	577	604	-	19.8494	4.76e-08	0.0219	GGTTCATCCATGTTGTAGCATGTGTCAG
432	random	MLT1I	253	268	+	17.8171	5.4e-08	0.0399	cctgggtcccggagtg
729	random	L1PREC2	1241	1256	+	18.1976	5.79e-08	0.0284	ctagggactggagcgg
729	random	L1PA12_5	1522	1537	+	18.1976	5.79e-08	0.0284	ctagggactggagcgg
589	random	MER54B	575	632	-	18.3333	6.24e-08	0.0403	CCGTGACCAGGGGGTCCCTCACACGGGAAACTTGTTTATACTGGCAGATGCCCTTGTG
112	random	MER57A_I	2357	2381	-	19.4368	6.61e-08	0.0443	ATCTAGTAGTTTTAATTACATATAT
589	random	LTR13A	540	597	+	18.1818	6.75e-08	0.0403	tcccgtactcctggttcctctttgaagttcgtagtagatagcggtagaagaaatagtg
692	random	ZAPHOD	826	859	+	20.3212	6.84e-08	0.0458	ttgccttttaattttaatagataattttgaatat
427	random	MER51A	390	411	+	16.2571	6.9e-08	0.0301	ttcatttacatagggtgtacac
105	random	LTR28B	456	495	-	20.2364	6.93e-08	0.045	CTTGAAGGATGGTGAAGGCGGAGAATTTTATTGAGCGATG
427	random	MER4I	2037	2058	+	16.2286	7.26e-08	0.0301	tgtatttatgtgttgtgtacac
432	random	FORDPREFECT_A	232	247	+	17.5427	8.08e-08	0.0399	catgagtcccggagct
432	random	FORDPREFECT	262	277	-	17.5427	8.08e-08	0.0399	CATGAGTCCCGGAGCT
427	random	PABL_AI	1218	1239	+	16.16	8.18e-08	0.0301	tgtatttatgtcttgtgtacac
112	random	HUERS-P3B	5845	5869	+	19.2184	8.24e-08	0.0443	atatagttgtttgcatcagtgcaat
427	random	MER34	420	441	-	16.1429	8.43e-08	0.0301	TTTATTTAAGTATGTTTTACAT
851	random	MER52B	798	819	-	18.7622	9.26e-08	0.0362	GGGTGGGCCCAGAAAAGGCACC
467	random	LTR1B1	351	390	+	19.5366	1.02e-07	0.0328	ggggcggtcggagaagagtccggccgctgggcggcccgac
851	random	HERV-K14I	2982	3003	-	18.6707	1.02e-07	0.0362	TGGCGGGAACAGTAAAAGCAAA
729	random	L1PREC2	970	985	+	17.6946	1.09e-07	0.0402	ctaggggctggagcgg
740	random	L1PA8	86	125	-	19.0242	1.32e-07	0.0378	TTGTTGGCCGCATAAATGTCTTCTTTTGAGAAGTGTCTGT
740	random	L1PA7	86	125	-	19.0242	1.32e-07	0.0378	TTGTTGGCCGCATAAATGTCTTCTTTTGAGAAGTGTCTGT
740	random	L1PREC1	5650	5689	-	19.0242	1.32e-07	0.0378	TTGTTGGCCGCATAAATGTCTTCTTTTGAGAAGTGTCTGT
467	random	LTR1D	360	399	-	19.061	1.37e-07	0.0353	GTGGCTCTCAGTGGGAAGGGGAGCTGAAAAGGGGATGGGG
740	random	L1PA5	86	125	-	18.8667	1.46e-07	0.0378	CTGTTGGCTGCATAAATGTCTTCTTTTGAGAAGTGTCTGT
740	random	L1PA6	86	125	-	18.8667	1.46e-07	0.0378	CTGTTGGCTGCATAAATGTCTTCTTTTGAGAAGTGTCTGT
729	random	HUERS-P3	5414	5429	-	17.3713	1.56e-07	0.046	CTGAGGGCTGGAAAGT
112	random	MER41I	2819	2843	+	18.5517	1.58e-07	0.0443	atatagttatttgcataagtgcaat
112	random	HERV19I	3888	3912	+	18.5517	1.58e-07	0.0443	atatagttatttgcataagtgcaat
112	random	PABL_AI	3981	4005	+	18.5517	1.58e-07	0.0443	atatagttatttgcataagtgcaat
851	random	THE1_I	98	119	+	18.189	1.69e-07	0.0448	tggagggctcagaagaagacag
851	random	HERVL	1300	1321	+	18.0671	1.91e-07	0.0448	gggagggtccagaagatatacc
112	random	HERV35I	5556	5580	+	18.2356	2.12e-07	0.0497	atatagttatttgcataaatgcaat
851	random	MER83	34	55	+	17.9207	2.21e-07	0.0448	tggcgggaccaggggaaagcaa
# FIMO (Find Individual Motif Occurrences): Version 5.3.3 compiled on Apr 6 2021 at 13:15:46
# The format of this file is described at https://meme-suite.org/meme/doc/fimo-output-format.html.
# fimo --qv-thresh --thresh 5e-2 --bfile ../../data/binding-predictions/meme-out/Homo_sapiens/background.txt -o ../../data/binding-predictions/meme-out/Homo_sapiens/shuffled_vs_te ../../data/binding-predictions/Homo_sapiens/Homo_sapiens_znf_binding.shuffled.meme /Users/jonwells/Genomes/RepBase/RepBase26.10.fasta/Homo_sapiens_nosat.fa
