## Supplementary Data 3 for "Transposable elements drive the evolution of metazoan zinc finger genes": fimo.tsv

motif_id	motif_alt_id	sequence_name	start	stop	strand	score	p-value	q-value	matched_sequence
CM001000.3_43238587-43240618(+)_1|2|1x0		Mus_musculus_nonrepetitive:865171326-865178902	2442	2463	+	22.9571	7.35e-10	0.00136	GTCAACCTCAGGTGGTGTTCTC
CM000997.3_146060689-146062468(+)_1|1|1x0		Mus_musculus_nonrepetitive:977694803-977702877	2476	2518	-	25.5152	1.47e-09	0.00269	GGAAGGAAGTGGATTATTACCGTTCAGGGAGTCTTGAAGGTGC
CM001008.3_76774070-76776014(+)_1|2|1x0		Mus_musculus_nonrepetitive:1275916093-1275923646	2264	2285	+	20.4464	1.51e-09	0.00281	CAGCCAAGTCTAAGAGTCGTTG
CM001006.3_67767308-67769990(-)_1|2|1x0		Mus_musculus_nonrepetitive:971719882-971726087	3232	3253	+	16.3218	2.37e-09	0.00441	CTTGGTGCTGGAGCTGGTGGTC
CM000997.3_145263138-145264818(+)_1|1|1x0		Mus_musculus_nonrepetitive:1570210089-1570216889	192	231	+	24.7975	2.84e-09	0.00523	TAGGGAGAGGTACTATGGTATCTAGCAGGTAGGAATGAGT
CM001000.3_42746716-42747616(+)_1|1|1x0		Mus_musculus_nonrepetitive:1636368007-1636375507	2802	2826	-	19.4514	3.04e-09	0.00557	ATACAGAGGAAACAAATACAATACC
CM000999.3_130914990-130917495(-)_1|2|1x0		Mus_musculus_nonrepetitive:1421252435-1421258398	1914	1944	-	23.362	3.14e-09	0.00582	ATAAGGACGAGGAGAAGAAGACAAATGAAAG
CM000995.3_177411254-177412262(+)_1|2|1x0		Mus_musculus_nonrepetitive:461995256-462002778	2130	2151	+	22.1951	4.07e-09	0.00744	AAAACTGAGTCCAAAAGATCCA
CM001010.3_15764237-15765668(-)_1|2|1x0		Mus_musculus_nonrepetitive:254229912-254236388	2076	2109	-	23.454	4.65e-09	0.00854	TTAGAAGATGGTAATTATCCAGCATCATCAAGTG
CM001000.3_27609467-27611783(-)_1|2|1x0		Mus_musculus_nonrepetitive:1616301598-1616310171	3576	3630	-	23.9387	4.88e-09	0.00895	AGTGCCACAATGTCTGCTTTGTGTGAAGGTAGTGGGGAGATGGTGGGTGTGCTGG
CM001004.3_49105862-49108631(+)_1|2|1x0		Mus_musculus_nonrepetitive:467962741-467968828	1418	1487	-	23.7143	5.37e-09	0.00966	GAAGTTAAATATGTCTGAAAACTGATAACTAGGCATGAACAAAATGTTAATATGCCTAATAATAAAATTC
CM000998.3_104896887-104899089(+)_1|1|1x0		Mus_musculus_nonrepetitive:729661301-729665930	2772	2838	-	18.5366	5.4e-09	0.00973	TGTGGGAAAACCGTGACCCTGGCTGGGTGAATGCACGGGCCTGGGGCCTGCCCTGCAGGAGCCTCAC
CM001006.3_74582896-74584030(-)_1|1|1x0		Mus_musculus_nonrepetitive:999478263-999478971	191	224	-	23.2561	5.71e-09	0.0106	ATTGCTATAGCTGCATTGCTTACCGGGGACTTGG
CM000998.3_110089665-110091408(+)_1|1|1x0		Mus_musculus_nonrepetitive:1140779454-1140785937	472	520	+	23.5644	6.64e-09	0.012	TCCGACCTTGGACTTGGCAGGCGGGTCATGGCGGGTCTTGCGGCCGTGC
CM001002.3_20347685-20349956(-)_1|2|1x0		Mus_musculus_nonrepetitive:1110031558-1110031876	149	212	-	22.5976	7.24e-09	0.0132	GACTCTTATCACAGGAAAATGTTTTCCTAGGCTGTTGACAATATGTTCTGGTGAAAAGCCTCGT
CM001013.3_93839171-93841394(-)_1|2|1x0		Mus_musculus_nonrepetitive:1069124956-1069132740	4511	4535	-	19.716	7.57e-09	0.014	CCTTGGGGAGGTAGTGGAGAGGGGC
CM001013.3_93768151-93770899(+)_1|2|1x0		Mus_musculus_nonrepetitive:1069124956-1069132740	4511	4535	-	19.716	7.57e-09	0.014	CCTTGGGGAGGTAGTGGAGAGGGGC
CM001002.3_20504396-20505764(+)_1|2|1x0		Mus_musculus_nonrepetitive:265059479-265065603	813	837	-	20.6442	7.82e-09	0.0145	GACACAGAACTTGGAGGGGTTGAGC
CM001005.3_18787419-18788997(+)_1|1|1x0		Mus_musculus_nonrepetitive:566870936-566878339	6256	6304	+	22.908	7.95e-09	0.0146	TAGAATAAAGCCTGGCCCCTTTAAGACAGAAAGGAAAATTGGAGGCTGC
CM001006.3_66429286-66430723(-)_1|1|1x0		Mus_musculus_nonrepetitive:277624014-277631916	3777	3819	-	23.1707	8.77e-09	0.0135	CAATTGTCTAGAGGGGGGCAGCTTTGGAGGGCCCTACGGGAGA
CM001010.3_33460495-33461965(-)_1|2|1x0		Mus_musculus_nonrepetitive:1532334558-1532342237	5555	5582	-	20.2988	9.46e-09	0.0175	ATTCCCAATGAGATGAAGTAGTTGGTTA
CM000997.3_136017254-136018523(+)_1|1|1x0		Mus_musculus_nonrepetitive:1073559285-1073566865	819	855	+	20.5399	9.68e-09	0.0177	GTGGGGTCCTGGAGGGCCACTTGGCCATGGTAGGCGC
CM001002.3_18367565-18368351(-)_1|1|1x0		Mus_musculus_nonrepetitive:1639730054-1639737138	5654	5681	+	18.2353	1.18e-08	0.0219	TTAGGCCTTGCGGTTTATTCCTAGAATC
CM000996.3_98334389-98335943(+)_1|3|1x0		Mus_musculus_nonrepetitive:1216335691-1216343363	769	790	+	22.3865	1.19e-08	0.0219	CGTGGAACTCTGTGTTCTGGGT
CM001002.3_124055623-124056790(-)_1|1|1x0		Mus_musculus_nonrepetitive:627098544-627102396	1157	1181	+	21.8537	1.22e-08	0.0222	GGAATTGGGGTAGTGGGTGGGGGGT
CM000995.3_149959078-149960215(-)_1|1|1x0		Mus_musculus_nonrepetitive:816813970-816821699	1512	1524	-	16.7988	1.22e-08	0.0227	TGGAGTGGGGCTG
CM000998.3_31356667-31358236(-)_1|2|1x0		Mus_musculus_nonrepetitive:1571070100-1571076457	2994	3009	+	21.362	1.27e-08	0.0167	GAGGAGGACGAGGGTG
CM001006.3_62847924-62849205(-)_1|1|1x0		Mus_musculus_nonrepetitive:1669138424-1669143595	4388	4418	+	21.908	1.3e-08	0.024	TTACAAAGAAAATCATCATTACTATCATCAC
CM001006.3_67817610-67819752(-)_1|2|1x0		Mus_musculus_nonrepetitive:1275400380-1275406706	3513	3543	-	19.6897	1.35e-08	0.025	GGAGGTGCATTTGATTCTGGATTTGTTGACT
CM000999.3_48414868-48416491(-)_1|4|1x0		Mus_musculus_nonrepetitive:1636368007-1636375507	6987	7002	-	20.6258	1.36e-08	0.0252	GGGGAAGGGCAGGGTA
CM001005.3_22177860-22178853(-)_1|1|1x0		Mus_musculus_nonrepetitive:1038499067-1038505448	6215	6242	-	20.9939	1.37e-08	0.0253	AGGCGACAGAAGGTAGGGGTTGTAGGGA
CM001006.3_66429286-66430723(-)_1|1|1x0		Mus_musculus_nonrepetitive:627098544-627102396	1425	1467	+	22.4024	1.48e-08	0.0135	TGTCTGGTAGGTGGGTGGTAGGGGCGGGCGGGGCCCTGGGACA
CM001000.3_29737480-29738989(-)_1|1|1x0		Mus_musculus_nonrepetitive:1332807949-1332812236	998	1037	-	22.4049	1.52e-08	0.028	AGCTATAATACTATGGCTATTCCTAGAGATGATGGAAAGG
CM000995.3_177078919-177079927(-)_1|2|1x0		Mus_musculus_nonrepetitive:461995256-462002778	2130	2151	+	20.9939	1.56e-08	0.029	AAAACTGAGTCCAAAAGATCCA
CM001003.3_78902307-78903966(-)_1|1|1x0		Mus_musculus_nonrepetitive:1173932268-1173932697	224	266	+	22.0613	1.57e-08	0.0288	TCCAAGACAGCCAATGATGCTTAGACAGTCTCCAGCGCCGAGG
CM000995.3_150109461-150111456(+)_1|3|1x0		Mus_musculus_nonrepetitive:1066339206-1066339628	206	218	-	17.7669	1.58e-08	0.0293	GGAGCCCTGGGGC
CM001000.3_42947300-42949658(-)_1|3|1x0		Mus_musculus_nonrepetitive:630254247-630260544	1474	1492	+	15.5602	1.6e-08	0.0297	TTAGGAGAGGGGGCATGGG
CM001006.3_67286615-67288613(+)_1|4|1x0		Mus_musculus_nonrepetitive:461995256-462002778	2965	2983	-	15.6591	1.65e-08	0.0306	ATTGTTATAGGTCTAAGTC
CM000999.3_117821903-117822731(+)_1|1|1x0		Mus_musculus_nonrepetitive:1053563109-1053570672	2585	2606	-	22.0857	1.66e-08	0.0309	ATATAAATAAATATAAATCTAT
CM001006.3_67286615-67288613(+)_1|2|1x0		Mus_musculus_nonrepetitive:190058396-190064938	1669	1696	+	19.1761	1.7e-08	0.0315	GTTTTGGTTATTGGTATTTTTAGGGTTA
CM000998.3_31356667-31358236(-)_1|2|1x0		Mus_musculus_nonrepetitive:1862762-1866054	1198	1213	-	21.092	1.8e-08	0.0167	GAGGAAGATGAGGGGA
CM001001.3_112396019-112397189(+)_1|1|1x0		Mus_musculus_nonrepetitive:990098728-990099531	168	192	-	21.1104	1.91e-08	0.0354	GTGATATCATAGCTAAATGATACTT
CM001008.3_75846272-75847121(+)_1|1|1x0		Mus_musculus_nonrepetitive:1396932128-1396939226	3120	3141	-	18.5583	1.93e-08	0.0356	GCTCTGAATGAAAGGGATAGTC
CM001000.3_42229209-42230361(-)_1|1|1x0		Mus_musculus_nonrepetitive:617345048-617351717	287	320	-	20.319	1.95e-08	0.0361	AGATAGATACTAGCTTCAATATAAAGATACCAAG
CM001012.3_61284802-61285993(-)_1|1|1x0		Mus_musculus_nonrepetitive:294312668-294313949	630	657	+	20.4908	1.98e-08	0.0366	GTGTTAGAAAGTGGAAGAATTGTCCTTG
CM000997.3_147758684-147760547(-)_1|1|1x0		Mus_musculus_nonrepetitive:1133248062-1133248968	297	342	-	21.9394	2.02e-08	0.0371	CAAGATCTATCTTTGCTGCATCAAAGAAACACACTCACCACCAAGG
CM001000.3_43238587-43240618(+)_1|2|1x0		Mus_musculus_nonrepetitive:566870936-566878339	933	954	+	20.3374	2.07e-08	0.0192	GGCAGTGCCTGGTGGGGTTCTG
CM000998.3_6476846-6479247(-)_1|1|1x0		Mus_musculus_nonrepetitive:1236086761-1236087261	148	175	-	21.7256	2.15e-08	0.0399	AGAGTTTGCCTTCTTAACGCAGACATAA
CM001006.3_67739128-67742056(-)_1|2|1x0		Mus_musculus_nonrepetitive:461995256-462002778	3127	3157	-	18.9181	2.17e-08	0.0398	ATGGGAGTTTGTAGTTGTGTTTTTACTTGTC
CM001000.3_24284922-24285657(-)_1|1|1x0		Mus_musculus_nonrepetitive:564503186-564509321	3028	3040	-	17.3614	2.22e-08	0.0416	GGTAGTGGTAGTG
CM001009.3_3566550-3567726(+)_1|3|1x0		Mus_musculus_nonrepetitive:1374353987-1374354650	327	339	+	19.0491	2.22e-08	0.0416	GTGGATGATGGAC
CM001010.3_56204123-56205581(+)_1|1|1x0		Mus_musculus_nonrepetitive:423012811-423014092	81	108	+	18.9702	2.26e-08	0.042	GCTTTGATAAATCACTTCCAGTAAACCT
CM000999.3_131143368-131145564(-)_1|1|1x0		Mus_musculus_nonrepetitive:47249207-47255362	3706	3733	-	19.8059	2.28e-08	0.0424	ATGCTATTACCAGTTCAAAGATAAGGAA
CM001000.3_4921710-4924893(+)_1|4|1x0		Mus_musculus_nonrepetitive:919950023-919956259	734	755	-	20.1386	2.29e-08	0.0427	AGCTATAAAGTTTGTATGTAAC
CM001000.3_23803789-23805547(+)_1|1|1x0		Mus_musculus_nonrepetitive:476593884-476598361	2919	2955	-	21.7669	2.31e-08	0.027	GAAGGTCTAATGGGGTGGGAGTGGTGGGTGTGGGGAC
CM001002.3_124031038-124032721(-)_1|3|1x0		Mus_musculus_nonrepetitive:702468286-702473189	3527	3557	-	21.2	2.36e-08	0.0435	AGAGGGCAAAGAGGTAATGGATGTGTGGACC
CM001000.3_42802521-42804039(+)_1|1|1x0		Mus_musculus_nonrepetitive:890155808-890157231	740	752	-	12.6135	2.45e-08	0.0456	GTGGGTACTGGGC
CM000998.3_104896887-104899089(+)_1|1|1x0		Mus_musculus_nonrepetitive:1139523732-1139531341	4811	4877	-	15.2073	2.45e-08	0.0221	GCGCGGCGCGACGGGACGCTAGCGGGGCAGCCGACCCCGGGCGCGGCGGCTCCGCGTCTGGCTGGGC
CM001006.3_62665316-62666630(-)_1|2|1x0		Mus_musculus_nonrepetitive:1197428030-1197433656	4172	4202	+	21.6463	2.51e-08	0.0465	AAGAAAGAAGGCATAAGAATATGCAGCCTGT
CM001002.3_124055623-124056790(-)_1|1|1x0		Mus_musculus_nonrepetitive:159395440-159401953	40	64	-	21.0366	2.64e-08	0.0222	AGTGTGGGGACAGCATGTGGGGACA
CM001000.3_23803789-23805547(+)_1|1|1x0		Mus_musculus_nonrepetitive:1530248885-1530249925	439	475	-	21.4294	2.94e-08	0.027	GAAGGTAGAGTTGGGAGTCGGGGGAAGAGCTGGGGTG
CM001006.3_67817610-67819752(-)_1|2|1x0		Mus_musculus_nonrepetitive:645853974-645854689	142	172	-	19	3.08e-08	0.0285	GGAGGTACACTTAGTGGTAGAGTTGATTATA
CM001000.3_29737480-29738989(-)_1|1|1x0		Mus_musculus_nonrepetitive:813375109-813381589	2819	2858	-	21.4417	3.13e-08	0.0288	CGAGTGGTGGGTCATGGTGCTTCAGAAGGTTCTGGAACGT
CM001006.3_67767308-67769990(-)_1|2|1x0		Mus_musculus_nonrepetitive:1053563109-1053570672	1808	1829	+	15.3391	3.22e-08	0.0299	AAAAGGGCTGGAGCTGGTTGTG
CM001002.3_124055623-124056790(-)_1|1|1x0		Mus_musculus_nonrepetitive:929265512-929266313	540	564	+	20.689	3.62e-08	0.0222	TGACTGGGGCCAGGGGGTGGGGGCG
CM000998.3_104896887-104899089(+)_1|1|1x0		Mus_musculus_nonrepetitive:1571070100-1571076457	1924	1990	+	14.2317	3.77e-08	0.0226	GCCGAAAGCAAGCAGGGTGCGCCTGAGGCGGAGTCCTGGGTCCGGGCCGGACCTTTTCCGTCCTCTT
CM001002.3_20381293-20382544(-)_1|3|1x0		Mus_musculus_nonrepetitive:44255109-44262353	1663	1675	+	13.1792	4.04e-08	0.0378	ATCATTTGTGCTG
CM001002.3_20381293-20382544(-)_1|3|1x0		Mus_musculus_nonrepetitive:1616301598-1616310171	7873	7885	-	13.1792	4.04e-08	0.0378	ATCATTTGTGCTG
CM001008.3_75846272-75847121(+)_1|1|1x0		Mus_musculus_nonrepetitive:1639730054-1639737138	3603	3624	+	18.0613	4.19e-08	0.0386	GAGATGGATGAAGGGGATAGTG
CM001006.3_66429286-66430723(-)_1|1|1x0		Mus_musculus_nonrepetitive:1130921509-1130928321	2081	2123	-	20.7073	4.53e-08	0.0241	TGCAGTGTTGGTGGGGGGACAGTGAGGGGAATGGAATGGGAGG
CM001006.3_65659366-65660908(+)_1|1|1x0		Mus_musculus_nonrepetitive:1478815412-1478822987	5675	5717	+	20.703	4.87e-08	0.0486	AGGCGGAGGATGAAAGTCTGTCTGGGATATAGGTAGGGACGGA
CM000995.3_150109461-150111456(+)_1|3|1x0		Mus_musculus_nonrepetitive:1579632281-1579639297	402	414	-	17.3436	4.94e-08	0.0304	GGAGCCCTGGGGA
CM000995.3_150109461-150111456(+)_1|3|1x0		Mus_musculus_nonrepetitive:1478815412-1478822987	907	919	-	17.3436	4.94e-08	0.0304	GGAGCCCTGGGGT
CM001006.3_99364759-99366295(+)_1|1|1x0		Mus_musculus_nonrepetitive:1345662798-1345666495	114	135	+	20.4663	4.99e-08	0.0394	GGAATTGTTACTGGATGAAATT
CM000998.3_110089665-110091408(+)_1|1|1x0		Mus_musculus_nonrepetitive:1140779454-1140785937	3322	3370	-	20.546	5.09e-08	0.0462	TCCAAAAAAGGAGAGGCCTGGGTAGGAGAGGCTGGTGGGTGGGTGCTGT
CM001006.3_66429286-66430723(-)_1|1|1x0		Mus_musculus_nonrepetitive:1140779454-1140785937	767	809	+	20.4634	5.3e-08	0.0241	AGAGTTGTTGGGAGATGGAGGATTGAGGGCCCTGAATGGGATA
CM001006.3_65659366-65660908(+)_1|1|1x0		Mus_musculus_nonrepetitive:261335703-261344018	3993	4035	-	20.5697	5.35e-08	0.0486	AGGAGGGTTTTCTGAGGTGGGATCCGAGTTCTGGCGTGGCATC
CM000998.3_104896887-104899089(+)_1|1|1x0		Mus_musculus_nonrepetitive:1255798072-1255801147	2112	2178	-	13.3902	5.43e-08	0.0244	GACTAGGTTGCAGGGGATATGGTGGAGCACTCGATGTGGGATGGGGCCTGTGGAAGAATGACTAATA
CM001006.3_99364759-99366295(+)_1|1|1x0		Mus_musculus_nonrepetitive:428563766-428565715	1688	1709	+	20.3374	5.6e-08	0.0394	CGATGTGGCGCTGGATGACAGC
CM000996.3_98334389-98335943(+)_1|3|1x0		Mus_musculus_nonrepetitive:1258354794-1258361129	285	306	-	20.1288	7.6e-08	0.0432	GGTGGAATCAGGCGATCCTGGA
CM001006.3_99364759-99366295(+)_1|1|1x0		Mus_musculus_nonrepetitive:1151801782-1151809563	7681	7702	+	19.9632	7.77e-08	0.0394	GGAGTTGGTATTGAATGAAAGG
CM001008.3_75846272-75847121(+)_1|1|1x0		Mus_musculus_nonrepetitive:1570210089-1570216889	6042	6063	-	17.6135	8.01e-08	0.0492	GCTGACCGGGAAGGGGATATTA
CM001006.3_66429286-66430723(-)_1|1|1x0		Mus_musculus_nonrepetitive:1536038708-1536047081	4266	4308	+	19.7988	8.08e-08	0.0252	TTTTGTGTTGGAGAGGGGTGGATGAGGAGGATGGGGTGGAGGG
CM001006.3_66429286-66430723(-)_1|1|1x0		Mus_musculus_nonrepetitive:865171326-865178902	2850	2892	+	19.7561	8.3e-08	0.0252	CGTTGTAGTGGGTGCTTGGGTGCTTGGGTGTGCCTGCGGGGGG
CM001006.3_99364759-99366295(+)_1|1|1x0		Mus_musculus_nonrepetitive:1591493542-1591493904	268	289	+	19.8589	8.5e-08	0.0394	GGGGATGGTGTTGGACGACAGA
CM001006.3_66374964-66376242(-)_1|1|1x0		Mus_musculus_nonrepetitive:566870936-566878339	2386	2419	+	19.6242	9.61e-08	0.0479	GGTTGTTGGGGGTTTGTGAGGTTTCCTTTTATCC
CM001006.3_66374964-66376242(-)_1|1|1x0		Mus_musculus_nonrepetitive:1069124956-1069132740	7658	7691	-	19.5758	9.99e-08	0.0479	ACATGTTTTGGGGTGAGGGGGGATGGGGACACTT
CM001002.3_124055623-124056790(-)_1|1|1x0		Mus_musculus_nonrepetitive:125355754-125362303	4704	4728	-	19.4817	1.04e-07	0.0471	GTGATTGGGACAGAAGGCGGGGCTT
CM000996.3_98334389-98335943(+)_1|3|1x0		Mus_musculus_nonrepetitive:241557016-241557888	60	81	-	19.6626	1.08e-07	0.0432	AGGGGAACTTGGGGTTCAGGGT
CM001006.3_99364759-99366295(+)_1|1|1x0		Mus_musculus_nonrepetitive:22189274-22195866	2248	2269	+	19.5644	1.09e-07	0.0405	AGGATTGCTGCTGGAAGATAAG
CM000996.3_98334389-98335943(+)_1|3|1x0		Mus_musculus_nonrepetitive:235758568-235765827	3707	3728	-	19.6074	1.13e-07	0.0432	TGTGGCCCCCGGGGTGCTCGGA
CM000998.3_104896887-104899089(+)_1|1|1x0		Mus_musculus_nonrepetitive:813375109-813381589	1825	1891	+	11.6341	1.15e-07	0.0336	GATGCCGAGACCAGGGGTGTGGCCGAGACCAGGGGTGTGGCCGAGACCAGGGGTGTGGCAGCACCGG
CM000996.3_98334389-98335943(+)_1|3|1x0		Mus_musculus_nonrepetitive:1275400380-1275406706	4682	4703	+	19.5521	1.17e-07	0.0432	TGAGGAACCAGGTACTCTCGGG
CM000998.3_104896887-104899089(+)_1|1|1x0		Mus_musculus_nonrepetitive:1258354794-1258361129	5917	5983	+	11.2195	1.37e-07	0.0336	GATCCAACTTCCCAGCTTGACACCGGAGCATCCTCCAGTGTTGTGGCCTGCAACATTTTGGCACGTC
CM001006.3_66374964-66376242(-)_1|1|1x0		Mus_musculus_nonrepetitive:1528008446-1528014830	3269	3302	+	19.1515	1.4e-07	0.0479	GGGTGTGGCGGGTGTGGGAGCGGTATGCTTCCAG
CM001006.3_99364759-99366295(+)_1|1|1x0		Mus_musculus_nonrepetitive:8336719-8345252	5065	5086	+	19.2638	1.4e-07	0.0434	GGATGTGACTTTGGAAGACAGT
CM000998.3_104896887-104899089(+)_1|1|1x0		Mus_musculus_nonrepetitive:50627927-50635005	3486	3552	+	11	1.5e-07	0.0336	GATGGCGGGGCCGGGGCTGAGATCCGGGCCGCTGCGGGCCGGGCGGAAGCGCTGCTATGGGGCCAGC
CM001002.3_124055623-124056790(-)_1|1|1x0		Mus_musculus_nonrepetitive:1486353889-1486360256	3468	3492	-	19.0305	1.52e-07	0.0471	TGACTCGGGACAGGCTGTGGGTATC
CM000998.3_104896887-104899089(+)_1|1|1x0		Mus_musculus_nonrepetitive:1139523732-1139531341	4772	4838	-	10.9024	1.56e-07	0.0336	GGCGCGGCGGCTCCGCGTCTGGCTGGGCTGCAGGCGGCGGCGGGGGCTCATCTTCTCCGGCGGGCGT
CM001002.3_124055623-124056790(-)_1|1|1x0		Mus_musculus_nonrepetitive:702468286-702473189	1965	1989	-	18.9695	1.6e-07	0.0471	AAGGTTAGGACAGTCGGAGGGGTCT
CM001006.3_66429286-66430723(-)_1|1|1x0		Mus_musculus_nonrepetitive:1120855106-1120862565	4765	4807	-	18.6768	1.62e-07	0.042	TTTTCTGCTAGGAGTCTGTGGGATTGGGTGAGCCAATGGGATT
CM001006.3_66374964-66376242(-)_1|1|1x0		Mus_musculus_nonrepetitive:630254247-630260544	174	207	+	18.9273	1.66e-07	0.0479	AGTTGTAAGGGGGGTGGGGGCTCTTGGGTAATTA
CM001006.3_66374964-66376242(-)_1|1|1x0		Mus_musculus_nonrepetitive:1275510049-1275517163	4439	4472	-	18.8667	1.74e-07	0.0479	CGTGGTCGCGGGCTGGGGCGGGCGAGGGGGAGCG
CM000998.3_104896887-104899089(+)_1|1|1x0		Mus_musculus_nonrepetitive:137117889-137124052	3376	3442	-	10.5671	1.79e-07	0.0336	GGAGGCGGCGGCAGGGCAGGCGGCGGTGGGCGTCGCGGGGCGGCGGCGGGGATGCAGGCGGCGGGGG
CM001002.3_124055623-124056790(-)_1|1|1x0		Mus_musculus_nonrepetitive:689395401-689395950	1	25	-	18.8293	1.79e-07	0.0471	GACATGGGGAGAGGTAGTGGGGAGA
CM001006.3_66374964-66376242(-)_1|1|1x0		Mus_musculus_nonrepetitive:11037858-11044734	613	646	-	18.8182	1.81e-07	0.0479	CCAGGTGTTGGGATAGGGAGGCTTGGGTTCGCTG
CM001006.3_66374964-66376242(-)_1|1|1x0		Mus_musculus_nonrepetitive:977694803-977702877	7825	7858	-	18.8061	1.83e-07	0.0479	GGGCGAGGTGAGGTGGGGATGGGTTTGGTTTTTA
CM000998.3_104896887-104899089(+)_1|1|1x0		Mus_musculus_nonrepetitive:1450704630-1450706687	1567	1633	-	10.4695	1.86e-07	0.0336	GGCGGGACTTCCGGCAAGGGAGTGACGGGCGCGGCCTGGGCGGCGGCACGTCCTAAGGTAGCGGCTG
CM000998.3_104896887-104899089(+)_1|1|1x0		Mus_musculus_nonrepetitive:1139523732-1139531341	4857	4923	-	9.89634	2.36e-07	0.0367	CTCACCTCATCGTGGCTGCCGGGCGGGCACGGGGCCGGGGATGAAAGCGCGGCGCGACGGGACGCTA
CM000998.3_104896887-104899089(+)_1|1|1x0		Mus_musculus_nonrepetitive:1536038708-1536047081	7297	7363	-	9.81098	2.45e-07	0.0367	AACCGTGCTGCCGACAGTCCTGCCGGGGTTCTATCTGGGCGTCTCGGCTCTCCCTGTTCTTTGCCTG
CM000998.3_104896887-104899089(+)_1|1|1x0		Mus_musculus_nonrepetitive:977694803-977702877	782	848	-	9.46341	2.82e-07	0.039	AACTGAGCTGCCTGTCGTAGCGGCTTGCGTTTTAAAGGTTAAATCGCGGTTGTGCTTGTGGCTACGG
CM000998.3_104896887-104899089(+)_1|1|1x0		Mus_musculus_nonrepetitive:137117889-137124052	3375	3441	-	8.7378	3.78e-07	0.0486	GAGGCGGCGGCAGGGCAGGCGGCGGTGGGCGTCGCGGGGCGGCGGCGGGGATGCAGGCGGCGGGGGC
# FIMO (Find Individual Motif Occurrences): Version 5.3.3 compiled on Apr 6 2021 at 13:15:46
# The format of this file is described at https://meme-suite.org/meme/doc/fimo-output-format.html.
# fimo --qv-thresh --thresh 5e-2 --bfile ../../data/binding-predictions/meme-out/Mus_musculus/nonrep_background.txt -o ../../data/binding-predictions/meme-out/Mus_musculus/predicted_vs_nonrep ../../data/binding-predictions/Mus_musculus/Mus_musculus_znf_binding.meme ../../data/binding-predictions/Mus_musculus/Mus_musculus_nonrep.fa
