## Supplementary Data 3 for "Transposable elements drive the evolution of metazoan zinc finger genes": fimo.tsv

motif_id	motif_alt_id	sequence_name	start	stop	strand	score	p-value	q-value	matched_sequence
790	random	IAPA_MM	120	141	+	22.5439	1.47e-10	0.000258	acagactgttgagaaggattca
523	random	ERV1-2_MM-I	116	161	+	25.7381	9.22e-10	0.00153	tttcggttttgcagacgttcgtttgaatcggcactccgggagggag
351	random	ERV1-25_MM-I	4393	4414	+	17.0243	1.47e-09	0.00258	ttaattataggtccatgtgtgt
385	random	ORR1A0	216	273	-	25.3939	1.71e-09	0.00279	TTGGGGCTGGCTTACAGGTTCAGAGGTTCAGTCCATTATCATCAAGGTGGGAGCATGG
790	random	MMERVK10C	196	217	+	21.1754	2.31e-09	0.00204	acagactgctgagaaggattca
57	random	ERV2-3_MM-I	4973	5018	+	24.6587	3.15e-09	0.00476	ctatttgtgtttttccacagggtgaagaaaatccactttgggtccc
235	random	ERVB3_1-LTR_MM	321	345	-	23.5333	3.93e-09	0.00685	GTGTTAAGGAGGAGTAGTAGTACAA
57	random	IAPEY5_I	2190	2235	+	23.8024	5.7e-09	0.00476	ctatttgtgtttttccacagggtgaacaaaatccacttcgggtccc
794	random	RMER6D	354	390	+	23.7818	5.72e-09	0.00969	gtgtggtggtggtggtggtagtgacggtggtggtgtg
427	random	RLTR6I_MM	3238	3280	+	23.2182	7.23e-09	0.0121	ctacagtatgtggatgatctcttggtcgcggcggcctcgaagg
481	random	ERV2-6_MM-I	6994	7027	+	22.6364	8.72e-09	0.0149	tgcaccttctctagtgcaatgggctggctagcca
612	random	RMER17E-I_MM	2658	2676	-	14.1576	1e-08	0.0176	AAAAAAGAAAAAAAATTAG
562	random	ERV1-24_MM-I	3209	3251	-	22.8121	1.08e-08	0.018	AAAGGGGTGAGTCCCATCTGGTATGGGGAGTTCTGTACTCTAT
924	random	ERVB4_1-I_MM	4360	4378	+	12.7179	1.34e-08	0.0238	ttaaaaataatgatgtttg
556	random	MMERVK11_LTR	382	394	+	12.631	1.5e-08	0.0271	gcgaggactgcgg
54	random	ERV2-12_MM-I	527	539	-	17.5515	1.55e-08	0.0278	AAGGCATTTGGGA
440	random	RLTR17D_Mm	81	102	+	17.9217	1.65e-08	0.0291	tgggtaaactctgaattgcagg
401	random	L1MdTf_III	4225	4252	+	20.4364	1.71e-08	0.00353	caaggggatacaaattggaaaggaggaa
604	random	L1MdA_V	4994	5009	-	17.503	1.73e-08	0.00141	TGATTAAGGATGTTGA
604	random	L1MdA_IV	5017	5032	-	17.503	1.73e-08	0.00141	TGATTAAGGATGTTGA
604	random	L1B_MM	5059	5074	-	17.503	1.73e-08	0.00141	TGATTAAGGATGTTGA
604	random	L1MdA_II	5111	5126	-	17.503	1.73e-08	0.00141	TGATTAAGGATGTTGA
604	random	L1MdF_II	5117	5132	-	17.503	1.73e-08	0.00141	TGATTAAGGATGTTGA
604	random	L1MdV_II	5128	5143	-	17.503	1.73e-08	0.00141	TGATTAAGGATGTTGA
604	random	L1MdGf_II	5128	5143	-	17.503	1.73e-08	0.00141	TGATTAAGGATGTTGA
604	random	L1_MM	5166	5181	-	17.503	1.73e-08	0.00141	TGATTAAGGATGTTGA
604	random	L1MdF_I	5168	5183	-	17.503	1.73e-08	0.00141	TGATTAAGGATGTTGA
604	random	L1MdMus_II	5193	5208	-	17.503	1.73e-08	0.00141	TGATTAAGGATGTTGA
604	random	L1MdFanc_II	5204	5219	-	17.503	1.73e-08	0.00141	TGATTAAGGATGTTGA
604	random	L1MdV_I	5207	5222	-	17.503	1.73e-08	0.00141	TGATTAAGGATGTTGA
604	random	L1MdF_III	5268	5283	-	17.503	1.73e-08	0.00141	TGATTAAGGATGTTGA
604	random	L1MdFanc_I	5277	5292	-	17.503	1.73e-08	0.00141	TGATTAAGGATGTTGA
604	random	L1MdN_I	5310	5325	-	17.503	1.73e-08	0.00141	TGATTAAGGATGTTGA
604	random	L1MdMus_I	5345	5360	-	17.503	1.73e-08	0.00141	TGATTAAGGATGTTGA
604	random	L1MdA_I	5350	5365	-	17.503	1.73e-08	0.00141	TGATTAAGGATGTTGA
604	random	L1MdTf_III	5456	5471	-	17.503	1.73e-08	0.00141	TGATTAAGGATGTTGA
604	random	L1MdA_III	5663	5678	-	17.503	1.73e-08	0.00141	TGATTAAGGATGTTGA
604	random	L1MdGf_I	5871	5886	-	17.503	1.73e-08	0.00141	TGATTAAGGATGTTGA
604	random	L1MdTf_II	5901	5916	-	17.503	1.73e-08	0.00141	TGATTAAGGATGTTGA
604	random	L1MdTf_I	6184	6199	-	17.503	1.73e-08	0.00141	TGATTAAGGATGTTGA
856	random	ERV1-5_MM-I	2650	2683	-	20.8313	1.76e-08	0.03	GACCAAAACACCTAGTTCTAAGAGCCTTTGAATG
17	random	L1Lx_IV	3095	3116	-	18.4157	1.83e-08	0.032	TTTGTGTGGTTTTGGTATCAGC
724	random	RLTR4I_MM	868	886	+	18.6347	2.01e-08	0.0356	cttaccccctctataaagt
401	random	L1MdA_IV	3786	3813	+	20.2848	2.05e-08	0.00353	caaggggatacaaattggaaaagaggaa
401	random	L1MdA_II	3880	3907	+	20.2848	2.05e-08	0.00353	caaggggatacaaattggaaaagaggaa
401	random	L1MdGf_II	3897	3924	+	20.2848	2.05e-08	0.00353	caaggggatacaaattggaaaagaggaa
401	random	L1_MM	3935	3962	+	20.2848	2.05e-08	0.00353	caaggggatacaaattggaaaagaggaa
401	random	L1MdA_I	4119	4146	+	20.2848	2.05e-08	0.00353	caaggggatacaaattggaaaagaggaa
401	random	L1MdA_III	4432	4459	+	20.2848	2.05e-08	0.00353	caaggggatacaaattggaaaagaggaa
401	random	L1MdGf_I	4640	4667	+	20.2848	2.05e-08	0.00353	caaggggatacaaattggaaaagaggaa
401	random	L1MdTf_II	4670	4697	+	20.2848	2.05e-08	0.00353	caaggggatacaaattggaaaagaggaa
401	random	L1MdTf_I	4953	4980	+	20.2848	2.05e-08	0.00353	caaggggatacaaattggaaaagaggaa
715	random	RLTR4I_MM	3095	3137	-	21.497	2.09e-08	0.0349	GTGGCGGCCAGCAGTAAGTCATCCACGTACTGTAGCAGGATCA
165	random	RLTR6I_MM	7097	7112	-	16.4364	2.13e-08	0.0381	ATGATACAGGAGTCTG
366	random	ERV2-18_MM-I	812	869	+	19.9639	2.21e-08	0.0359	gactgaaggaaaggagggacgagaggaggaggatattatcatgcctagtattatagca
341	random	ERVB4_1-I_MM	6592	6604	-	12.8817	2.22e-08	0.0382	GAATACAGTAGTA
365	random	RLTR35B_MM	346	397	-	20.3554	2.53e-08	0.0412	GACAAGCAGGGGACATGGAAGGGTCTGTGTGTGGGTTGGGGGTGTGGGCTGC
231	random	ORR1A3b-I	231	252	+	18.2515	2.66e-08	0.0466	ctgtttttgtggtattttggtg
57	random	MMERVK10C	5420	5465	+	21.4491	2.71e-08	0.0145	ctatttgtattttcccacagggtgaagaaaatccactttgggtccc
922	random	L1Lx_III	6038	6068	-	21.3193	2.91e-08	0.0498	CTGGGAGCTCTGGGGGTACTGGTTGGTTCAT
514	random	RLTR17E_Mm	736	751	-	16.6566	2.91e-08	0.026	GCTTAAGGAGTTACAG
514	random	RLTR17F_Mm	737	752	-	16.6566	2.91e-08	0.026	GCTTAAGGAGTTACAG
659	random	ERV1-4_MM-I	2964	3009	-	21.3273	2.97e-08	0.0493	TTGAAGGGGGACAGGTCCCGATGGAGAGCTTCATCGAAGAGAGTGG
599	random	L1-5_MM	894	933	-	20.9697	3.29e-08	0.0327	AGCCATTTGGAACAGAAGCTGTGGAGCTTCACATTGGATT
682	random	RLTR12A	240	288	+	20.1867	3.34e-08	0.0296	agaggaaggagagaggagagagggagattcagatcagccaggagggatg
57	random	IAPLTR3_I	5521	5566	+	21.0599	3.47e-08	0.0145	ctatttgtgtttttccacaggaagaagacaatcctctttgggttcc
682	random	ERV1-6_MM-I	813	861	-	20.0361	3.63e-08	0.0296	AGAGGGAGGATAAGGGGGAGGGGGATCAAGAAGAAGATCAGTATCCGTA
604	random	L1MdA_VII	5154	5169	-	17.0296	3.75e-08	0.00268	TGATTAAGGATGCTGA
604	random	L1MdA_VI	5196	5211	-	17.0296	3.75e-08	0.00268	TGATTAAGGATGCTGA
604	random	L1MdF_V	5273	5288	-	17.0296	3.75e-08	0.00268	TGATTAAGGATGCTGA
628	random	L1MdFanc_II	1011	1062	-	20.5273	3.89e-08	0.038	GGTTTTGTTCAATTCCATCACCTGTTTGGTTGTGTTTTCCTGTAATTCTTTA
599	random	IAPEY3_I	4278	4317	+	20.6909	3.89e-08	0.0327	tggtagtatatacagatggatccaaatctggcataggtgc
167	random	L1_MM	1879	1906	+	17.9458	4.86e-08	0.0421	aaataaaagggagcaacaattacttttc
167	random	L1MdA_I	2063	2090	+	17.9458	4.86e-08	0.0421	aaataaaagggagcaacaattacttttc
966	random	L1MdA_IV	585	612	-	20.5179	4.97e-08	0.0142	ATGATGGTGAGTGGTCTTGATTTCTGTT
966	random	L1MdA_II	679	706	-	20.5179	4.97e-08	0.0142	ATGATGGTGAGTGGTCTTGATTTCTGTT
966	random	L1MdA_VII	740	767	-	20.5179	4.97e-08	0.0142	ATGATGGTGAGTGGTCTTGATTTCTGTT
966	random	L1MdN_I	878	905	-	20.5179	4.97e-08	0.0142	ATGATGGTGAGTGGTCTTGATTTCTGTT
966	random	L1MdA_I	960	987	-	20.5179	4.97e-08	0.0142	ATGATGGTGAGTGGTCTTGATTTCTGTT
966	random	L1MdA_III	1231	1258	-	20.5179	4.97e-08	0.0142	ATGATGGTGAGTGGTCTTGATTTCTGTT
321	random	IAP1-MM_I	3704	3737	+	20.6687	5.45e-08	0.0464	aacggcacgggagcaggtcagggttgctctgggt
321	random	ERV2-7_MM-I	5815	5848	+	20.6687	5.45e-08	0.0464	aacggcacgggagcaggtcagggttgctctgggt
57	random	IAPLTR4_I	4841	4886	+	19.7725	7.72e-08	0.024	ctatatgtgtttttccacaggaggaagataatcccttttggattcc
628	random	ERV2-1_MM-I	4171	4222	+	19.2909	8.03e-08	0.038	ggcaatatcaacctggaacaccccaactggtggagttacaaattgtgttaga
57	random	IAPLTR3_I	1207	1252	+	19.5928	8.62e-08	0.024	ctaactctttttttcctcaggaagagttaaaaaagatacagatggc
284	random	L1MdF_II	5740	5755	-	14.4583	8.66e-08	0.0309	TAAGAAGGGGCAAAGT
284	random	L1MdA_VII	5778	5793	-	14.4583	8.66e-08	0.0309	TAAGAAGGGGCAAAGT
284	random	L1MdF_IV	5818	5833	-	14.4583	8.66e-08	0.0309	TAAGAAGGGGCAAAGT
284	random	L1MdA_VI	5820	5835	-	14.4583	8.66e-08	0.0309	TAAGAAGGGGCAAAGT
284	random	L1MdF_V	5897	5912	-	14.4583	8.66e-08	0.0309	TAAGAAGGGGCAAAGT
224	random	L1MdA_VI	788	839	-	18.0061	1.28e-07	0.0215	GACTGGGTGGGGTGGGAGTGCTGCGTTCTGATGATGGTGAGTGGTCTTGGTT
628	random	L1MdA_IV	824	875	-	18.3394	1.38e-07	0.038	GGTTTTGTTCATTTCCATCACCTGTTTGGATGTGTTTTCCTGTTTTTCTTTA
628	random	L1MdA_II	918	969	-	18.3394	1.38e-07	0.038	GGTTTTGTTCATTTCCATCACCTGTTTGGATGTGTTTTCCTGTTTTTCTTTA
628	random	L1MdF_IV	1001	1052	-	18.3394	1.38e-07	0.038	GGTTTTGTTCATTTCCATCACCTGTTTGGATGTGTTTTCCTGTTTTTCTTTA
628	random	L1MdF_V	1080	1131	-	18.3394	1.38e-07	0.038	GGTTTTGTTCATTTCCATCACCTGTTTGGATGTGTTTTCCTGTTTTTCTTTA
166	random	ERV1-13_MM-I	5208	5229	-	16.3113	1.39e-07	0.0332	TGCATTAGGCTAAACAGGCGAT
224	random	L1MdF_V	889	940	-	17.8061	1.43e-07	0.0215	GACTGGGCGAGGTGGGAGTGCTGCGTTCTGATGATGGTGAGTGGTCTTGGTT
224	random	L1MdF_I	742	793	-	17.7939	1.44e-07	0.0215	GACTGGGCGAAGTGGGCGTTCTGGGTTCTGATGATGGTGAGTGGTCCTGGTT
224	random	L1MdA_V	568	619	-	17.7697	1.45e-07	0.0215	GACTAGGTGGCGTGGGAGTGCTGCGTTCTGATGATGGTGAGCGGTCTTGATT
224	random	L1_MM	782	833	-	17.7697	1.45e-07	0.0215	GACTAGGTGGGGTGGGAGTGCTGCGTTCTGATGATGGTGAGCGGTCTTGATT
401	random	L1MdF_II	3886	3913	+	18.497	1.47e-07	0.0133	caaggggatacaaattggaaaggaagaa
401	random	L1MdF_I	3937	3964	+	18.497	1.47e-07	0.0133	caaggggatacaaattggaaaggaagaa
401	random	L1MdF_IV	3963	3990	+	18.497	1.47e-07	0.0133	caaggggatacaaattggaaaggaagaa
401	random	L1MdFanc_II	3973	4000	+	18.497	1.47e-07	0.0133	caaggggatacaaattggaaaggaagaa
401	random	L1MdV_I	3976	4003	+	18.497	1.47e-07	0.0133	caaggggatacaaattggaaaggaagaa
401	random	L1MdF_III	4037	4064	+	18.497	1.47e-07	0.0133	caaggggatacaaattggaaaggaagaa
401	random	L1MdF_V	4042	4069	+	18.497	1.47e-07	0.0133	caaggggatacaaattggaaaggaagaa
401	random	L1MdFanc_I	4046	4073	+	18.497	1.47e-07	0.0133	caaggggatacaaattggaaaggaagaa
401	random	L1MdMus_I	4114	4141	+	18.497	1.47e-07	0.0133	caaggggatacaaattggaaaggaagaa
224	random	L1MdF_IV	768	819	-	17.7212	1.49e-07	0.0215	GACTGGCTGAGGTGGGAGTGCTGGGTTCTGATGATGGTGAGTGGTCTTGGTT
224	random	L1MdFanc_I	893	944	-	17.7212	1.49e-07	0.0215	GACTGGCTGAGGTGGGAGTGCTGGGTTCTGATGATGGTGAGTGGTCTTGGTT
57	random	IAPEY4_I	5416	5461	+	18.6347	1.53e-07	0.0365	ctgtttgtgttttcccacaggaagaagacaacccattctggctgcc
758	random	L1MdGf_II	4624	4702	+	14.0909	1.61e-07	0.0421	aaagacagcattttcaacaattggtgctggcacaactggttgttatcatgtagaagaatgcgaatcgatccatacttat
758	random	L1_MM	4662	4740	+	14.0909	1.61e-07	0.0421	aaagacagcattttcaacaattggtgctggcacaactggttgttatcatgtagaagaatgcgaatcgatccatacttat
758	random	L1MdA_III	5159	5237	+	14.0909	1.61e-07	0.0421	aaagacagcattttcaacaattggtgctggcacaactggttgttatcatgtagaagaatgcgaatcgatccatacttat
758	random	L1MdGf_I	5367	5445	+	14.0909	1.61e-07	0.0421	aaagacagcattttcaacaattggtgctggcacaactggttgttatcatgtagaagaatgcgaatcgatccatacttat
758	random	L1MdTf_II	5397	5475	+	14.0909	1.61e-07	0.0421	aaagacagcattttcaacaattggtgctggcacaactggttgttatcatgtagaagaatgcgaatcgatccatacttat
758	random	L1MdTf_I	5680	5758	+	14.0909	1.61e-07	0.0421	aaagacagcattttcaacaattggtgctggcacaactggttgttatcatgtagaagaatgcgaatcgatccatacttat
401	random	L1MdA_VI	3965	3992	+	18.3455	1.71e-07	0.0147	caaggggatacaaattggaaaagaagaa
966	random	L1MdF_IV	762	789	-	18.9881	1.71e-07	0.0267	ATGATGGTGAGTGGTCTTGGTTTCTGTT
966	random	L1MdA_VI	782	809	-	18.9881	1.71e-07	0.0267	ATGATGGTGAGTGGTCTTGGTTTCTGTT
966	random	L1MdF_III	854	881	-	18.9881	1.71e-07	0.0267	ATGATGGTGAGTGGTCTTGGTTTCTGTT
966	random	L1MdF_V	883	910	-	18.9881	1.71e-07	0.0267	ATGATGGTGAGTGGTCTTGGTTTCTGTT
966	random	L1MdFanc_I	887	914	-	18.9881	1.71e-07	0.0267	ATGATGGTGAGTGGTCTTGGTTTCTGTT
120	random	L1MdA_II	4870	4882	-	12.7393	1.78e-07	0.0355	GAAACTTTGGAGT
120	random	L1MdGf_II	4887	4899	-	12.7393	1.78e-07	0.0355	GAAACTTTGGAGT
120	random	L1_MM	4925	4937	-	12.7393	1.78e-07	0.0355	GAAACTTTGGAGT
120	random	L1MdA_I	5109	5121	-	12.7393	1.78e-07	0.0355	GAAACTTTGGAGT
120	random	L1MdTf_III	5215	5227	-	12.7393	1.78e-07	0.0355	GAAACTTTGGAGT
120	random	L1MdA_III	5422	5434	-	12.7393	1.78e-07	0.0355	GAAACTTTGGAGT
120	random	L1MdGf_I	5630	5642	-	12.7393	1.78e-07	0.0355	GAAACTTTGGAGT
120	random	L1MdTf_II	5660	5672	-	12.7393	1.78e-07	0.0355	GAAACTTTGGAGT
120	random	L1MdTf_I	5943	5955	-	12.7393	1.78e-07	0.0355	GAAACTTTGGAGT
224	random	L1MdA_IV	591	642	-	17.3758	1.79e-07	0.0215	GACTAGGTGGGGTGGGAGTGCTGCGTTCTGATGATGGTGAGTGGTCTTGATT
224	random	L1MdA_II	685	736	-	17.3758	1.79e-07	0.0215	GACTAGGTGGGGTGGGAGTGCTGCGTTCTGATGATGGTGAGTGGTCTTGATT
224	random	L1MdA_VII	746	797	-	17.3758	1.79e-07	0.0215	GACTAGGTGGGGTGGGAGTGCTGCGTTCTGATGATGGTGAGTGGTCTTGATT
224	random	L1MdN_I	884	935	-	17.3758	1.79e-07	0.0215	GACTAGGTGGCGTGGGAGTGCTGCGTTCTGATGATGGTGAGTGGTCTTGATT
224	random	L1MdA_I	966	1017	-	17.3758	1.79e-07	0.0215	GACTAGGTGGGGTGGGAGTGCTGCGTTCTGATGATGGTGAGTGGTCTTGATT
224	random	L1MdA_III	1237	1288	-	17.3758	1.79e-07	0.0215	GACTAGGTGGGGTGGGAGTGCTGCGTTCTGATGATGGTGAGTGGTCTTGATT
443	random	L1MdA_V	2784	2802	-	13.8443	1.83e-07	0.025	CAACTCCTCGTTTGGTTAA
443	random	L1MdA_IV	2807	2825	-	13.8443	1.83e-07	0.025	CAACTCCTCGTTTGGTTAA
443	random	L1MdA_II	2901	2919	-	13.8443	1.83e-07	0.025	CAACTCCTCGTTTGGTTAA
443	random	L1MdGf_II	2918	2936	-	13.8443	1.83e-07	0.025	CAACTCCTCGTTTGGTTAA
443	random	L1MdA_VII	2944	2962	-	13.8443	1.83e-07	0.025	CAACTCCTCGTTTGGTTAA
443	random	L1_MM	2956	2974	-	13.8443	1.83e-07	0.025	CAACTCCTCGTTTGGTTAA
443	random	L1MdN_I	3100	3118	-	13.8443	1.83e-07	0.025	CAACTCCTCGTTTGGTTAA
443	random	L1MdA_I	3140	3158	-	13.8443	1.83e-07	0.025	CAACTCCTCGTTTGGTTAA
443	random	L1MdTf_III	3246	3264	-	13.8443	1.83e-07	0.025	CAACTCCTCGTTTGGTTAA
443	random	L1MdA_III	3453	3471	-	13.8443	1.83e-07	0.025	CAACTCCTCGTTTGGTTAA
443	random	L1MdGf_I	3661	3679	-	13.8443	1.83e-07	0.025	CAACTCCTCGTTTGGTTAA
443	random	L1MdTf_II	3691	3709	-	13.8443	1.83e-07	0.025	CAACTCCTCGTTTGGTTAA
443	random	L1MdTf_I	3974	3992	-	13.8443	1.83e-07	0.025	CAACTCCTCGTTTGGTTAA
224	random	L1MdF_II	691	742	-	17.0848	2.09e-07	0.0215	GACTGGGCGAAGTGGGAGTGCTGGGTTCTGATGATGGTGAGTGGTCTTGGTT
224	random	L1MdF_III	860	911	-	17.0848	2.09e-07	0.0215	GACTGGGCGAAGTGGGAGTGCTGGGTTCTGATGATGGTGAGTGGTCTTGGTT
224	random	L1MdTf_III	1030	1081	-	17.0848	2.09e-07	0.0215	GACTGGGCGAAGTGGGAGTGCTGGGTTCTGATGATGGTGAGTGGTCTTGGTT
628	random	L1MdGf_II	935	986	-	17.5576	2.14e-07	0.0416	GGTTTTATTCAATTCCATCACCTGTTTGGTTGTGTTTTCCTGCAATTCTTTA
628	random	L1MdF_III	1075	1126	-	17.5576	2.14e-07	0.0416	GGTTTTATTCAATTCCATCACCTGTTTGGTTGTGTTTTCCTGCAATTCTTTA
628	random	L1MdA_III	1470	1521	-	17.4485	2.27e-07	0.0416	GGTTTTGTTCATTTCCATTACCTGTTTGGATGTGTTTTCCTGTTTTTCTTTA
401	random	IAPEZI	3082	3109	-	18.0182	2.35e-07	0.0182	AGAGGGGATGGTAAAGGCAAATCTGGGC
401	random	IAPLTR1a_I_MM	3169	3196	-	18.0182	2.35e-07	0.0182	AGAGGGGATGGTAAAGGCAAATCTGGGC
966	random	ERV2-1_MM-I	5495	5522	+	18.5476	2.4e-07	0.0344	ttaaagggtattttgtttttgttttttt
401	random	RLTR-56_MM	247	274	+	17.9818	2.44e-07	0.0182	gaagtggaaggttaactgaaagggggac
758	random	L1MdA_II	4607	4685	+	13.0667	2.55e-07	0.0454	aaagacagcattttcaacaattggtgctggcacaactggttgttatcgtgtagaagaatgcgaatcgatccatacttat
758	random	L1MdA_I	4846	4924	+	13.0667	2.55e-07	0.0454	aaagacagcattttcaacaattggtgctggcacaactggttgttatcgtgtagaagaatgcgaatcgatccatacttat
758	random	ERV1-17_MM-I	2477	2555	-	13.0242	2.6e-07	0.0454	AAAGTCGGAAAGCCAGGTGGACCCAGGAGAAGCTTCCGGCTCTGCTGAGGTCTCATGAAGCCGATACTCATCTTCTAGG
120	random	L1MdA_IV	4776	4788	-	12.6161	2.61e-07	0.0469	GAAGCTTTGGAGT
628	random	L1MdA_V	801	852	-	16.6909	3.44e-07	0.0436	GGTTTTGTTCATTTCCATCACCTGTTTGGATGTGTTTTCCTGTTTTTCTATA
628	random	L1MdF_I	975	1026	-	16.6909	3.44e-07	0.0436	GGTTTTGTTCATTTCCATCACCTGTTTGGATGTGTTTTCCTGTTTTTCTATA
628	random	L1MdN_I	1117	1168	-	16.6909	3.44e-07	0.0436	GGTTTTGTTCATTTCCATCACCTGTTTGGATGTGTTTTCCTGTTTTTCTATA
628	random	L1MdGf_I	1678	1729	-	16.6909	3.44e-07	0.0436	GGTTTTGTTCATTTCCATCACCTGTTTGGATGTGTTTTCCTGTTTTTCTATA
966	random	ERVB2_1-I_MM	6095	6122	-	18.0417	3.52e-07	0.0465	CTATAGGGGAGTTGACCTGAGCTTTGGG
980	random	ERV1-5_MM-I	5417	5429	-	12.6545	4.34e-07	0.0429	TCCTATTTGAAAT
401	random	L1MdA_VII	3923	3950	+	17.2848	4.69e-07	0.0336	caaggggatacaaattggaaaagatgaa
604	random	L1Lx_IV	4836	4851	-	15.2367	5.19e-07	0.0332	TGACTAAGGATGTTGA
604	random	L1MdV_III	4884	4899	-	15.2367	5.19e-07	0.0332	TGACTAAGGATGTTGA
604	random	L1Lx_III	5079	5094	-	15.2367	5.19e-07	0.0332	TGACTAAGGATGTTGA
166	random	LX4	75	96	-	15.2547	5.86e-07	0.0332	TAAATAAGGCTGCTATGAACAT
166	random	LX5	75	96	-	15.2547	5.86e-07	0.0332	TAAATAAGGCTGCTATGAACAT
166	random	L1Lx_II	5127	5148	-	15.2547	5.86e-07	0.0332	TAAATAAGGCTGCTATGAACAT
166	random	L1Lx_I	5164	5185	-	15.2547	5.86e-07	0.0332	TAAATAAGGCTGCTATGAACAT
166	random	L1MdV_III	5181	5202	-	15.2547	5.86e-07	0.0332	TAAATAAGGCTGCTATGAACAT
166	random	L1MdA_V	5291	5312	-	15.2547	5.86e-07	0.0332	TAAATAAGGCTGCTATGAACAT
166	random	L1MdA_IV	5314	5335	-	15.2547	5.86e-07	0.0332	TAAATAAGGCTGCTATGAACAT
166	random	L1B_MM	5356	5377	-	15.2547	5.86e-07	0.0332	TAAATAAGGCTGCTATGAACAT
166	random	L1Lx_III	5376	5397	-	15.2547	5.86e-07	0.0332	TAAATAAGGCTGCTATGAACAT
166	random	L1MdA_II	5408	5429	-	15.2547	5.86e-07	0.0332	TAAATAAGGCTGCTATGAACAT
166	random	L1MdF_II	5414	5435	-	15.2547	5.86e-07	0.0332	TAAATAAGGCTGCTATGAACAT
166	random	L1MdGf_II	5425	5446	-	15.2547	5.86e-07	0.0332	TAAATAAGGCTGCTATGAACAT
166	random	L1MdV_II	5425	5446	-	15.2547	5.86e-07	0.0332	TAAATAAGGCTGCTATGAACAT
166	random	L1MdA_VII	5451	5472	-	15.2547	5.86e-07	0.0332	TAAATAAGGCTGCTATGAACAT
166	random	L1_MM	5463	5484	-	15.2547	5.86e-07	0.0332	TAAATAAGGCTGCTATGAACAT
166	random	L1MdMus_II	5490	5511	-	15.2547	5.86e-07	0.0332	TAAATAAGGCTGCTATGAACAT
166	random	L1MdF_IV	5491	5512	-	15.2547	5.86e-07	0.0332	TAAATAAGGCTGCTATGAACAT
166	random	L1MdA_VI	5493	5514	-	15.2547	5.86e-07	0.0332	TAAATAAGGCTGCTATGAACAT
166	random	L1MdFanc_II	5501	5522	-	15.2547	5.86e-07	0.0332	TAAATAAGGCTGCTATGAACAT
166	random	L1MdV_I	5504	5525	-	15.2547	5.86e-07	0.0332	TAAATAAGGCTGCTATGAACAT
166	random	L1MdF_III	5565	5586	-	15.2547	5.86e-07	0.0332	TAAATAAGGCTGCTATGAACAT
166	random	L1MdF_V	5570	5591	-	15.2547	5.86e-07	0.0332	TAAATAAGGCTGCTATGAACAT
166	random	L1MdFanc_I	5574	5595	-	15.2547	5.86e-07	0.0332	TAAATAAGGCTGCTATGAACAT
166	random	L1MdN_I	5607	5628	-	15.2547	5.86e-07	0.0332	TAAATAAGGCTGCTATGAACAT
166	random	L1MdA_I	5647	5668	-	15.2547	5.86e-07	0.0332	TAAATAAGGCTGCTATGAACAT
166	random	L1MdTf_III	5753	5774	-	15.2547	5.86e-07	0.0332	TAAATAAGGCTGCTATGAACAT
166	random	L1MdA_III	5960	5981	-	15.2547	5.86e-07	0.0332	TAAATAAGGCTGCTATGAACAT
166	random	L1MdGf_I	6168	6189	-	15.2547	5.86e-07	0.0332	TAAATAAGGCTGCTATGAACAT
166	random	L1MdTf_II	6198	6219	-	15.2547	5.86e-07	0.0332	TAAATAAGGCTGCTATGAACAT
166	random	L1MdTf_I	6481	6502	-	15.2547	5.86e-07	0.0332	TAAATAAGGCTGCTATGAACAT
980	random	L1Lx_II	1869	1881	-	12.5455	7.17e-07	0.0429	TCAGAATTGAGAG
980	random	L1Lx_IV	1875	1887	-	12.5455	7.17e-07	0.0429	TCAGAATTGAGAG
980	random	L1Lx_I	1906	1918	-	12.5455	7.17e-07	0.0429	TCAGAATTGAGAG
980	random	L1MdV_III	1923	1935	-	12.5455	7.17e-07	0.0429	TCAGAATTGAGAG
980	random	HAL1-2_MM	2023	2035	-	12.5455	7.17e-07	0.0429	TCAGAATTGAGAG
980	random	L1MdA_V	2033	2045	-	12.5455	7.17e-07	0.0429	TCAGAATTGAGAG
980	random	L1MdA_IV	2056	2068	-	12.5455	7.17e-07	0.0429	TCAGAATTGAGAG
980	random	L1B_MM	2092	2104	-	12.5455	7.17e-07	0.0429	TCAGAATTGAGAG
980	random	L1Lx_III	2118	2130	-	12.5455	7.17e-07	0.0429	TCAGAATTGAGAG
980	random	L1MdA_II	2150	2162	-	12.5455	7.17e-07	0.0429	TCAGAATTGAGAG
980	random	L1MdV_II	2167	2179	-	12.5455	7.17e-07	0.0429	TCAGAATTGAGAG
980	random	L1MdGf_II	2167	2179	-	12.5455	7.17e-07	0.0429	TCAGAATTGAGAG
980	random	L1MdA_VII	2193	2205	-	12.5455	7.17e-07	0.0429	TCAGAATTGAGAG
980	random	L1_MM	2205	2217	-	12.5455	7.17e-07	0.0429	TCAGAATTGAGAG
980	random	L1MdF_I	2207	2219	-	12.5455	7.17e-07	0.0429	TCAGAATTGAGAG
980	random	L1MdMus_II	2232	2244	-	12.5455	7.17e-07	0.0429	TCAGAATTGAGAG
980	random	L1MdF_IV	2233	2245	-	12.5455	7.17e-07	0.0429	TCAGAATTGAGAG
980	random	L1MdA_VI	2235	2247	-	12.5455	7.17e-07	0.0429	TCAGAATTGAGAG
980	random	L1MdFanc_II	2243	2255	-	12.5455	7.17e-07	0.0429	TCAGAATTGAGAG
980	random	L1MdV_I	2246	2258	-	12.5455	7.17e-07	0.0429	TCAGAATTGAGAG
980	random	L1MdF_V	2312	2324	-	12.5455	7.17e-07	0.0429	TCAGAATTGAGAG
980	random	L1MdFanc_I	2316	2328	-	12.5455	7.17e-07	0.0429	TCAGAATTGAGAG
980	random	L1MdN_I	2349	2361	-	12.5455	7.17e-07	0.0429	TCAGAATTGAGAG
980	random	L1MdA_I	2389	2401	-	12.5455	7.17e-07	0.0429	TCAGAATTGAGAG
980	random	L1MdTf_III	2495	2507	-	12.5455	7.17e-07	0.0429	TCAGAATTGAGAG
980	random	L1MdA_III	2702	2714	-	12.5455	7.17e-07	0.0429	TCAGAATTGAGAG
980	random	L1MdGf_I	2910	2922	-	12.5455	7.17e-07	0.0429	TCAGAATTGAGAG
980	random	L1MdTf_II	2940	2952	-	12.5455	7.17e-07	0.0429	TCAGAATTGAGAG
980	random	L1MdTf_I	3223	3235	-	12.5455	7.17e-07	0.0429	TCAGAATTGAGAG
# FIMO (Find Individual Motif Occurrences): Version 5.3.3 compiled on Apr 6 2021 at 13:15:46
# The format of this file is described at https://meme-suite.org/meme/doc/fimo-output-format.html.
# fimo --qv-thresh --thresh 5e-2 --bfile ../../data/binding-predictions/meme-out/Mus_musculus/background.txt -o ../../data/binding-predictions/meme-out/Mus_musculus/shuffled_vs_te ../../data/binding-predictions/Mus_musculus/Mus_musculus_znf_binding.shuffled.meme /Users/jonwells/Genomes/RepBase/RepBase26.10.fasta/Mus_musculus_nosat.fa
