## Supplementary Data 3 for "Transposable elements drive the evolution of metazoan zinc finger genes": fimo.tsv

motif_id	motif_alt_id	sequence_name	start	stop	strand	score	p-value	q-value	matched_sequence
93	random	TE2895_SO2_FAM0964#LINE/Dong-R4	1712	1727	-	18.4222	1.16e-09	0.0141	TTCGAGTTGTGCCGGG
56	random	TE0682_SO2_FAM1666#DNA/hAT-Tip100	57	69	+	15.7821	2.94e-09	0.00476	GGGGGCCCGGGCC
56	random	TE3119_SO2_FAM1914#Unknown/Unknown	16	28	-	15.7821	2.94e-09	0.00476	GGGGGCCCGGGCC
56	random	TE0910_SO2_FAM1889#Unknown/Unknown	27	39	-	15.7821	2.94e-09	0.00476	GGGGGCCCGGGCC
56	random	TE1021_SO2_FAM1998#Unknown/Unknown	851	863	-	15.7821	2.94e-09	0.00476	GGGGGCCCGGGCC
33	random	TE1129_SO2_FAM0210#Unknown/Unknown	4249	4261	-	12.7174	3.07e-09	0.0374	TGTTGCGGACGGT
87	random	TE1159_SO2_FAM2128#Unknown/Unknown	366	378	-	12.3956	3.07e-09	0.0375	CCTCGTCTGCTGA
72	random	TE1721_SO2_FAM0266#LINE/I-Jockey	2517	2529	-	13.3962	3.61e-09	0.0277	GAGGCGGCGTCCG
56	random	TE2788_SO2_FAM0861#DNA/Unknown	579	591	+	15.6154	4.28e-09	0.00476	GGGGGCGCTGTCT
56	random	TE3340_SO2_FAM755#Unknown/Unknown	772	784	+	15.6154	4.28e-09	0.00476	GGGGGCGCTGTCT
56	random	TE3386_SO2_FAM921#Unknown/Unknown	528	540	-	15.6154	4.28e-09	0.00476	GGGGGCGCTGTCT
56	random	TE0296_SO2_FAM1293#Unknown/Unknown	529	541	-	15.6154	4.28e-09	0.00476	GGGGGCGCTGTCT
56	random	TE2788_SO2_FAM0861#DNA/Unknown	1565	1577	-	15.6154	4.28e-09	0.00476	GGGGGCGCTGTCT
56	random	TE3340_SO2_FAM755#Unknown/Unknown	1790	1802	-	15.6154	4.28e-09	0.00476	GGGGGCGCTGTCT
56	random	TE2671_SO2_FAM0734#Unknown/Unknown	2066	2078	-	15.6154	4.28e-09	0.00476	GGGGGCGCTGTCT
72	random	TE0617_SO2_FAM0160#LTR/Gypsy	679	691	+	13.2956	4.54e-09	0.0277	GAGGCGCCGTCGG
44	random	TE1208_SO2_FAM2178#Unknown/Unknown	39	51	-	14.194	5.85e-09	0.0239	GGCGCGCGGAGCG
44	random	TE0590_SO2_FAM1575#DNA/Unknown	83	95	-	14.194	5.85e-09	0.0239	GGCGCGCGGAGCG
44	random	TE0504_SO2_FAM1490#DNA/Unknown	1265	1277	+	14.194	5.85e-09	0.0239	GGCGCGCGGAGCG
72	random	TE2920_SO2_FAM0099#LTR/Gypsy	2691	2703	+	13.1635	6.78e-09	0.0277	GAGGCCGTGTCCG
63	random	TE2068_SO2_FAM2979#Unknown/Unknown	47	59	-	13.5419	7.44e-09	0.0303	GGTCACGGCGGCG
63	random	TE2519_SO2_FAM0579#LTR/Pao	516	528	+	13.5419	7.44e-09	0.0303	GGTGACCGCGGCG
63	random	TE0305_SO2_FAM1301#Unknown/Unknown	1469	1481	+	13.5419	7.44e-09	0.0303	GGTCACGGCGGCG
113	random	TE3029_SO2_FAM148#LTR/Gypsy	2346	2358	+	16.4074	8e-09	0.0204	GCGCAGGCAGAGG
113	random	TE3030_SO2_FAM148#LTR/Gypsy	2643	2655	+	16.4074	8e-09	0.0204	GCGCAGGCAGAGG
68	random	TE2804_SO2_FAM0876#Unknown/Unknown	182	194	+	13.3955	9.42e-09	0.0422	GGGGGTGGTGGGG
68	random	TE0448_SO2_FAM1438#Unknown/Unknown	1238	1250	-	13.3955	9.42e-09	0.0422	GGGGGTGGTGGGG
68	random	TE2640_SO2_FAM0703#DNA/Academ-1	442	454	-	13.3507	1.14e-08	0.0422	GGGGGGGGTGGGG
113	random	TE0356_SO2_FAM0135#LINE/R1-LOA	3843	3855	+	16.2519	1.24e-08	0.0204	GCACAGGCATACG
74	random	TE2533_SO2_FAM0594#Unknown/Unknown	314	326	+	13.5111	1.4e-08	0.0429	CTGCGGTGGCTGG
74	random	TE2533_SO2_FAM0594#Unknown/Unknown	835	847	+	13.5111	1.4e-08	0.0429	CTGCGGTGGCTGG
74	random	TE2533_SO2_FAM0594#Unknown/Unknown	1353	1365	+	13.5111	1.4e-08	0.0429	CTGCGGTGGCTGG
74	random	TE2533_SO2_FAM0594#Unknown/Unknown	1868	1880	+	13.5111	1.4e-08	0.0429	CTGCGGTGGCTGG
49	random	TE1309_SO2_FAM2271#Unknown/Unknown	675	687	+	13.8462	1.44e-08	0.0248	GGGGGGGGGGGTA
49	random	TE2198_SO2_FAM3096#DNA/Unknown	36	48	-	13.8462	1.44e-08	0.0248	GGGGGGGGGGGTA
49	random	TE2167_SO2_FAM3068#Unknown/Unknown	191	203	-	13.8462	1.44e-08	0.0248	GGGGGGGGGGGTA
49	random	TE1842_SO2_FAM2772#Unknown/Unknown	406	418	-	13.8462	1.44e-08	0.0248	GGGGGGGGGGGTA
49	random	TE1546_SO2_FAM2498#Unknown/Unknown	517	529	-	13.8462	1.44e-08	0.0248	GGGGGGGGGGGTA
49	random	TE1125_SO2_FAM2097#Unknown/Unknown	815	827	-	13.8462	1.44e-08	0.0248	GGGGGGGGGGGTA
49	random	TE0530_SO2_FAM1515#Unknown/Unknown	1261	1273	-	13.8462	1.44e-08	0.0248	GGGGGGGGGGGTA
113	random	TE1221_SO2_FAM0219#Unknown/Unknown	1509	1521	+	16.1333	1.49e-08	0.0204	GCACAGGCAGAGG
113	random	TE1926_SO2_FAM0285#Unknown/Unknown	1920	1932	+	16.1333	1.49e-08	0.0204	GCACAGGCAGAGG
113	random	TE3029_SO2_FAM148#LTR/Gypsy	2394	2406	+	16.1333	1.49e-08	0.0204	GCACAGGCAGAGG
113	random	TE0091_SO2_FAM0109#Unknown/Unknown	2669	2681	+	16.1333	1.49e-08	0.0204	GCACAGGCAGAGG
113	random	TE3030_SO2_FAM148#LTR/Gypsy	2691	2703	+	16.1333	1.49e-08	0.0204	GCACAGGCAGAGG
113	random	TE0664_SO2_FAM0165#Unknown/Unknown	3107	3119	-	16.1333	1.49e-08	0.0204	GCACAGGCAGAGG
56	random	TE2739_SO2_FAM0810#LINE/R2	1004	1016	-	15.2949	1.69e-08	0.0086	GGGGGCCCGGTGC
49	random	TE0813_SO2_FAM1792#DNA/Unknown	406	418	-	13.8333	1.81e-08	0.0248	CGCCGGCGCGGTA
49	random	TE0880_SO2_FAM1859#DNA/Unknown	416	428	-	13.8333	1.81e-08	0.0248	CGCCGGCGCGGTA
56	random	TE0431_SO2_FAM1420#DNA/Unknown	20	32	+	15.2308	1.97e-08	0.0086	GGGGGCCCGGGGC
56	random	TE0924_SO2_FAM1902#PLE/Penelope	21	33	+	15.2308	1.97e-08	0.0086	GGGGGCCCGGGGC
56	random	TE2577_SO2_FAM0640#Unknown/Unknown	21	33	+	15.2308	1.97e-08	0.0086	GGGGGCCCGGGGC
56	random	TE2848_SO2_FAM0918#Unknown/Unknown	21	33	+	15.2308	1.97e-08	0.0086	GGGGGCCCGGGGC
56	random	TE2790_SO2_FAM0863#Unknown/Unknown	22	34	+	15.2308	1.97e-08	0.0086	GGGGGCCCGGGGC
56	random	TE0882_SO2_FAM1860#DNA/Unknown	993	1005	-	15.2308	1.97e-08	0.0086	GGGGGCCCGGGGC
56	random	TE0756_SO2_FAM1737#Unknown/Unknown	1088	1100	-	15.2308	1.97e-08	0.0086	GGGGGCCCGGGGC
56	random	TE0697_SO2_FAM1681#DNA/Unknown	1144	1156	-	15.2308	1.97e-08	0.0086	GGGGGCCCGGGGC
56	random	TE3044_SO2_FAM1556#DNA/Unknown	1259	1271	-	15.2308	1.97e-08	0.0086	GGGGGCCCGGGGC
56	random	TE0551_SO2_FAM1538#DNA/Unknown	1275	1287	-	15.2308	1.97e-08	0.0086	GGGGGCCCGGGGC
56	random	TE0163_SO2_FAM1161#DNA/Unknown	1643	1655	-	15.2308	1.97e-08	0.0086	GGGGGCCCGGGGC
56	random	TE0095_SO2_FAM1093#DNA/Unknown	1728	1740	-	15.2308	1.97e-08	0.0086	GGGGGCCCGGGGC
56	random	TE0035_SO2_FAM1033#Unknown/Unknown	1731	1743	-	15.2308	1.97e-08	0.0086	GGGGGCCCGGGGC
56	random	TE2926_SO2_FAM0995#Unknown/Unknown	1838	1850	-	15.2308	1.97e-08	0.0086	GGGGGCCCGGGGC
56	random	TE2621_SO2_FAM0682#Unknown/Unknown	1928	1940	-	15.2308	1.97e-08	0.0086	GGGGGCCCGGGGC
56	random	TE2648_SO2_FAM0710#DNA/TcMar-Tc1	2344	2356	-	15.2308	1.97e-08	0.0086	GGGGGCCCGGGGC
113	random	TE1164_SO2_FAM2136#DNA/hAT-Tip100	30	42	+	15.9852	2.2e-08	0.0272	GCCCAGGCATAGG
56	random	TE2839_SO2_FAM0909#Unknown/Unknown	1567	1579	-	15.0641	3.23e-08	0.0136	GGGGGGGCGGCCC
56	random	TE2212_SO2_FAM3108#Unknown/Unknown	28	40	-	15.0064	3.93e-08	0.016	GGGGGCCGGGCCC
68	random	TE3046_SO2_FAM1571#DNA/TcMar-Tc1	860	872	+	12.7388	4.22e-08	0.0422	GAGGGGGGTGGCG
68	random	TE0823_SO2_FAM1802#Unknown/Unknown	1056	1068	-	12.7313	4.6e-08	0.0422	GCGGCTCGTGGCG
146	random	TE2802_SO2_FAM0874#Unknown/Unknown	144	153	-	9.44022	4.72e-08	0.0473	CGCCGTCGCC
146	random	TE3325_SO2_FAM723#Unknown/Unknown	287	296	-	9.44022	4.72e-08	0.0473	CGCCGTCGCC
146	random	TE2061_SO2_FAM2972#Unknown/Unknown	300	309	+	9.44022	4.72e-08	0.0473	CGCCGTCGCC
146	random	TE0360_SO2_FAM1353#Unknown/Unknown	330	339	+	9.44022	4.72e-08	0.0473	CGCCGTCGCC
146	random	TE3296_SO2_FAM620#DNA/P	398	407	-	9.44022	4.72e-08	0.0473	CGCCGTCGCC
146	random	TE1674_SO2_FAM2617#DNA/Unknown	415	424	-	9.44022	4.72e-08	0.0473	CGCCGTCGCC
146	random	TE2909_SO2_FAM0098#DNA/Maverick	675	684	-	9.44022	4.72e-08	0.0473	CGCCGTCGCC
146	random	TE2523_SO2_FAM0583#Unknown/Unknown	775	784	-	9.44022	4.72e-08	0.0473	CGCCGTCGCC
146	random	TE3092_SO2_FAM018#Unknown/Unknown	1221	1230	-	9.44022	4.72e-08	0.0473	CGCCGTCGCC
146	random	TE2438_SO2_FAM0500#LINE/I	2907	2916	+	9.44022	4.72e-08	0.0473	CGCCGTCGCC
68	random	TE1300_SO2_FAM2263#DNA/Unknown	97	109	+	12.6866	6.43e-08	0.0422	GCGGCGCGTGGCG
68	random	TE2888_SO2_FAM0958#DNA/hAT-Tip100	166	178	-	12.6866	6.43e-08	0.0422	GCGGGGCCTGGGG
68	random	TE0917_SO2_FAM1896#DNA/Unknown	889	901	-	12.6866	6.43e-08	0.0422	GCGGCGCGTGGCG
56	random	TE2331_SO2_FAM0394#DNA/hAT-Tip100	40	52	+	14.8269	6.45e-08	0.0225	GGGGGCCCGGGTC
56	random	TE0390_SO2_FAM1380#DNA/hAT-Tip100	41	53	+	14.8269	6.45e-08	0.0225	GGGGGCCCGGGTC
56	random	TE2768_SO2_FAM0841#DNA/hAT-Tip100	41	53	+	14.8269	6.45e-08	0.0225	GGGGGCCCGGGTC
56	random	TE2212_SO2_FAM3108#Unknown/Unknown	29	41	-	14.8269	6.45e-08	0.0225	GGGGGGCCGGGCC
56	random	TE2331_SO2_FAM0394#DNA/hAT-Tip100	704	716	+	14.8269	6.45e-08	0.0225	GGGGGCCCGGGTC
56	random	TE2926_SO2_FAM0995#Unknown/Unknown	40	52	-	14.8013	7.11e-08	0.0235	AGGGGCCCGGGGC
56	random	TE2577_SO2_FAM0640#Unknown/Unknown	2571	2583	+	14.8013	7.11e-08	0.0235	AGGGGCCCGGGGC
68	random	TE2262_SO2_FAM0322#LINE/CR1	1526	1538	+	12.6194	9.1e-08	0.0422	GCGGGTGATGGGG
68	random	TE2380_SO2_FAM0440#LTR/Gypsy	148	160	-	12.6194	9.1e-08	0.0422	GCGGTTGCTGGCG
68	random	TE1721_SO2_FAM0266#LINE/I-Jockey	4490	4502	-	12.6045	9.67e-08	0.0422	GGGGGTCGTGGGG
68	random	TE1291_SO2_FAM2255#Unknown/Unknown	119	131	-	12.5821	1.02e-07	0.0422	GGGGGCGGTGGCG
68	random	TE2368_SO2_FAM0043#DNA/PiggyBac	6552	6564	+	12.5746	1.14e-07	0.0422	GCGGCGGCTGGAG
68	random	TE0940_SO2_FAM1918#Unknown/Unknown	480	492	-	12.5746	1.14e-07	0.0422	GCGGCGGCTGGTG
68	random	TE1402_SO2_FAM2362#DNA/Unknown	22	34	+	12.5672	1.15e-07	0.0422	GCGGCGGCGGGCG
68	random	TE1567_SO2_FAM2517#DNA/hAT-Tip100	20	32	+	12.5597	1.24e-07	0.0422	GGGGGTACTGGGG
68	random	TE2839_SO2_FAM0909#Unknown/Unknown	1929	1941	-	12.5597	1.24e-07	0.0422	GGGGGGCCTGGGG
68	random	TE0680_SO2_FAM1664#Unknown/Unknown	1069	1081	-	12.5448	1.31e-07	0.0422	GAGGGAGGTGGCG
56	random	TE2288_SO2_FAM0352#LINE/L2	949	961	-	14.5641	1.36e-07	0.0437	GGGGGCGGTGACC
56	random	TE0177_SO2_FAM1174#LINE/RTE-BovB	836	848	+	14.4936	1.54e-07	0.047	GGGGGACCTGCGC
56	random	TE2897_SO2_FAM0966#LINE/RTE-BovB	897	909	+	14.4936	1.54e-07	0.047	GGGGGACCTGCGC
68	random	TE1638_SO2_FAM2583#Unknown/Unknown	17	29	+	12.4925	1.66e-07	0.0422	GGGGGTGATGGGG
68	random	TE1404_SO2_FAM2364#DNA/CMC-Chapaev-3	103	115	-	12.4925	1.66e-07	0.0422	GGGGGTGATGGGG
68	random	TE2522_SO2_FAM0582#DNA/Academ-1	458	470	-	12.4925	1.66e-07	0.0422	GGGGGTGTTGGGG
68	random	TE2522_SO2_FAM0582#DNA/Academ-1	2387	2399	+	12.4925	1.66e-07	0.0422	GGGGGTGTTGGGG
68	random	TE0009_SO2_FAM1004#LINE/Unknown	582	594	-	12.4851	1.68e-07	0.0422	GGGGCTGGGGGCG
56	random	TE1508_SO2_FAM2463#LINE/RTE-BovB	217	229	+	14.4615	1.71e-07	0.0485	GGGGGGGCGGGGC
56	random	TE0395_SO2_FAM1385#Unknown/Unknown	790	802	+	14.4615	1.71e-07	0.0485	GGGGGCCCGGCAC
56	random	TE2044_SO2_FAM2956#Unknown/Unknown	30	42	-	14.4615	1.71e-07	0.0485	GGGGGCCCGGCAC
236	random	TE2591_SO2_FAM0653#DNA/TcMar-Fot1	47	56	-	12.369	1.77e-07	0.0329	CTAGGGGGCG
236	random	TE1784_SO2_FAM2717#Unknown/Unknown	65	74	-	12.369	1.77e-07	0.0329	CTAGGGGGCG
236	random	TE1700_SO2_FAM2640#DNA/Unknown	177	186	-	12.369	1.77e-07	0.0329	GTAGGGGGCG
236	random	TE0524_SO2_FAM0151#LTR/Unknown	181	190	-	12.369	1.77e-07	0.0329	CTAGGGGGCG
236	random	TE1988_SO2_FAM2905#Unknown/Unknown	198	207	-	12.369	1.77e-07	0.0329	CTAGGGGGCG
236	random	TE1599_SO2_FAM2547#DNA/Unknown	269	278	-	12.369	1.77e-07	0.0329	GTAGGGGGCG
236	random	TE2489_SO2_FAM0550#DNA/Unknown	293	302	-	12.369	1.77e-07	0.0329	GTAGGGGGCG
236	random	TE1349_SO2_FAM2311#DNA/Unknown	373	382	-	12.369	1.77e-07	0.0329	GTAGGGGGCG
236	random	TE3296_SO2_FAM620#DNA/P	383	392	-	12.369	1.77e-07	0.0329	GTAGGGGGCG
236	random	TE0361_SO2_FAM1354#DNA/Unknown	385	394	-	12.369	1.77e-07	0.0329	GTAGGGGGCG
236	random	TE1081_SO2_FAM2053#DNA/Unknown	441	450	-	12.369	1.77e-07	0.0329	GTAGGGGGCG
236	random	TE1069_SO2_FAM2042#DNA/Unknown	529	538	-	12.369	1.77e-07	0.0329	GTAGGGGGCG
236	random	TE3386_SO2_FAM921#Unknown/Unknown	534	543	-	12.369	1.77e-07	0.0329	CTAGGGGGCG
236	random	TE0296_SO2_FAM1293#Unknown/Unknown	535	544	-	12.369	1.77e-07	0.0329	CTAGGGGGCG
236	random	TE2582_SO2_FAM0645#DNA/Unknown	687	696	-	12.369	1.77e-07	0.0329	GTAGGGGGCG
236	random	TE3072_SO2_FAM172#DNA/Unknown	758	767	-	12.369	1.77e-07	0.0329	GTAGGGGGCG
236	random	TE0835_SO2_FAM1815#DNA/Unknown	761	770	-	12.369	1.77e-07	0.0329	GTAGGGGGCG
236	random	TE0926_SO2_FAM1904#DNA/Unknown	770	779	-	12.369	1.77e-07	0.0329	GTAGGGGGCG
236	random	TE3076_SO2_FAM172#DNA/Unknown	834	843	-	12.369	1.77e-07	0.0329	GTAGGGGGCG
236	random	TE0856_SO2_FAM1836#DNA/Unknown	859	868	-	12.369	1.77e-07	0.0329	CTAGGGGGCG
236	random	TE2423_SO2_FAM0486#DNA/Unknown	990	999	-	12.369	1.77e-07	0.0329	GTAGGGGGCG
236	random	TE3073_SO2_FAM172#DNA/Unknown	1000	1009	-	12.369	1.77e-07	0.0329	GTAGGGGGCG
236	random	TE3074_SO2_FAM172#DNA/Unknown	1028	1037	-	12.369	1.77e-07	0.0329	GTAGGGGGCG
236	random	TE3075_SO2_FAM172#DNA/Unknown	1038	1047	-	12.369	1.77e-07	0.0329	GTAGGGGGCG
236	random	TE0456_SO2_FAM1445#DNA/Unknown	1047	1056	-	12.369	1.77e-07	0.0329	GTAGGGGGCG
236	random	TE0152_SO2_FAM1150#DNA/Unknown	1429	1438	-	12.369	1.77e-07	0.0329	GTAGGGGGCG
236	random	TE2573_SO2_FAM0634#Unknown/Unknown	1476	1485	-	12.369	1.77e-07	0.0329	GTAGGGGGCG
236	random	TE3339_SO2_FAM755#DNA/Unknown	1482	1491	-	12.369	1.77e-07	0.0329	CTAGGGGGCG
236	random	TE0173_SO2_FAM1170#DNA/Unknown	1519	1528	-	12.369	1.77e-07	0.0329	CTAGGGGGCG
236	random	TE2788_SO2_FAM0861#DNA/Unknown	1571	1580	-	12.369	1.77e-07	0.0329	CTAGGGGGCG
236	random	TE2347_SO2_FAM0409#DNA/Unknown	1724	1733	-	12.369	1.77e-07	0.0329	GTAGGGGGCG
236	random	TE3340_SO2_FAM755#Unknown/Unknown	1796	1805	-	12.369	1.77e-07	0.0329	CTAGGGGGCG
236	random	TE2721_SO2_FAM0792#DNA/Unknown	1908	1917	-	12.369	1.77e-07	0.0329	GTAGGGGGCG
236	random	TE2671_SO2_FAM0734#Unknown/Unknown	2072	2081	-	12.369	1.77e-07	0.0329	CTAGGGGGCG
236	random	TE3340_SO2_FAM755#Unknown/Unknown	2100	2109	-	12.369	1.77e-07	0.0329	CTAGGGGGCG
236	random	TE2670_SO2_FAM0733#DNA/TcMar-Tc1	2151	2160	-	12.369	1.77e-07	0.0329	CTAGGGGGCG
236	random	TE2606_SO2_FAM0667#PLE/Penelope	2371	2380	-	12.369	1.77e-07	0.0329	CTAGGGGGCG
236	random	TE2487_SO2_FAM0548#Unknown/Unknown	2827	2836	-	12.369	1.77e-07	0.0329	CTAGGGGGCG
236	random	TE2285_SO2_FAM0349#LINE/I	3786	3795	-	12.369	1.77e-07	0.0329	GTAGGGGGCG
236	random	TE0001_SO2_FAM0000#Unknown/Unknown	4817	4826	-	12.369	1.77e-07	0.0329	CTAGGGGGCG
236	random	TE3080_SO2_FAM176#Unknown/Unknown	4862	4871	-	12.369	1.77e-07	0.0329	CTAGGGGGCG
236	random	TE0524_SO2_FAM0151#LTR/Unknown	5332	5341	-	12.369	1.77e-07	0.0329	CTAGGGGGCG
236	random	TE2091_SO2_FAM0030#DNA/Unknown	5632	5641	-	12.369	1.77e-07	0.0329	GTAGGGGGCG
236	random	TE2538_SO2_FAM0006#Unknown/Unknown	9871	9880	-	12.369	1.77e-07	0.0329	CTAGGGGGCG
236	random	TE1023_SO2_FAM0002#Unknown/Unknown	10135	10144	-	12.369	1.77e-07	0.0329	CTAGGGGGCG
236	random	TE2670_SO2_FAM0733#DNA/TcMar-Tc1	140	149	+	12.369	1.77e-07	0.0329	CTAGGGGGCG
236	random	TE0173_SO2_FAM1170#DNA/Unknown	140	149	+	12.369	1.77e-07	0.0329	CTAGGGGGCG
236	random	TE3339_SO2_FAM755#DNA/Unknown	141	150	+	12.369	1.77e-07	0.0329	CTAGGGGGCG
236	random	TE3052_SO2_FAM1625#DNA/Unknown	141	150	+	12.369	1.77e-07	0.0329	CTAGGGGGCG
236	random	TE3072_SO2_FAM172#DNA/Unknown	176	185	+	12.369	1.77e-07	0.0329	GTAGGGGGCG
236	random	TE2423_SO2_FAM0486#DNA/Unknown	263	272	+	12.369	1.77e-07	0.0329	GTAGGGGGCG
236	random	TE2788_SO2_FAM0861#DNA/Unknown	272	281	+	12.369	1.77e-07	0.0329	CTAGGGGGCG
236	random	TE1811_SO2_FAM2742#DNA/Unknown	314	323	+	12.369	1.77e-07	0.0329	GTAGGGGGCG
236	random	TE0464_SO2_FAM1452#DNA/Unknown	416	425	+	12.369	1.77e-07	0.0329	GTAGGGGGCG
236	random	TE0965_SO2_FAM1943#DNA/Crypton-I	435	444	+	12.369	1.77e-07	0.0329	GTAGGGGGCG
236	random	TE2958_SO2_FAM1083#DNA/Crypton-I	437	446	+	12.369	1.77e-07	0.0329	GTAGGGGGCG
236	random	TE2959_SO2_FAM1083#DNA/Crypton-I	438	447	+	12.369	1.77e-07	0.0329	GTAGGGGGCG
236	random	TE3339_SO2_FAM755#DNA/Unknown	445	454	+	12.369	1.77e-07	0.0329	CTAGGGGGCG
236	random	TE2788_SO2_FAM0861#DNA/Unknown	576	585	+	12.369	1.77e-07	0.0329	CTAGGGGGCG
236	random	TE1145_SO2_FAM2114#Unknown/Unknown	651	660	+	12.369	1.77e-07	0.0329	CTAGGGGGCG
236	random	TE3340_SO2_FAM755#Unknown/Unknown	769	778	+	12.369	1.77e-07	0.0329	CTAGGGGGCG
236	random	TE3081_SO2_FAM176#Unknown/Unknown	906	915	+	12.369	1.77e-07	0.0329	CTAGGGGGCG
236	random	TE2347_SO2_FAM0409#DNA/Unknown	1127	1136	+	12.369	1.77e-07	0.0329	CTAGGGGGCG
236	random	TE2337_SO2_FAM0004#Unknown/Unknown	1257	1266	+	12.369	1.77e-07	0.0329	CTAGGGGGCG
236	random	TE2091_SO2_FAM0030#DNA/Unknown	3003	3012	+	12.369	1.77e-07	0.0329	GTAGGGGGCG
236	random	TE3237_SO2_FAM035#DNA/TcMar-Tc1	3216	3225	+	12.369	1.77e-07	0.0329	CTAGGGGGCG
236	random	TE1178_SO2_FAM0215#LINE/Unknown	3880	3889	+	12.369	1.77e-07	0.0329	GTAGGGGGCG
56	random	TE2683_SO2_FAM0075#Unknown/Unknown	5177	5189	+	14.4487	1.78e-07	0.0494	GGGGGCCTTGGCC
68	random	TE3035_SO2_FAM1522#DNA/TcMar-Tc1	473	485	-	12.4627	1.79e-07	0.0422	GCGGGTGCTGGCA
68	random	TE3036_SO2_FAM1522#DNA/TcMar-Tc1	507	519	-	12.4627	1.79e-07	0.0422	GCGGGTGCTGGCA
56	random	TE0622_SO2_FAM1604#DNA/hAT-Tip100	42	54	+	14.4359	1.83e-07	0.0496	GGGGGCCAGGCCC
146	random	TE2360_SO2_FAM0421#Unknown/Unknown	44	53	-	9.34783	1.83e-07	0.0473	CGCCTTCGCC
146	random	TE0905_SO2_FAM1884#Unknown/Unknown	111	120	+	9.34783	1.83e-07	0.0473	CGCCTTCGCC
146	random	TE3255_SO2_FAM444#LINE/RTE-BovB	206	215	-	9.34783	1.83e-07	0.0473	CGCCTTCGCC
146	random	TE0690_SO2_FAM1674#Unknown/Unknown	223	232	-	9.34783	1.83e-07	0.0473	GGCCGTCGCC
146	random	TE2360_SO2_FAM0421#Unknown/Unknown	243	252	-	9.34783	1.83e-07	0.0473	CGCCTTCGCC
146	random	TE0041_SO2_FAM1040#DNA/hAT-Tip100	297	306	-	9.34783	1.83e-07	0.0473	CGCCTTCGCC
146	random	TE2360_SO2_FAM0421#Unknown/Unknown	441	450	-	9.34783	1.83e-07	0.0473	CGCCTTCGCC
146	random	TE1152_SO2_FAM2120#Unknown/Unknown	718	727	-	9.34783	1.83e-07	0.0473	CGCCTTCGCC
146	random	TE2360_SO2_FAM0421#Unknown/Unknown	837	846	-	9.34783	1.83e-07	0.0473	CGCCTTCGCC
146	random	TE0664_SO2_FAM0165#Unknown/Unknown	1021	1030	-	9.34783	1.83e-07	0.0473	GGCCGTCGCC
146	random	TE2360_SO2_FAM0421#Unknown/Unknown	1037	1046	-	9.34783	1.83e-07	0.0473	CGCCTTCGCC
146	random	TE0704_SO2_FAM1688#Unknown/Unknown	1051	1060	-	9.34783	1.83e-07	0.0473	CGCCTTCGCC
146	random	TE0771_SO2_FAM1750#Unknown/Unknown	1064	1073	+	9.34783	1.83e-07	0.0473	CGCCTTCGCC
146	random	TE2360_SO2_FAM0421#Unknown/Unknown	1236	1245	-	9.34783	1.83e-07	0.0473	CGCCTTCGCC
146	random	TE2495_SO2_FAM0556#DNA/hAT-hATx	1263	1272	+	9.34783	1.83e-07	0.0473	CGCCTTCGCC
146	random	TE2360_SO2_FAM0421#Unknown/Unknown	1436	1445	-	9.34783	1.83e-07	0.0473	CGCCTTCGCC
146	random	TE2360_SO2_FAM0421#Unknown/Unknown	1636	1645	-	9.34783	1.83e-07	0.0473	CGCCTTCGCC
146	random	TE2360_SO2_FAM0421#Unknown/Unknown	1836	1845	-	9.34783	1.83e-07	0.0473	CGCCTTCGCC
146	random	TE2495_SO2_FAM0556#DNA/hAT-hATx	1839	1848	-	9.34783	1.83e-07	0.0473	CGCCTTCGCC
146	random	TE2836_SO2_FAM0906#Unknown/Unknown	1860	1869	+	9.34783	1.83e-07	0.0473	CGCCTTCGCC
146	random	TE2495_SO2_FAM0556#DNA/hAT-hATx	1952	1961	+	9.34783	1.83e-07	0.0473	CGCCTTCGCC
146	random	TE2360_SO2_FAM0421#Unknown/Unknown	2034	2043	-	9.34783	1.83e-07	0.0473	CGCCTTCGCC
146	random	TE2360_SO2_FAM0421#Unknown/Unknown	2233	2242	-	9.34783	1.83e-07	0.0473	CGCCTTCGCC
146	random	TE2360_SO2_FAM0421#Unknown/Unknown	2431	2440	-	9.34783	1.83e-07	0.0473	CGCCTTCGCC
146	random	TE2360_SO2_FAM0421#Unknown/Unknown	2630	2639	-	9.34783	1.83e-07	0.0473	CGCCTTCGCC
146	random	TE2360_SO2_FAM0421#Unknown/Unknown	2827	2836	-	9.34783	1.83e-07	0.0473	CGCCTTCGCC
146	random	TE1221_SO2_FAM0219#Unknown/Unknown	3185	3194	+	9.34783	1.83e-07	0.0473	GGCCGTCGCC
146	random	TE2360_SO2_FAM0421#Unknown/Unknown	3225	3234	-	9.34783	1.83e-07	0.0473	CGCCTTCGCC
146	random	TE2360_SO2_FAM0421#Unknown/Unknown	3424	3433	-	9.34783	1.83e-07	0.0473	CGCCTTCGCC
146	random	TE0040_SO2_FAM0104#LTR/Pao	3561	3570	+	9.34783	1.83e-07	0.0473	CGCCTTCGCC
146	random	TE1926_SO2_FAM0285#Unknown/Unknown	3599	3608	+	9.34783	1.83e-07	0.0473	GGCCGTCGCC
146	random	TE1056_SO2_FAM0203#LTR/Gypsy	4180	4189	-	9.34783	1.83e-07	0.0473	CGCCTTCGCC
146	random	TE1993_SO2_FAM0291#LINE/RTE-BovB	4203	4212	-	9.34783	1.83e-07	0.0473	CGCCTTCGCC
146	random	TE1221_SO2_FAM0219#Unknown/Unknown	4234	4243	+	9.34783	1.83e-07	0.0473	GGCCGTCGCC
146	random	TE1056_SO2_FAM0203#LTR/Gypsy	4857	4866	-	9.34783	1.83e-07	0.0473	CGCCTTCGCC
146	random	TE0091_SO2_FAM0109#Unknown/Unknown	4883	4892	+	9.34783	1.83e-07	0.0473	GGCCGTCGCC
146	random	TE0410_SO2_FAM0140#LTR/Pao	5483	5492	-	9.34783	1.83e-07	0.0473	CGCCTTCGCC
146	random	TE0605_SO2_FAM0159#DNA/PIF-Harbinger	5634	5643	-	9.34783	1.83e-07	0.0473	GGCCGTCGCC
68	random	TE0551_SO2_FAM1538#DNA/Unknown	14	26	+	12.4403	1.98e-07	0.0422	GGGGGGGGGGGCG
68	random	TE1341_SO2_FAM2304#DNA/Unknown	49	61	-	12.4403	1.98e-07	0.0422	GGGGGGGGGGGCG
68	random	TE1341_SO2_FAM2304#DNA/Unknown	51	63	-	12.4403	1.98e-07	0.0422	GGGGGGGGGGGGG
68	random	TE2838_SO2_FAM0908#DNA/Unknown	51	63	-	12.4403	1.98e-07	0.0422	GGGGGGGGGGGCG
68	random	TE1341_SO2_FAM2304#DNA/Unknown	52	64	-	12.4403	1.98e-07	0.0422	GGGGGGGGGGGGG
68	random	TE2838_SO2_FAM0908#DNA/Unknown	53	65	-	12.4403	1.98e-07	0.0422	GGGGGGGGGGGGG
68	random	TE1341_SO2_FAM2304#DNA/Unknown	53	65	-	12.4403	1.98e-07	0.0422	GGGGGGGGGGGGG
68	random	TE1341_SO2_FAM2304#DNA/Unknown	54	66	-	12.4403	1.98e-07	0.0422	GGGGGGGGGGGGG
68	random	TE3383_SO2_FAM890#DNA/Unknown	57	69	-	12.4403	1.98e-07	0.0422	GGGGGGGGGGGCG
68	random	TE3383_SO2_FAM890#DNA/Unknown	59	71	-	12.4403	1.98e-07	0.0422	GGGGGGGGGGGGG
68	random	TE3383_SO2_FAM890#DNA/Unknown	60	72	-	12.4403	1.98e-07	0.0422	GGGGGGGGGGGGG
68	random	TE3383_SO2_FAM890#DNA/Unknown	61	73	-	12.4403	1.98e-07	0.0422	GGGGGGGGGGGGG
68	random	TE1871_SO2_FAM2799#DNA/Unknown	86	98	+	12.4403	1.98e-07	0.0422	GGGGCGGGGGGGG
68	random	TE2167_SO2_FAM3068#Unknown/Unknown	193	205	-	12.4403	1.98e-07	0.0422	GGGGGGGGGGGGG
68	random	TE1546_SO2_FAM2498#Unknown/Unknown	519	531	-	12.4403	1.98e-07	0.0422	GGGGGGGGGGGGG
68	random	TE1309_SO2_FAM2271#Unknown/Unknown	671	683	+	12.4403	1.98e-07	0.0422	GGGGGGGGGGGGG
68	random	TE1309_SO2_FAM2271#Unknown/Unknown	672	684	+	12.4403	1.98e-07	0.0422	GGGGGGGGGGGGG
68	random	TE1309_SO2_FAM2271#Unknown/Unknown	673	685	+	12.4403	1.98e-07	0.0422	GGGGGGGGGGGGG
68	random	TE0253_SO2_FAM1251#DNA/Unknown	967	979	+	12.4403	1.98e-07	0.0422	GGGGGGGGGGGGG
68	random	TE0253_SO2_FAM1251#DNA/Unknown	968	980	+	12.4403	1.98e-07	0.0422	GGGGGGGGGGGGG
68	random	TE0253_SO2_FAM1251#DNA/Unknown	969	981	+	12.4403	1.98e-07	0.0422	GGGGGGGGGGGGG
68	random	TE0253_SO2_FAM1251#DNA/Unknown	970	982	+	12.4403	1.98e-07	0.0422	GGGGGGGGGGGGG
68	random	TE0253_SO2_FAM1251#DNA/Unknown	971	983	+	12.4403	1.98e-07	0.0422	GGGGGGGGGGGGG
68	random	TE0253_SO2_FAM1251#DNA/Unknown	972	984	+	12.4403	1.98e-07	0.0422	GGGGGGGGGGGGG
68	random	TE0033_SO2_FAM1031#DNA/TcMar-Tc1	1084	1096	-	12.4403	1.98e-07	0.0422	GGGGGGGGGGGGG
68	random	TE0567_SO2_FAM1552#DNA/Unknown	1234	1246	+	12.4403	1.98e-07	0.0422	GGGGGGGGGGGGG
68	random	TE0567_SO2_FAM1552#DNA/Unknown	1236	1248	+	12.4403	1.98e-07	0.0422	GGGGGGGGGGGCG
68	random	TE0444_SO2_FAM1433#DNA/hAT-Tip100	1347	1359	+	12.4403	1.98e-07	0.0422	GGGGGGGGGGGCG
68	random	TE0393_SO2_FAM1383#DNA/TcMar-Tc1	1416	1428	-	12.4403	1.98e-07	0.0422	GGGGGGGCGGGGG
68	random	TE3382_SO2_FAM890#DNA/Unknown	1928	1940	+	12.4403	1.98e-07	0.0422	GGGGGGGGGGGCG
68	random	TE2649_SO2_FAM0711#Unknown/Unknown	2347	2359	-	12.4403	1.98e-07	0.0422	GGGGGGGGGGGCG
68	random	TE2382_SO2_FAM0442#DNA/hAT-Tip100	3333	3345	-	12.4403	1.98e-07	0.0422	GGGGGGGGGGGGG
68	random	TE2656_SO2_FAM0072#LTR/Gypsy	392	404	-	12.4179	2.02e-07	0.0423	GCGGCGGCTGGCA
236	random	TE1164_SO2_FAM2136#DNA/hAT-Tip100	52	61	+	12.2679	2.72e-07	0.047	CTGGGGGGCG
236	random	TE0939_SO2_FAM1917#DNA/hAT-Tip100	68	77	+	12.2679	2.72e-07	0.047	CTGGGGGGCG
236	random	TE1291_SO2_FAM2255#Unknown/Unknown	125	134	-	12.2679	2.72e-07	0.047	GTGGGGGGCG
236	random	TE2909_SO2_FAM0098#DNA/Maverick	292	301	+	12.2679	2.72e-07	0.047	GTGGGGGGCG
236	random	TE2454_SO2_FAM0515#Unknown/Unknown	1617	1626	-	12.2679	2.72e-07	0.047	GTGGGGGGCG
# FIMO (Find Individual Motif Occurrences): Version 5.3.3 compiled on Apr 6 2021 at 13:15:46
# The format of this file is described at https://meme-suite.org/meme/doc/fimo-output-format.html.
# fimo --qv-thresh --thresh 5e-2 --bfile ../../data/binding-predictions/meme-out/Sitophilus_oryzae/background.txt -o ../../data/binding-predictions/meme-out/Sitophilus_oryzae/shuffled_vs_te ../../data/binding-predictions/Sitophilus_oryzae/Sitophilus_oryzae_znf_binding.shuffled.meme /Users/jonwells/Genomes/RepBase/RepBase26.10.fasta/Sitophilus_oryzae_nosat.fa
