## Supplementary Data 4 for "Transposable elements drive the evolution of metazoan zinc finger genes": hypothesis_testing.xlsx

### Sheet: Sheet1
Clade	Model1	Model2	Model7	Model8	D1v2	D7v8	df1v2	df7v8	pval1v2	pval7v8	signif1v2	signif7v8	N
1	-1903.94	-1901.62	-1903.95	-1901.62	4.64021	4.64482	2	2	0.0982632	0.0980369	FALSE	FALSE	10
2	-2210.87	-2205.51	-2210.87	-2205.51	10.7175	10.7181	2	2	0.00470688	0.00470528	FALSE	FALSE	10
3	-1979.78	-1968.78	-1980.32	-1968.78	22.0129	23.0694	2	2	1.65946e-05	9.78447e-06	TRUE	TRUE	10
4	-2838.38	-2834.42	-2838.64	-2834.37	7.92379	8.54601	2	2	0.019027	0.0139398	FALSE	FALSE	12
5	-2391.44	-2382.24	-2391.51	-2382.27	18.3978	18.4822	2	2	0.000101148	9.69689e-05	TRUE	TRUE	12
6	-3052.26	-3041.85	-3052.87	-3041.94	20.8279	21.8544	2	2	3.00111e-05	1.79628e-05	TRUE	TRUE	13
7	-1002.76	-995.577	-1003.59	-995.577	14.3644	16.0178	2	2	0.000759982	0.000332496	TRUE	TRUE	14
